# NeuroSC: Exploring Neurodevelopment via Spatiotemporal Collation of Anatomical Networks

**DOI:** 10.1101/2024.08.27.609993

**Authors:** Noelle L. Koonce, Sarah E. Emerson, Dhananjay Bhaskar, Manik Kuchroo, Mark W. Moyle, Pura Arroyo-Morales, Nabor Vázquez Martínez, Jamie I. Emerson, Smita Krishnaswamy, William Mohler, Daniel Colón-Ramos

## Abstract

Volume electron microscopy (vEM) datasets such as those generated for connectome studies allow nanoscale quantifications and comparisons of the cell biological features underpinning circuit architectures. Quantifying cell biological relationships in the connectome yields rich, multidimensional datasets that benefit from data science approaches, including dimensionality reduction and integrated graphical representations of neuronal relationships. We developed NeuroSC *(also known as NeuroSCAN)* an open source online platform that bridges sophisticated graph analytics from data science approaches with the underlying cell biological features in the connectome. We analyze a series of published *C. elegans* brain neuropils and demonstrate how these integrated representations of neuronal relationships facilitate comparisons across connectomes, catalyzing new insights into the structure-function relationships of the circuits and their changes during development. NeuroSC is designed for intuitive examination and comparisons across connectomes, enabling synthesis of knowledge from high-level abstractions of neuronal relationships derived from data science techniques to the detailed identification of the cell biological features underpinning these abstractions.
