## Supplemental Table 1 for "NeuroSC: Exploring Neurodevelopment via Spatiotemporal Collation of Anatomical Networks"

### Sheet: DC input Datasets
Source	Dataset (name)	Larval Stage	Time (hours post hatching)	Region (z-sections)	x-y (pixel)	resolution (nm)	distance (nm)
Witvliet, D., et al. (2021).	Dataset 1 (L1_3)	L1	0	1-222	16	4	64
Witvliet, D., et al. (2021).	Dataset 2 (L1_5)	L1	5	1-198	12	5.12	61.44
Witvliet, D., et al. (2021).	Dataset 3 (L1_4)	L1	8	1-193	16	4	64
Witvliet, D., et al. (2021).	Dataset 5 (L2_2)	L2	23	1-458	16	4	64
Witvliet, D., et al. (2021).	Dataset 6 (L3)	L3	27	1-253	10	6.144	61.4
White, J. G., et al. (1986); Brittin et al., (2021); Cook et al., (2019)	JSH	L4	36	N/A	10	4.5	45
White, J. G., et al. (1986); Brittin et al., (2021); Cook et al., (2019)	N2U	Adult	48	2-282, VC1-34	10	4.5	45
