## Supplemental Table 2 for "NeuroSC: Exploring Neurodevelopment via Spatiotemporal Collation of Anatomical Networks"

### Sheet: Sheet1
Origin	Dataset	Hours post hatching	Scaling Normalized to N2U	Rotation around axis (degrees)			Flip along axis
				x	y	z	x	y	z
Witvliet, D., et al. (2021).	L1_3	0	2.56583	0	0	0	flipped	-	-					References
Witvliet, D., et al. (2021).	L1_4	8	2.54368	-32	0	0	-	-	-
Witvliet, D., et al. (2021).	L1_5	5	2.49365	0	0	-131.8	flipped	-	-
Witvliet, D., et al. (2021).	L1_2	16	2.65281	0	90	-28.4	flipped	-	flipped					Witvliet, D., et al. (2021). "Connectomes across development reveal principles of brain maturation." Nature 596(7871): 257-261.
Witvliet, D., et al. (2021).	L2	23	1.92709	0	0	0	flipped	-	-
Witvliet, D., et al. (2021).	L3	27	2.01793	0	0	0	-	-	-					White, J. G., et al. (1986). "The structure of the nervous system of the nematode Caenorhabditis elegans." Philosophical Transactions of the Royal Society of London. B, Biological Sciences 314(1165): 1-340.
White, J. G., et al. (1986); Brittin et al., (2021); Cook et al., (2019)	L4	36	1.64145	0	0	0	-	-	-
Witvliet, D., et al. (2021).	Adult	45	1.65188	0	90	-13	-	-	-
White, J. G., et al. (1986); Brittin et al., (2021); Cook et al., (2019)	Adult	48	1	0	0	-22	-	-	-
