## Supplemental Table 3 for "NeuroSC: Exploring Neurodevelopment via Spatiotemporal Collation of Anatomical Networks"

### Sheet: L1_0hr
	ITR 23	ITR 22	ITR 21	ITR 20	ITR 19	ITR 18	ITR 17	ITR 16	ITR 15	ITR 14	ITR 13	ITR 12	ITR 11	ITR 10	ITR 9	ITR 8	ITR 7	ITR 6	ITR 5	ITR 4	ITR 3	ITR 2	ITR 1
												RMDL	RMDL	RMDL	RMDL	RMDL	RMDL	RMDL	RMDL	RMDL	RMDL	RMDL	RMDL
												RMDR
											RMDL		RMDR	RMDR	RMDR	RMDR	RMDR	RMDR	RMDR	RMDR	RMDR	RMDR	RMDR
										URBL	RIAR
										RMDL	RMDR	RIAR	RIAR	RIAR	RIAR	RIAR	RIAR	RIAR	RIAR	RIAR	RIAR	RIAR	RIAR
						IL1L	IL1L	IL1L	IL1L	URYDL
						IL2L	IL2L	IL2L	IL2L	RIAR	URYDL	URYDL	URYDL	URYDL	URYDL	URYDL	URYDL	URYDL	URYDL	URYDL	URYDL	URYDL	URYDL
						URBL	URBL	URBL	URBL	RMDR
						IL1DL	IL1DL	IL1DL	IL1DL		URBL	URBL	URBL	URBL	URBL	URBL	URBL	URBL	URBL	URBL	URBL	URBL	URBL
						IL2DL	IL2DL	IL2DL	IL2DL
						URADL	URADL	URADL	URADL					URADL	URADL	URADL	URADL	URADL	URADL	URADL	URADL	URADL	URADL
						RMDL	RMDL	RMDL	RMDL			URADL	URADL
						CEPDL	CEPDL	CEPDL	CEPDL		IL1DL	IL1DL	IL1DL	IL1DL	IL1DL	IL1DL	IL1DL	IL1DL	IL1DL	IL1DL	IL1DL	IL1DL	IL1DL
						OLQDL	OLQDL	OLQDL	OLQDL		IL2DL
						URYDL	URYDL	URYDL	URYDL		URADL	IL2DL	IL2DL	IL2DL	IL2DL	IL2DL	IL2DL	IL2DL	IL2DL	IL2DL	IL2DL	IL2DL	IL2DL
					IL1L	OLLL	OLLL	OLLL	OLLL	IL1L	OLQDL
					IL2L	RIPL	RIPL	RIPL	RIPL	IL2L		OLQDL	OLQDL	OLQDL	OLQDL	OLQDL	OLQDL	OLQDL	OLQDL	OLQDL	OLQDL	OLQDL	OLQDL
					URBL	IL1VL	IL1VL	IL1VL	IL1VL	IL1DL
					IL1DL	CEPVL	CEPVL	CEPVL	CEPVL	IL2DL	RIPL	RIPL	RIPL	RIPL	RIPL	RIPL	RIPL	RIPL	RIPL	RIPL	RIPL	RIPL	RIPL
					IL2DL	OLQVL	OLQVL	OLQVL	OLQVL	URADL
					URADL	URYVL	URYVL	URYVL	URYVL	CEPDL		IL1VL	IL1VL	IL1VL	IL1VL	IL1VL	IL1VL	IL1VL	IL1VL	IL1VL	IL1VL	IL1VL	IL1VL
					RMDDL	RIAR	RIAR	RIAR	RIAR	OLQDL	IL1VL
					RMDL	RMDR	RMDR	RMDR	RMDR	OLLL	OLQVL	OLQVL	OLQVL	OLQVL	OLQVL	OLQVL	OLQVL	OLQVL	OLQVL	OLQVL	OLQVL	OLQVL	OLQVL
					CEPDL					RIPL
					OLQDL					IL1VL		URYVL	URYVL	URYVL	URYVL	URYVL	URYVL	URYVL	URYVL	URYVL	URYVL	URYVL	URYVL
				CEPDL	URYDL					CEPVL	IL1L
				CEPVL	OLLL					OLQVL	IL2L	CEPVL	CEPVL	CEPVL	CEPVL	CEPVL	CEPVL	CEPVL	CEPVL	CEPVL	CEPVL	CEPVL	CEPVL
				CEPVR	RIPL					URYVL	CEPDL
				IL1DL	IL1VL						OLLL	CEPDL	CEPDL	CEPDL	CEPDL	CEPDL	CEPDL	CEPDL	CEPDL	CEPDL	CEPDL	CEPDL	CEPDL
				IL1L	IL2VL						CEPVL
				IL1VL	URAVL						URYVL		IL1L	IL1L	IL1L	IL1L	IL1L	IL1L	IL1L	IL1L	IL1L	IL1L	IL1L
				IL2DL	RMDVL							IL1L
				IL2L	CEPVL							IL2L	IL2L	IL2L	IL2L	IL2L	IL2L	IL2L	IL2L	IL2L	IL2L	IL2L	IL2L
				IL2VL	OLQVL							OLLL
				OLLL	URYVL								OLLL	OLLL	OLLL	OLLL	OLLL	OLLL	OLLL	OLLL	OLLL	OLLL	OLLL
				OLQDL	RIAR
				OLQVL	RMDDR	RMDDL	RMER	RMER	RMER	RMER	RMER	RMER	RMER	RMER	RMER	RMER	RMER	RMER	RMER	RMER	RMER	RMER	RMER
				RIAL	RMDR	IL2VL	CEPVR	CEPVR	CEPVR
				RIAR	RMER	URAVL				CEPVR	CEPVR	CEPVR	CEPVR	CEPVR	CEPVR	CEPVR	CEPVR	CEPVR	CEPVR	CEPVR	CEPVR	CEPVR	CEPVR
				RIPL	RMDVR	RMDVL
	CEPDL	CEPDL	CEPDL	RMDDL	CEPVR	RMDDR						IL2VL	IL2VL	IL2VL	IL2VL	IL2VL	IL2VL	IL2VL	IL2VL	IL2VL	IL2VL	IL2VL	IL2VL
	CEPDR	CEPDR	CEPDR	RMDDR		RMER					IL2VL
	CEPVL	CEPVL	CEPVL	RMDL		RMDVR	RMDDL	RMDDL	RMDDL	RMDDL	URAVL	URAVL	URAVL	URAVL	URAVL	URAVL	URAVL	URAVL	URAVL	URAVL	URAVL	URAVL	URAVL
	CEPVR	CEPVR	CEPVR	RMDR		CEPVR	IL2VL	IL2VL	IL2VL	IL2VL
	IL1DL	IL1DL	IL1DL	RMDVL			URAVL	URAVL	URAVL	URAVL	RMDVR	RMDVR	RMDVR	RMDVR	RMDVR	RMDVR	RMDVR	RMDVR	RMDVR	RMDVR	RMDVR	RMDVR	RMDVR
	IL1DR	IL1DR	IL1DR	RMDVR			RMDVL	RMDVL	RMDVL	RMDVL
	IL1L	IL1L	IL1L	RMER			RMDDR	RMDDR	RMDDR	RMDDR	RMDDL	RMDDL	RMDDL	RMDDL	RMDDL	RMDDL	RMDDL	RMDDL	RMDDL	RMDDL	RMDDL	RMDDL	RMDDL
	IL1R	IL1R	IL1R	URADL			RMDVR	RMDVR	RMDVR	RMDVR	RMDVL
	IL1VL	IL1VL	IL1VL	URAVL							RMDDR	RMDVL	RMDVL	RMDVL	RMDVL	RMDVL	RMDVL	RMDVL	RMDVL	RMDVL	RMDVL	RMDVL	RMDVL
	IL1VR	IL1VR	IL1VR	URBL								RMDDR
	IL2DL	IL2DL	IL2DL	URYDL									RMDDR	RMDDR	RMDDR	RMDDR	RMDDR	RMDDR	RMDDR	RMDDR	RMDDR	RMDDR	RMDDR
	IL2DR	IL2DR	IL2DR	URYVL
	IL2L	IL2L	IL2L		RIAL	RIAL	RIAL	RIAL	RIAL	RIAL	RIAL	RIAL	RIAL	RIAL	RIAL	RIAL	RIAL	RIAL	RIAL	RIAL	RIAL	RIAL	RIAL
	IL2R	IL2R	IL2R
	IL2VL	IL2VL	IL2VL
	IL2VR	IL2VR	IL2VR
	OLLL	OLLL	OLLL
	OLLR	OLLR	OLLR
	OLQDL	OLQDL	OLQDL
	OLQDR	OLQDR	OLQDR
	OLQVL	OLQVL	OLQVL
	OLQVR	OLQVR	OLQVR
	RIAL	RIAL	RIAL
	RIAR	RIAR	RIAR								RIPR	RIPR	RIPR	RIPR	RIPR	RIPR	RIPR	RIPR	RIPR	RIPR	RIPR	RIPR	RIPR
	RIH	RIH	RIH
	RIPL	RIPL	RIPL									OLQVR	OLQVR	OLQVR	OLQVR	OLQVR	OLQVR	OLQVR	OLQVR	OLQVR	OLQVR	OLQVR	OLQVR
	RIPR	RIPR	RIPR								OLQVR
	RMDDL	RMDDL	RMDDL								URYVR	URYVR	URYVR	URYVR	URYVR	URYVR	URYVR	URYVR	URYVR	URYVR	URYVR	URYVR	URYVR
	RMDDR	RMDDR	RMDDR
	RMDL	RMDL	RMDL								IL1VR
	RMDR	RMDR	RMDR							RMEL	IL2VR	IL2VR	IL2VR	IL2VR	IL2VR	IL2VR	IL2VR	IL2VR	IL2VR	IL2VR	IL2VR	IL2VR	IL2VR
	RMDVL	RMDVL	RMDVL							IL1R	URAVR
	RMDVR	RMDVR	RMDVR							IL2R		IL1VR	IL1VR	IL1VR	IL1VR	IL1VR	IL1VR	IL1VR	IL1VR	IL1VR	IL1VR	IL1VR	IL1VR
	RMED	RMED	RMED							IL1DR		URAVR
	RMEL	RMEL	RMEL							IL2DR			URAVR	URAVR	URAVR	URAVR	URAVR	URAVR	URAVR	URAVR	URAVR	URAVR	URAVR
	RMER	RMER	RMER							URADR
	RMEV	RMEV	RMEV							CEPDR		RMEL	RMEL	RMEL	RMEL	RMEL	RMEL	RMEL	RMEL	RMEL	RMEL	RMEL	RMEL
	URADL	URADL	URADL							OLQDR	RMEL
	URADR	URADR	URADR							URYDR	IL1R		IL1R	IL1R	IL1R	IL1R	IL1R	IL1R	IL1R	IL1R	IL1R	IL1R	IL1R
	URAVL	URAVL	URAVL							OLLR	IL2R	IL1R
	URAVR	URAVR	URAVR	CEPDR	CEPDR	CEPDR	CEPDR	CEPDR	CEPDR	RIPR	OLLR	IL2R	IL2R	IL2R	IL2R	IL2R	IL2R	IL2R	IL2R	IL2R	IL2R	IL2R	IL2R
	URBL	URBL	URBL	IL1DR	IL1DR	IL1DR	IL1DR	IL1DR	IL1DR	IL1VR		OLLR
	URBR	URBR	URBR	IL1R	IL1R	IL1R	IL1R	IL1R	IL1R	IL2VR			OLLR	OLLR	OLLR	OLLR	OLLR	OLLR	OLLR	OLLR	OLLR	OLLR	OLLR
	URYDL	URYDL	URYDL	IL1VR	IL1VR	IL1VR	IL1VR	IL1VR	IL1VR	URAVR
	URYDR	URYDR	URYDR	IL2DR	IL2DR	IL2DR	IL2DR	IL2DR	IL2DR	OLQVR			IL2DR	IL2DR	IL2DR	IL2DR	IL2DR	IL2DR	IL2DR	IL2DR	IL2DR	IL2DR	IL2DR
	URYVL	URYVL	URYVL	IL2R	IL2R	IL2R	IL2R	IL2R	IL2R	URYVR		IL2DR
	URYVR	URYVR	URYVR	IL2VR	IL2VR	IL2VR	IL2VR	IL2VR	IL2VR		IL1DR	OLQDR	OLQDR	OLQDR	OLQDR	OLQDR	OLQDR	OLQDR	OLQDR	OLQDR	OLQDR	OLQDR	OLQDR
				OLLR	OLLR	OLLR	OLLR	OLLR	OLLR		IL2DR	URYDR
				OLQDR	OLQDR	OLQDR	OLQDR	OLQDR	OLQDR		URADR		URYDR	URYDR	URYDR	URYDR	URYDR	URYDR	URYDR	URYDR	URYDR	URYDR	URYDR
				OLQVR	OLQVR	OLQVR	OLQVR	OLQVR	OLQVR		CEPDR
				RIH	RIH	RIH	RIH	RIH	RIH		OLQDR	CEPDR	CEPDR	CEPDR	CEPDR	CEPDR	CEPDR	CEPDR	CEPDR	CEPDR	CEPDR	CEPDR	CEPDR
				RIPR	RIPR	RIPR	RIPR	RIPR	RIPR		URYDR
				RMED	RMED	RMED	RMED	RMED	RMED			IL1DR	IL1DR	IL1DR	IL1DR	IL1DR	IL1DR	IL1DR	IL1DR	IL1DR	IL1DR	IL1DR	IL1DR
				RMEL	RMEL	RMEL	RMEL	RMEL	RMEL			URADR	URADR
				RMEV	RMEV	RMEV	RMEV	RMEV	RMEV					URADR	URADR	URADR	URADR	URADR	URADR	URADR	URADR	URADR	URADR
				URADR	URADR	URADR	URADR	URADR	URADR
				URAVR	URAVR	URAVR	URAVR	URAVR	URAVR		URBR	URBR	URBR	URBR	URBR	URBR	URBR	URBR	URBR	URBR	URBR	URBR	URBR
				URBR	URBR	URBR	URBR	URBR	URBR	RMED
				URYDR	URYDR	URYDR	URYDR	URYDR	URYDR	RIH	RMED	RIH	RIH	RIH	RIH	RIH	RIH	RIH	RIH	RIH	RIH	RIH	RIH
				URYVR	URYVR	URYVR	URYVR	URYVR	URYVR	URBR	RIH
										RMEV	RMEV	RMED	RMED	RMED	RMED	RMED	RMED	RMED	RMED	RMED	RMED	RMED	RMED
												RMEV	RMEV
														RMEV	RMEV	RMEV	RMEV	RMEV	RMEV	RMEV	RMEV	RMEV	RMEV

### Sheet: L1_5hr
	ITR 23	ITR 22	ITR 21	ITR 20	ITR 19	ITR 18	ITR 17	ITR 16	ITR 15	ITR 14	ITR 13	ITR 12	ITR 11	ITR 10	ITR 9	ITR 8	ITR 7	ITR 6	ITR 5	ITR 4	ITR 3	ITR 2	ITR 1
													URYDL	URYDL	URYDL	URYDL	URYDL	URYDL	URYDL	URYDL	URYDL	URYDL	URYDL
												URYDL
										IL1DL	IL1DL	IL2DL	IL2DL	IL2DL	IL2DL	IL2DL	IL2DL	IL2DL	IL2DL	IL2DL	IL2DL	IL2DL	IL2DL
										IL2DL	IL2DL
										URADL	URADL
										URYDL	URYDL	IL1DL	IL1DL	IL1DL	IL1DL	IL1DL	IL1DL	IL1DL	IL1DL	IL1DL	IL1DL	IL1DL	IL1DL
					URBL	URBL	URBL	URBL	URBL			URADL
					IL1DL	IL1DL	IL1DL	IL1DL	IL1DL				URADL	URADL	URADL	URADL	URADL	URADL	URADL	URADL	URADL	URADL	URADL
			RIAL	RIAL	IL2DL	IL2DL	IL2DL	IL2DL	IL2DL
			URBL	URBL	URADL	URADL	URADL	URADL	URADL
	CEPDL	CEPDL	IL1DL	IL1DL	CEPDL	CEPDL	CEPDL	CEPDL	CEPDL	URBL	URBL	URBL	URBL	URBL	URBL	URBL	URBL	URBL	URBL	URBL	URBL	URBL	URBL
	CEPDR	CEPDR	IL2DL	IL2DL	OLQDL	OLQDL	OLQDL	OLQDL	OLQDL	CEPDL
	CEPVL	CEPVL	URADL	URADL	URYDL	URYDL	URYDL	URYDL	URYDL	OLQDL	CEPDL	CEPDL	CEPDL	CEPDL	CEPDL	CEPDL	CEPDL	CEPDL	CEPDL	CEPDL	CEPDL	CEPDL	CEPDL
	CEPVR	CEPVR	CEPDL	CEPDL							OLQDL
	IL1DL	IL1DL	OLQDL	OLQDL								OLQDL	OLQDL	OLQDL	OLQDL	OLQDL	OLQDL	OLQDL	OLQDL	OLQDL	OLQDL	OLQDL	OLQDL
	IL1DR	IL1DR	URYDL	URYDL
	IL1L	IL1L	RMDR	RMDR
	IL1R	IL1R			RIAL	RIAL	RIAL	RIAL	RIAL	RIAL	RIAL	RIAL	RIAL	RIAL	RIAL	RIAL	RIAL	RIAL	RIAL	RIAL	RIAL	RIAL	RIAL
	IL1VL	IL1VL			RMDR	RMDR	RMDR	RMDR	RMDR	RMDR	RMDR
	IL1VR	IL1VR										RMDR	RMDR	RMDR	RMDR	RMDR	RMDR	RMDR	RMDR	RMDR	RMDR	RMDR	RMDR
	IL2DL	IL2DL
	IL2DR	IL2DR
	IL2L	IL2L
	IL2R	IL2R
	IL2VL	IL2VL
	IL2VR	IL2VR
	OLLL	OLLL
	OLLR	OLLR
	OLQDL	OLQDL									IL2VL	IL2VL	IL2VL	IL2VL	IL2VL	IL2VL	IL2VL	IL2VL	IL2VL	IL2VL	IL2VL	IL2VL	IL2VL
	OLQDR	OLQDR					IL1VL	IL1VL	IL1VL	IL1VL
	OLQVL	OLQVL					IL2VL	IL2VL	IL2VL	IL2VL	IL1VL	IL1VL	IL1VL	IL1VL	IL1VL	IL1VL	IL1VL	IL1VL	IL1VL	IL1VL	IL1VL	IL1VL	IL1VL
	OLQVR	OLQVR					URAVL	URAVL	URAVL	URAVL	URAVL
	RIAL	RIAL				RMDDL						URAVL	URAVL	URAVL	URAVL	URAVL	URAVL	URAVL	URAVL	URAVL	URAVL	URAVL	URAVL
	RIAR	RIAR				RMDL
	RIH	RIH				IL1VL						RMDDR	RMDDR	RMDDR	RMDDR	RMDDR	RMDDR	RMDDR	RMDDR	RMDDR	RMDDR	RMDDR	RMDDR
	RIPL	RIPL				IL2VL					RMDDR
	RIPR	RIPR				URAVL	RMDDL	RMDDL	RMDDL	RMDDL	RIAR	RIAR	RIAR	RIAR	RIAR	RIAR	RIAR	RIAR	RIAR	RIAR	RIAR	RIAR	RIAR
	RMDDL	RMDDL				RMDVL	RMDL	RMDL	RMDL	RMDL
	RMDDR	RMDDR				RIAR	RMDVL	RMDVL	RMDVL	RMDVL		RMDDL	RMDDL	RMDDL	RMDDL	RMDDL	RMDDL	RMDDL	RMDDL	RMDDL	RMDDL	RMDDL	RMDDL
	RMDL	RMDL				RMDDR	RIAR	RIAR	RIAR	RIAR	RMDDL
	RMDR	RMDR			IL1L		RMDDR	RMDDR	RMDDR	RMDDR	RMDL	RMDL	RMDL	RMDL	RMDL	RMDL	RMDL	RMDL	RMDL	RMDL	RMDL	RMDL	RMDL
	RMDVL	RMDVL			IL2L						RMDVL
	RMDVR	RMDVR			RMDDL							RMDVL	RMDVL	RMDVL	RMDVL	RMDVL	RMDVL	RMDVL	RMDVL	RMDVL	RMDVL	RMDVL	RMDVL
	RMED	RMED			RMDL
	RMEL	RMEL			OLLL
	RMER	RMER			RIPL
	RMEV	RMEV			IL1VL
	URADL	URADL			IL2VL							OLLL	OLLL	OLLL	OLLL	OLLL	OLLL	OLLL	OLLL	OLLL	OLLL	OLLL	OLLL
	URADR	URADR			URAVL						OLLL
	URAVL	URAVL		RIH	RMDVL						CEPVL	CEPVL	CEPVL	CEPVL	CEPVL	CEPVL	CEPVL	CEPVL	CEPVL	CEPVL	CEPVL	CEPVL	CEPVL
	URAVR	URAVR		IL1L	CEPVL						OLQVL
	URBL	URBL		IL2L	OLQVL	IL1L	IL1L	IL1L	IL1L	IL1L	URYVL	OLQVL	OLQVL	OLQVL	OLQVL	OLQVL	OLQVL	OLQVL	OLQVL	OLQVL	OLQVL	OLQVL	OLQVL
	URBR	URBR		RMDDL	URYVL	IL2L	IL2L	IL2L	IL2L	IL2L
	URXR	URXR		RMDL	RIAR	OLLL	OLLL	OLLL	OLLL	OLLL		URYVL	URYVL	URYVL	URYVL	URYVL	URYVL	URYVL	URYVL	URYVL	URYVL	URYVL	URYVL
	URYDL	URYDL	RMED	OLLL	RMDDR	RIPL	RIPL	RIPL	RIPL	RIPL
	URYDR	URYDR	RIH	RIPL		CEPVL	CEPVL	CEPVL	CEPVL	CEPVL	RIPL	RIPL	RIPL	RIPL	RIPL	RIPL	RIPL	RIPL	RIPL	RIPL	RIPL	RIPL	RIPL
	URYVL	URYVL	IL1L	IL1VL		OLQVL	OLQVL	OLQVL	OLQVL	OLQVL
	URYVR	URYVR	IL2L	IL2VL		URYVL	URYVL	URYVL	URYVL	URYVL
			RMDDL	URAVL							IL1L	IL1L	IL1L	IL1L	IL1L	IL1L	IL1L	IL1L	IL1L	IL1L	IL1L	IL1L	IL1L
			RMDL	RMDVL							IL2L	IL2L
			RMEL	CEPVL									IL2L	IL2L	IL2L	IL2L	IL2L	IL2L	IL2L	IL2L	IL2L	IL2L	IL2L
			OLLL	OLQVL
			RIPL	URYVL
			IL1VL	RIAR
			IL2VL	RMDDR
			URAVL	RMDVR					RIH	RIH	RIH	RIH	RIH	RIH	RIH	RIH	RIH	RIH	RIH	RIH	RIH	RIH	RIH
			RMDVL	URXR	RIH	RIH	RIH	RIH
			CEPVL		RMDVR	RMDVR	RMDVR	RMDVR	RMDVR	RMDVR	RMDVR	RMDVR	RMDVR	RMDVR	RMDVR	RMDVR	RMDVR	RMDVR	RMDVR	RMDVR	RMDVR	RMDVR	RMDVR
			OLQVL		URXR	URXR	URXR	URXR
			URYVL						URXR	URXR	URXR	URXR	URXR	URXR	URXR	URXR	URXR	URXR	URXR	URXR	URXR	URXR	URXR
			IL1R
			IL2R
			RIAR									OLQVR	OLQVR	OLQVR	OLQVR	OLQVR	OLQVR	OLQVR	OLQVR	OLQVR	OLQVR	OLQVR	OLQVR
			URBR								OLQVR
			IL1DR								URYVR	URYVR	URYVR	URYVR	URYVR	URYVR	URYVR	URYVR	URYVR	URYVR	URYVR	URYVR	URYVR
			IL2DR		RMEL	RMEL	RMEL	RMEL	RMEL	RMEL
			URADR		IL1R	IL1R	IL1R	IL1R	IL1R	IL1R	IL1VR	IL1VR	IL1VR	IL1VR	IL1VR	IL1VR	IL1VR	IL1VR	IL1VR	IL1VR	IL1VR	IL1VR	IL1VR
			RMDDR		IL2R	IL2R	IL2R	IL2R	IL2R	IL2R	URAVR
			CEPDR		IL1DR	IL1DR	IL1DR	IL1DR	IL1DR	IL1DR		URAVR	URAVR	URAVR	URAVR	URAVR	URAVR	URAVR	URAVR	URAVR	URAVR	URAVR	URAVR
			OLQDR		IL2DR	IL2DR	IL2DR	IL2DR	IL2DR	IL2DR
			URYDR		URADR	URADR	URADR	URADR	URADR	URADR		RIPR	RIPR	RIPR	RIPR	RIPR	RIPR	RIPR	RIPR	RIPR	RIPR	RIPR	RIPR
			RMER		OLLR	OLLR	OLLR	OLLR	OLLR	OLLR	RIPR
			OLLR		RIPR	RIPR	RIPR	RIPR	RIPR	RIPR	IL2VR	IL2VR	IL2VR	IL2VR	IL2VR	IL2VR	IL2VR	IL2VR	IL2VR	IL2VR	IL2VR	IL2VR	IL2VR
			RIPR		IL1VR	IL1VR	IL1VR	IL1VR	IL1VR	IL1VR
			IL1VR		IL2VR	IL2VR	IL2VR	IL2VR	IL2VR	IL2VR	IL1DR	IL1DR	IL1DR	IL1DR	IL1DR	IL1DR	IL1DR	IL1DR	IL1DR	IL1DR	IL1DR	IL1DR	IL1DR
			IL2VR		URAVR	URAVR	URAVR	URAVR	URAVR	URAVR	IL2DR
			URAVR		OLQVR	OLQVR	OLQVR	OLQVR	OLQVR	OLQVR	URADR	IL2DR	IL2DR	IL2DR	IL2DR	IL2DR	IL2DR	IL2DR	IL2DR	IL2DR	IL2DR	IL2DR	IL2DR
			RMDVR	RMED	URYVR	URYVR	URYVR	URYVR	URYVR	URYVR		URADR
			CEPVR	RMEL									URADR	URADR	URADR	URADR	URADR	URADR	URADR	URADR	URADR	URADR	URADR
			OLQVR	IL1R							IL1R
			URYVR	IL2R							IL2R	IL2R	IL2R	IL2R	IL2R	IL2R	IL2R	IL2R	IL2R	IL2R	IL2R	IL2R	IL2R
			URXR	URBR							OLLR
			RMEV	IL1DR								OLLR	OLLR	OLLR	OLLR	OLLR	OLLR	OLLR	OLLR	OLLR	OLLR	OLLR	OLLR
				IL2DR								IL1R
				URADR									IL1R	IL1R	IL1R	IL1R	IL1R	IL1R	IL1R	IL1R	IL1R	IL1R	IL1R
				CEPDR
				OLQDR							RMEL	RMEL	RMEL	RMEL	RMEL	RMEL	RMEL	RMEL	RMEL	RMEL	RMEL	RMEL	RMEL
				URYDR
				RMER
				OLLR
				RIPR
				IL1VR
				IL2VR
				URAVR								RMER	RMER	RMER	RMER	RMER	RMER	RMER	RMER	RMER	RMER	RMER	RMER
				CEPVR							RMER
				OLQVR							RMEV	RMEV	RMEV	RMEV	RMEV	RMEV	RMEV	RMEV	RMEV	RMEV	RMEV	RMEV	RMEV
				URYVR
				RMEV	RMED	RMED	RMED	RMED	RMED	RMED	CEPDR	CEPDR	CEPDR	CEPDR	CEPDR	CEPDR	CEPDR	CEPDR	CEPDR	CEPDR	CEPDR	CEPDR	CEPDR
					URBR	URBR	URBR	URBR	URBR	URBR	OLQDR
					CEPDR	CEPDR	CEPDR	CEPDR	CEPDR	CEPDR	URYDR	OLQDR	OLQDR	OLQDR	OLQDR	OLQDR	OLQDR	OLQDR	OLQDR	OLQDR	OLQDR	OLQDR	OLQDR
					OLQDR	OLQDR	OLQDR	OLQDR	OLQDR	OLQDR		URYDR
					URYDR	URYDR	URYDR	URYDR	URYDR	URYDR			URYDR	URYDR	URYDR	URYDR	URYDR	URYDR	URYDR	URYDR	URYDR	URYDR	URYDR
					RMER	RMER	RMER	RMER	RMER	RMER
					CEPVR	CEPVR	CEPVR	CEPVR	CEPVR	CEPVR
					RMEV	RMEV	RMEV	RMEV	RMEV	RMEV
											URBR	URBR	URBR	URBR	URBR	URBR	URBR	URBR	URBR	URBR	URBR	URBR	URBR
											RMED	RMED	RMED	RMED	RMED	RMED	RMED	RMED	RMED	RMED	RMED	RMED	RMED
											CEPVR	CEPVR	CEPVR	CEPVR	CEPVR	CEPVR	CEPVR	CEPVR	CEPVR	CEPVR	CEPVR	CEPVR	CEPVR

### Sheet: L2_23hr
	iter21	iter20	iter19	iter18	iter17	iter16	iter15	iter14	iter13	iter12	iter11	iter10	iter9	iter8	iter7	iter6	iter5	iter4	iter3	iter2	iter1
											RMED	RMED	RMED	RMED	RMED	RMED	RMED	RMED	RMED	RMED	RMED
										RMED
										RMEV
								RMED	RMED		RMEV	RMEV	RMEV	RMEV	RMEV	RMEV	RMEV	RMEV	RMEV	RMEV	RMEV
								RMEV	RMEV
								RIH	RIH
										RIH	RIH	RIH	RIH	RIH	RIH	RIH	RIH	RIH	RIH	RIH	RIH
										IL1L	IL1L	IL1L	IL1L	IL1L	IL1L	IL1L	IL1L	IL1L	IL1L	IL1L	IL1L
									IL1L
									IL2L	IL2L	IL2L	IL2L	IL2L	IL2L	IL2L	IL2L	IL2L	IL2L	IL2L	IL2L	IL2L
									RMER
										RMER	RMER	RMER	RMER	RMER	RMER	RMER	RMER	RMER	RMER	RMER	RMER
								IL1L
								IL2L
								RMER		IL1DL	IL1DL	IL1DL	IL1DL	IL1DL	IL1DL	IL1DL	IL1DL	IL1DL	IL1DL	IL1DL	IL1DL
								IL1DL	IL1DL	IL2DL
								IL2DL	IL2DL	URADL	URADL	URADL	URADL	URADL	URADL	URADL	URADL	URADL	URADL	URADL	URADL
								URADL	URADL
								CEPDL	CEPDL		IL2DL	IL2DL	IL2DL	IL2DL	IL2DL	IL2DL	IL2DL	IL2DL	IL2DL	IL2DL	IL2DL
								OLQDL	OLQDL
								URYDL	URYDL		CEPDL	CEPDL	CEPDL	CEPDL	CEPDL	CEPDL	CEPDL	CEPDL	CEPDL	CEPDL	CEPDL
								IL1VL		CEPDL
								URAVL		OLQDL	OLQDL	OLQDL	OLQDL	OLQDL	OLQDL	OLQDL	OLQDL	OLQDL	OLQDL	OLQDL	OLQDL
								RIPL		URYDL
								IL2VL			URYDL	URYDL	URYDL	URYDL	URYDL	URYDL	URYDL	URYDL	URYDL	URYDL	URYDL
		RMED	RMED	RMED	RMED	RMED	RMED	URBL
		RIH	RIH	RIH	RIH	RIH	RIH	OLLL			IL1VL	IL1VL	IL1VL	IL1VL	IL1VL	IL1VL	IL1VL	IL1VL	IL1VL	IL1VL	IL1VL
		IL1L	IL1L	IL1L	IL1L	IL1L	IL1L	CEPVL	IL1VL	IL1VL
		IL2L	IL2L	IL2L	IL2L	IL2L	IL2L	OLQVL	URAVL	URAVL	URAVL	URAVL	URAVL	URAVL	URAVL	URAVL	URAVL	URAVL	URAVL	URAVL	URAVL
		URBL	URBL	URBL	URBL	URBL	URBL	URYVL
		IL1DL	IL1DL	IL1DL	IL1DL	IL1DL	IL1DL			RIPL	RIPL	RIPL	RIPL	RIPL	RIPL	RIPL	RIPL	RIPL	RIPL	RIPL	RIPL
		IL2DL	IL2DL	IL2DL	IL2DL	IL2DL	IL2DL		RIPL
		URADL	URADL	URADL	URADL	URADL	URADL		IL2VL	IL2VL	IL2VL	IL2VL	IL2VL	IL2VL	IL2VL	IL2VL	IL2VL	IL2VL	IL2VL	IL2VL	IL2VL
		CEPDL	CEPDL	CEPDL	CEPDL	CEPDL	CEPDL
		OLQDL	OLQDL	OLQDL	OLQDL	OLQDL	OLQDL			URBL	URBL	URBL	URBL	URBL	URBL	URBL	URBL	URBL	URBL	URBL	URBL
		URYDL	URYDL	URYDL	URYDL	URYDL	URYDL		URBL
		OLLL	OLLL	OLLL	OLLL	OLLL	OLLL		OLLL	OLLL	OLLL	OLLL	OLLL	OLLL	OLLL	OLLL	OLLL	OLLL	OLLL	OLLL	OLLL
		RIPL	RIPL	RIPL	RIPL	RIPL	RIPL		CEPVL
		IL1VL	IL1VL	IL1VL	IL1VL	IL1VL	IL1VL		URYVL		CEPVL	CEPVL	CEPVL	CEPVL	CEPVL	CEPVL	CEPVL	CEPVL	CEPVL	CEPVL	CEPVL
		IL2VL	IL2VL	IL2VL	IL2VL	IL2VL	IL2VL		OLQVL	CEPVL
		URAVL	URAVL	URAVL	URAVL	URAVL	URAVL			URYVL	URYVL	URYVL	URYVL	URYVL	URYVL	URYVL	URYVL	URYVL	URYVL	URYVL	URYVL
		CEPVL	CEPVL	CEPVL	CEPVL	CEPVL	CEPVL
		OLQVL	OLQVL	OLQVL	OLQVL	OLQVL	OLQVL			OLQVL	OLQVL	OLQVL	OLQVL	OLQVL	OLQVL	OLQVL	OLQVL	OLQVL	OLQVL	OLQVL	OLQVL
		URYVL	URYVL	URYVL	URYVL	URYVL	URYVL
		URXL	URXL	URXL	URXL	URXL	URXL
		RMER	RMER	RMER	RMER	RMER	RMER
		RMEV	RMEV	RMEV	RMEV	RMEV	RMEV
	RMED							URXL	URXL	URXL	URXL	URXL	URXL	URXL	URXL	URXL	URXL	URXL	URXL	URXL	URXL
	RIH
	IL1L
	IL2L
	URBL
	IL1DL
	IL2DL
	URADL
	CEPDL
	OLQDL
	URYDL
	OLLL
	RIPL
	IL1VL
	IL2VL
	URAVL
	CEPVL
	OLQVL
	URYVL
	URXL
	RMER
	RMEV
	RIAL					RIAL	RIAL	RIAL	RIAL	RIAL	RIAL	RIAL	RIAL	RIAL	RIAL	RIAL	RIAL	RIAL	RIAL	RIAL	RIAL
	RMDVL		RIAL	RIAL	RIAL
	IL2VR		RMDVL	RMDVL	RMDVL
	RMDDR		IL2VR	IL2VR	IL2VR			RMDVL	RMDVL	RMDVL	RMDVL	RMDVL	RMDVL	RMDVL	RMDVL	RMDVL	RMDVL	RMDVL	RMDVL	RMDVL	RMDVL
		RIAL				RMDVL	RMDVL
		RMDVL				IL2VR	IL2VR	IL2VR	IL2VR	IL2VR	IL2VR	IL2VR	IL2VR	IL2VR	IL2VR	IL2VR	IL2VR	IL2VR	IL2VR	IL2VR	IL2VR
		IL2VR
		RMDDR
			RMDDR	RMDDR	RMDDR	RMDDR	RMDDR	RMDDR	RMDDR	RMDDR	RMDDR	RMDDR	RMDDR	RMDDR	RMDDR	RMDDR	RMDDR	RMDDR	RMDDR	RMDDR	RMDDR
				RMDDL	RMDDL	RMDDL	RMDDL	RMDDL	RMDDL	RMDDL	RMDDL	RMDDL	RMDDL	RMDDL	RMDDL	RMDDL	RMDDL	RMDDL	RMDDL	RMDDL	RMDDL
			RMDDL						RMEL	RMEL	RMEL	RMEL	RMEL	RMEL	RMEL	RMEL	RMEL	RMEL	RMEL	RMEL	RMEL
			RMEL
			IL1DR					RMEL		IL1VR	IL1VR	IL1VR	IL1VR	IL1VR	IL1VR	IL1VR	IL1VR	IL1VR	IL1VR	IL1VR	IL1VR
			IL2DR					IL1VR	IL1VR
			URADR					OLQVR	OLQVR	OLQVR	OLQVR	OLQVR	OLQVR	OLQVR	OLQVR	OLQVR	OLQVR	OLQVR	OLQVR	OLQVR	OLQVR
			RIPR
			IL1VR
			URAVR
			OLQVR		RMEL	RMEL	RMEL
			OLQDR		IL1VR	IL1VR	IL1VR		IL1DR	IL1DR	IL1DR	IL1DR	IL1DR	IL1DR	IL1DR	IL1DR	IL1DR	IL1DR	IL1DR	IL1DR	IL1DR
			URYDR		OLQVR	OLQVR	OLQVR		URADR	URADR
			URYVR		IL1DR	IL1DR	IL1DR	IL1DR			URADR	URADR	URADR	URADR	URADR	URADR	URADR	URADR	URADR	URADR	URADR
					IL2DR	IL2DR	URADR	URADR
					URADR	URADR	IL2DR	IL2DR
					RIPR	RIPR	RIPR		IL2DR	IL2DR	IL2DR	IL2DR	IL2DR	IL2DR	IL2DR	IL2DR	IL2DR	IL2DR	IL2DR	IL2DR	IL2DR
					URAVR	URAVR	URAVR
	RMDDL	RMDDL		RMEL
	RMEL	RMEL		IL1DR
	IL1DR	IL1DR		IL2DR				RIPR	RIPR	RIPR	RIPR	RIPR	RIPR	RIPR	RIPR	RIPR	RIPR	RIPR	RIPR	RIPR	RIPR
	IL2DR	IL2DR		URADR				URAVR
	URADR	URADR		RIPR					URAVR	URAVR	URAVR	URAVR	URAVR	URAVR	URAVR	URAVR	URAVR	URAVR	URAVR	URAVR	URAVR
	OLQDR	OLQDR		IL1VR
	URYDR	URYDR		URAVR
	RIPR	RIPR		OLQVR
	IL1VR	IL1VR		OLQDR
	URAVR	URAVR		URYDR		OLQDR	OLQDR	OLQDR	OLQDR	OLQDR	OLQDR	OLQDR	OLQDR	OLQDR	OLQDR	OLQDR	OLQDR	OLQDR	OLQDR	OLQDR	OLQDR
	OLQVR	OLQVR		URYVR		URYDR	URYDR	URYDR	URYDR	URYDR
	URYVR	URYVR			OLQDR						URYDR	URYDR	URYDR	URYDR	URYDR	URYDR	URYDR	URYDR	URYDR	URYDR	URYDR
	IL1R	IL1R			URYDR
	IL2R	IL2R			URYVR
	OLLR	OLLR				URYVR	URYVR	URYVR	URYVR	URYVR	URYVR	URYVR	URYVR	URYVR	URYVR	URYVR	URYVR	URYVR	URYVR	URYVR	URYVR
										IL2R	IL2R	IL2R	IL2R	IL2R	IL2R	IL2R	IL2R	IL2R	IL2R	IL2R	IL2R
			IL1R	IL1R	IL1R	IL1R	IL1R	IL1R	IL1R
			IL2R	IL2R	IL2R	IL2R	IL2R	IL2R	IL2R
			OLLR	OLLR	OLLR	OLLR	OLLR	OLLR	OLLR
										IL1R	IL1R	IL1R	IL1R	IL1R	IL1R	IL1R	IL1R	IL1R	IL1R	IL1R	IL1R
										OLLR
											OLLR	OLLR	OLLR	OLLR	OLLR	OLLR	OLLR	OLLR	OLLR	OLLR	OLLR

### Sheet: L3_27hr
L
		22	21	20	19	18	17	16	15	14	13	12	11	10	9	8	7	6	5	4	3	2	1
											RIPL	RIPL	RIPL	RIPL	RIPL	RIPL	RIPL	RIPL	RIPL	RIPL	RIPL	RIPL	RIPL	RIPL
										RIPL
										RMER	RMER	RMER	RMER	RMER	RMER	RMER	RMER	RMER	RMER	RMER	RMER	RMER	RMER	RMER
										IL1DL
										URADL
										IL2DL		IL1DL	IL1DL	IL1DL	IL1DL	IL1DL	IL1DL	IL1DL	IL1DL	IL1DL	IL1DL	IL1DL	IL1DL	IL1DL
					RIPL	RIPL	RIPL	RIPL	RIPL		IL1DL
					RMER	RMER	RMER	RMER	RMER		URADL	URADL	URADL	URADL	URADL	URADL	URADL	URADL	URADL	URADL	URADL	URADL	URADL	URADL
					IL1DL	IL1DL	IL1DL	IL1DL	IL1DL		IL2DL
					URADL	URADL	URADL	URADL	URADL			IL2DL	IL2DL	IL2DL	IL2DL	IL2DL	IL2DL	IL2DL	IL2DL	IL2DL	IL2DL	IL2DL	IL2DL	IL2DL
					IL2DL	IL2DL	IL2DL	IL2DL	IL2DL
					URYVL	URYVL	URYVL	URYVL	URYVL
					OLLL	OLLL	OLLL	OLLL	OLLL
					URYDL	URYDL	URYDL	URYDL	URYDL
					OLQDL	OLQDL	OLQDL	OLQDL	OLQDL
					ADEL	ADEL	ADEL	ADEL	ADEL
					URAVL	URAVL	URAVL	URAVL	URAVL
					IL2VL	IL2VL	IL2VL	IL2VL	IL2VL
					IL1VL	IL1VL	IL1VL	IL1VL	IL1VL
					OLQVL	OLQVL	OLQVL	OLQVL	OLQVL
					CEPDL	CEPDL	CEPDL	CEPDL	CEPDL
					URBL	URBL	URBL	URBL	URBL
					IL2L	IL2L	IL2L	IL2L	IL2L
					IL1L	IL1L	IL1L	IL1L	IL1L
					RMDDL	RMDDL	RMDDL	RMDDL	RMDDL			CEPDL	CEPDL	CEPDL	CEPDL	CEPDL	CEPDL	CEPDL	CEPDL	CEPDL	CEPDL	CEPDL	CEPDL	CEPDL
					CEPVL	CEPVL	CEPVL	CEPVL	CEPVL		CEPDL
					RMDVL	RMDVL	RMDVL	RMDVL	RMDVL		RMDVL	RMDVL	RMDVL	RMDVL	RMDVL	RMDVL	RMDVL	RMDVL	RMDVL	RMDVL	RMDVL	RMDVL	RMDVL	RMDVL
		URBR	URBR	URBR						CEPDL
		RMDVR	RMDVR	RMDVR						RMDVL
		RMEV	RMEV	RMEV						ADEL	ADEL	ADEL	ADEL	ADEL	ADEL	ADEL	ADEL	ADEL	ADEL	ADEL	ADEL	ADEL	ADEL	ADEL
		CEPVR	CEPVR	CEPVR						URBL	URBL	URBL
		RIAR	RIAR	RIAR						URYVL			URBL	URBL	URBL	URBL	URBL	URBL	URBL	URBL	URBL	URBL	URBL	URBL
		RIAL	RIAL	RIAL						CEPVL
		IL2VR	IL2VR	IL2VR						RMDDL	RMDDL	RMDDL	RMDDL	RMDDL	RMDDL	RMDDL	RMDDL	RMDDL	RMDDL	RMDDL	RMDDL	RMDDL	RMDDL	RMDDL
		URADR	URADR	URADR						OLLL
		IL2DR	IL2DR	IL2DR						URYDL
		RIH	RIH	RIH						OLQDL		URYVL	URYVL	URYVL	URYVL	URYVL	URYVL	URYVL	URYVL	URYVL	URYVL	URYVL	URYVL	URYVL
		IL1DR	IL1DR	IL1DR						URAVL	URYVL
		RIPR	RIPR	RIPR						IL2VL	CEPVL	CEPVL	CEPVL	CEPVL	CEPVL	CEPVL	CEPVL	CEPVL	CEPVL	CEPVL	CEPVL	CEPVL	CEPVL	CEPVL
		RMEL	RMEL	RMEL						IL1VL
		RMED	RMED	RMED						OLQVL
		RMDDR	RMDDR	RMDDR						IL2L			OLLL	OLLL	OLLL	OLLL	OLLL	OLLL	OLLL	OLLL	OLLL	OLLL	OLLL	OLLL
		ADER	ADER	ADER						IL1L		OLLL
		URAVR	URAVR	URAVR								OLQVL	OLQVL	OLQVL	OLQVL	OLQVL	OLQVL	OLQVL	OLQVL	OLQVL	OLQVL	OLQVL	OLQVL	OLQVL
		URYVR	URYVR	URYVR							OLLL
		IL1VR	IL1VR	IL1VR							OLQVL
		URYDR	URYDR	URYDR							URAVL	URAVL	URAVL	URAVL	URAVL	URAVL	URAVL	URAVL	URAVL	URAVL	URAVL	URAVL	URAVL	URAVL
		OLQDR	OLQDR	OLQDR							IL2VL	IL2VL
		CEPDR	CEPDR	CEPDR							URYDL		IL2VL	IL2VL	IL2VL	IL2VL	IL2VL	IL2VL	IL2VL	IL2VL	IL2VL	IL2VL	IL2VL	IL2VL
		OLQVR	OLQVR	OLQVR							OLQDL
		OLLR	OLLR	OLLR							IL1VL	IL2L	IL2L	IL2L	IL2L	IL2L	IL2L	IL2L	IL2L	IL2L	IL2L	IL2L	IL2L	IL2L
		IL2R	IL2R	IL2R							IL2L	IL1L
		IL1R	IL1R	IL1R							IL1L		IL1L	IL1L	IL1L	IL1L	IL1L	IL1L	IL1L	IL1L	IL1L	IL1L	IL1L	IL1L
		URYVL	URYVL	URYVL
		OLLL	OLLL	OLLL								IL1VL	IL1VL	IL1VL	IL1VL	IL1VL	IL1VL	IL1VL	IL1VL	IL1VL	IL1VL	IL1VL	IL1VL	IL1VL
		RIPL	RIPL	RIPL
		RMER	RMER	RMER								URYDL	URYDL	URYDL	URYDL	URYDL	URYDL	URYDL	URYDL	URYDL	URYDL	URYDL	URYDL	URYDL
		URYDL	URYDL	URYDL								OLQDL
		IL1DL	IL1DL	IL1DL									OLQDL	OLQDL	OLQDL	OLQDL	OLQDL	OLQDL	OLQDL	OLQDL	OLQDL	OLQDL	OLQDL	OLQDL
		URADL	URADL	URADL
		OLQDL	OLQDL	OLQDL
		IL2DL	IL2DL	IL2DL
		ADEL	ADEL	ADEL
		URAVL	URAVL	URAVL
		IL2VL	IL2VL	IL2VL
		IL1VL	IL1VL	IL1VL
		OLQVL	OLQVL	OLQVL
		CEPDL	CEPDL	CEPDL
		URBL	URBL	URBL
		IL2L	IL2L	IL2L
		IL1L	IL1L	IL1L
		RMDDL	RMDDL	RMDDL
		CEPVL	CEPVL	CEPVL
		RMDVL	RMDVL	RMDVL		RIAL	RIAL	RIAL	RIAL	RIAL	RIAL	RIAL	RIAL	RIAL	RIAL	RIAL	RIAL	RIAL	RIAL	RIAL	RIAL	RIAL	RIAL
					RIAL
					URBR
					RMDVR
					RMEV
					CEPVR
					RIAR
					IL2VR
					URADR
					IL2DR
					RIH
					IL1DR
					RIPR
					RMEL
					RMED
					RMDDR
					ADER
					URAVR
					URYVR
					IL1VR
					URYDR
					OLQDR
					CEPDR
					OLQVR				RMEV	RMEV	RMEV	RMEV	RMEV	RMEV	RMEV	RMEV	RMEV	RMEV	RMEV	RMEV	RMEV	RMEV	RMEV
					OLLR		RMEV	RMEV	RIAR
					IL2R		RIAR	RIAR		RIAR	RIAR	RIAR	RIAR	RIAR	RIAR	RIAR	RIAR	RIAR	RIAR	RIAR	RIAR	RIAR	RIAR
					IL1R		RMED	RMED
						RMEV			RMED	RMED	RMED	RMED	RMED	RMED	RMED	RMED	RMED	RMED	RMED	RMED	RMED	RMED	RMED
						RIAR
						RMED
						URBR
						RMDVR
						CEPVR
						IL2VR
						URADR
						IL2DR
						RIH
						IL1DR
						RIPR
						RMEL
						RMDDR
						ADER
						URAVR
						URYVR					IL1DR	IL1DR	IL1DR	IL1DR	IL1DR	IL1DR	IL1DR	IL1DR	IL1DR	IL1DR	IL1DR	IL1DR	IL1DR
						IL1VR
						URYDR				IL1DR			IL2VR	IL2VR	IL2VR	IL2VR	IL2VR	IL2VR	IL2VR	IL2VR	IL2VR	IL2VR	IL2VR
						OLQDR				IL2VR	IL2VR	IL2VR
						CEPDR				URAVR	URAVR	URAVR	URAVR	URAVR	URAVR	URAVR	URAVR	URAVR	URAVR	URAVR	URAVR	URAVR	URAVR
						OLQVR				IL1VR	IL1VR
						OLLR				IL2R		IL1VR	IL1VR	IL1VR	IL1VR	IL1VR	IL1VR	IL1VR	IL1VR	IL1VR	IL1VR	IL1VR	IL1VR
						IL2R				RMEL
						IL1R				IL1R
							IL2VR	IL2VR	IL2VR		IL2R	IL2R	IL2R	IL2R	IL2R	IL2R	IL2R	IL2R	IL2R	IL2R	IL2R	IL2R	IL2R
							IL1DR	IL1DR	IL1DR
							RMEL	RMEL	RMEL		RMEL	RMEL	RMEL	RMEL	RMEL	RMEL	RMEL	RMEL	RMEL	RMEL	RMEL	RMEL	RMEL
							URAVR	URAVR	URAVR		IL1R
							IL1VR	IL1VR	IL1VR			IL1R	IL1R	IL1R	IL1R	IL1R	IL1R	IL1R	IL1R	IL1R	IL1R	IL1R	IL1R
							IL2R	IL2R	IL2R
							IL1R	IL1R	IL1R
							URBR	URBR	URBR
							RMDVR	RMDVR	RMDVR
							CEPVR	CEPVR	CEPVR
							RIH	RIH	RIH
							RMDDR	RMDDR	RMDDR
							ADER	ADER	ADER
							URYVR	URYVR	URYVR
							URYDR	URYDR	URYDR
							OLQDR	OLQDR	OLQDR
							CEPDR	CEPDR	CEPDR
							OLQVR	OLQVR	OLQVR
							OLLR	OLLR	OLLR
							URADR	URADR	URADR			RIH	RIH	RIH	RIH	RIH	RIH	RIH	RIH	RIH	RIH	RIH	RIH
							IL2DR	IL2DR	IL2DR		RIH
							RIPR	RIPR	RIPR		RMDDR	RMDDR	RMDDR	RMDDR	RMDDR	RMDDR	RMDDR	RMDDR	RMDDR	RMDDR	RMDDR	RMDDR	RMDDR
										RIH
										RMDDR		URBR	URBR	URBR	URBR	URBR	URBR	URBR	URBR	URBR	URBR	URBR	URBR
										URBR	URBR
										ADER	ADER	ADER	ADER	ADER	ADER	ADER	ADER	ADER	ADER	ADER	ADER	ADER	ADER
										OLQVR
										URYDR
										CEPDR
										OLLR		OLLR	OLLR	OLLR	OLLR	OLLR	OLLR	OLLR	OLLR	OLLR	OLLR	OLLR	OLLR
										OLQDR
										CEPVR		OLQVR	OLQVR	OLQVR	OLQVR	OLQVR	OLQVR	OLQVR	OLQVR	OLQVR	OLQVR	OLQVR	OLQVR
										URYVR	OLQVR
										RMDVR	URYDR	URYDR	URYDR	URYDR	URYDR	URYDR	URYDR	URYDR	URYDR	URYDR	URYDR	URYDR	URYDR
											CEPDR	CEPDR
											OLLR		CEPDR	CEPDR	CEPDR	CEPDR	CEPDR	CEPDR	CEPDR	CEPDR	CEPDR	CEPDR	CEPDR
											OLQDR
											CEPVR	CEPVR	CEPVR	CEPVR	CEPVR	CEPVR	CEPVR	CEPVR	CEPVR	CEPVR	CEPVR	CEPVR	CEPVR
											URYVR	URYVR
											RMDVR		URYVR	URYVR	URYVR	URYVR	URYVR	URYVR	URYVR	URYVR	URYVR	URYVR	URYVR
												RMDVR	RMDVR	RMDVR	RMDVR	RMDVR	RMDVR	RMDVR	RMDVR	RMDVR	RMDVR	RMDVR	RMDVR
												OLQDR	OLQDR	OLQDR	OLQDR	OLQDR	OLQDR	OLQDR	OLQDR	OLQDR	OLQDR	OLQDR	OLQDR
											URADR	URADR	URADR	URADR	URADR	URADR	URADR	URADR	URADR	URADR	URADR	URADR	URADR
											IL2DR	IL2DR
										URADR			IL2DR	IL2DR	IL2DR	IL2DR	IL2DR	IL2DR	IL2DR	IL2DR	IL2DR	IL2DR	IL2DR
										IL2DR
										RIPR
											RIPR	RIPR	RIPR	RIPR	RIPR	RIPR	RIPR	RIPR	RIPR	RIPR	RIPR	RIPR	RIPR

### Sheet: L4_36hr
	Iter 23	Iter 22	Iter 21	Iter 20	Iter 19	Iter 18	Iter 17	Iter 16	Iter 15	Iter 14	Iter 13	Iter 12	Iter 11
												CEPDR	CEPDR
											CEPDR
											CEPVR	CEPVR	CEPVR
											OLQVR
										IL1DL		OLQVR	OLQVR
										IL2DL
										OLQDL		OLQDL	OLQDL
										CEPDL	OLQDL
										CEPDR	URYDL	URYDL	URYDL
										CEPVL
										CEPVR	IL1DL	IL1DL	IL1DL
										OLQVR	IL2DL
										RIAR		IL2DL	IL2DL
									CEPDL	RMDVL
									IL1DL	URBL	RMDVL	RMDVL	RMDVL
									IL2DL	URYDL
									OLQDL		CEPDL	RIAR	RIAR
									URYDL		CEPVL
									CEPDR		RIAR	CEPVL	CEPVL
									CEPVL		URBL
						CEPDL	CEPDL	CEPDL	CEPVR			CEPDL	CEPDL
						IL1DL	IL1DL	IL1DL	OLQVR			URBL
						IL1L	IL1L	IL1L	RIAL				URBL
						IL2DL	IL2DL	IL2DL	RIAR
						IL2L	IL2L	IL2L	RIS	RIS	RIS	RIS	RIS
						OLLL	OLLL	OLLL	RMDVL
	CEPDL	CEPDL	CEPDL	CEPDL	CEPDL	OLQDL	OLQDL	OLQDL	URBL	RIAL	RIAL	RIAL	RIAL
	CEPDR	CEPDR	CEPDR	CEPDR	CEPDR	RMDDL	RMDDL	RMDDL
	CEPVL	CEPVL	CEPVL	CEPVL	CEPVL	RMDVL	RMDVL	RMDVL			IL2L	IL2L	IL2L
	IL1DL	IL1DL	IL1DL	IL1DL	IL1DL	URADL	URADL	URADL		IL2L
	IL1DR	IL1DR	IL1DR	IL1DR	IL1DR	URYDL	URYDL	URYDL		RMDDL	RMDDL	RMDDL	RMDDL
	IL1L	IL1L	IL1L	IL1L	IL1L	CEPDR	CEPDR	CEPDR	IL2L	URYVL	URYVL
	IL1R	IL1R	IL1R	IL1R	IL1R	CEPVL	CEPVL	CEPVL	RMDDL			URYVL	URYVL
	IL1VL	IL1VL	IL1VL	IL1VL	IL1VL	CEPVR	CEPVR	CEPVR	URADL
	IL1VR	IL1VR	IL1VR	IL1VR	IL1VR	OLQVR	OLQVR	OLQVR	URYVL	URADL	URADL	URADL	URADL
	IL2DL	IL2DL	IL2DL	IL2DL	IL2DL	RIAL	RIAL	RIAL
	IL2DR	IL2DR	IL2DR	IL2DR	IL2DR	RIAR	RIAR	RIAR				IL1L	IL1L
	IL2L	IL2L	IL2L	IL2L	IL2L	RIS	RIS	RIS	IL1L	IL1L	IL1L	OLLL
	IL2R	IL2R	IL2R	IL2R	IL2R	RMDDR	RMDDR	RMDDR	OLLL	OLLL	OLLL		OLLL
	IL2VL	IL2VL	IL2VL	IL2VL	IL2VL	URBL	URBL	URBL	RMDDR	RMDDR	RMDDR
	IL2VR	IL2VR	IL2VR	IL2VR	IL2VR	URBR	URBR	URYVL				RMDDR	RMDDR
	OLLL	OLLL	OLLL	OLLL	OLLL	URYVL	URYVL
	OLLR	OLLR	OLLR	OLLR	OLLR			URBR	URBR	URBR	URBR	URBR	URBR
	OLQDL	OLQDL	OLQDL	OLQDL	OLQDL
	OLQDR	OLQDR	OLQDR	OLQDR	OLQDR
	OLQVL	OLQVL	OLQVL	OLQVL	OLQVL
	OLQVR	OLQVR	OLQVR	OLQVR	OLQVR
	RIAL	RIAL	RIAL	RIAL	RIAL
	RIAR	RIAR	RIAR	RIAR	RIAR	IL1DR		RIPL	RIPL	RIPL	RIPL	RIPL	RIPL
	RIH	RIH	RIH	RIH	RIH	IL1R	IL1VL
	RIPL	RIPL	RIPL	RIPL	RIPL	IL1VR	RIH	IL1VL	IL1VL	IL1VL	IL1VL	IL1VL	IL1VL
	RIPR	RIPR	RIPR	RIPR	RIPR	IL2DR	RIPL	RIH
	RMDDL	RMDDL	RMDDL	RMDDL	RMDDL	IL2R	RMDVR	RMDVR			RIH	RIH	RIH
	RMDDR	RMDDR	RMDDR	RMDDR	RMDDR	IL2VR	URAVL	URAVL	RIH	RIH
	RMDVL	RMDVL	RMDVL	RMDVL	RMDVL	OLLR			RMDVR	RMDVR	RMDVR	RMDVR	RMDVR
	RMDVR	RMDVR	RMDVR	RMDVR	RMDVR	OLQDR			URAVL	URAVL
	RMED	RMED	RMED	RMED	RMED	RIPR					URAVL	URAVL	URAVL
	RMEL	RMEL	RMEL	RMEL	RMEL	RMDVR
	RMER	RMER	RMER	RMER	RMER	RMEL						OLLR	OLLR
	RMEV	RMEV	RMEV	RMEV	RMEV	URADR					OLLR
	URADL	URADL	URADL	URADL	URADL	URAVR	IL1DR	IL1DR	IL1DR	IL2VL	OLQVL	OLQVL	OLQVL
	URADR	URADR	URADR	URADR	URADR	URYDR	IL1R	IL1R	IL1R	OLLR
	URAVL	URAVL	URAVL	URAVL	URAVL	URYVR	IL1VR	IL1VR	IL1VR	OLQVL	IL2VL	IL2VL	IL2VL
	URAVR	URAVR	URAVR	URAVR	URAVR	IL1VL	IL2DR	IL2DR	IL2DR	RMED
	URBL	URBL	URBL	URBL	URBL	IL2VL	IL2R	IL2R	IL2R	RMEL		RMED	RMED
	URBR	URBR	URBR	URBR	URBR	OLQVL	IL2VR	IL2VR	IL2VR	URYVR	RMED
	URYDL	URYDL	URYDL	URYDL	URYDL	RIH	OLLR	OLLR	OLLR		RMEL	RMEL	RMEL
	URYDR	URYDR	URYDR	URYDR	URYDR	RIPL	OLQDR	OLQDR	OLQDR		URYVR
	URYVL	URYVL	URYVL	URYVL	URYVL	RMED	RIPR	RIPR	RIPR			URYVR	URYVR
	URYVR	URYVR	URYVR	URYVR	URYVR	RMER	RMEL	RMEL	RMEL
	CEPVR	CEPVR	CEPVR	CEPVR	CEPVR	RMEV	URADR	URADR	URADR
	RIS	RIS	RIS	RIS	RIS	URAVL	URAVR	URAVR	URAVR				IL1R
							URYDR	URYDR	URYDR			IL1R
							URYVR	URYVR	URYVR		IL1R	IL2R	IL2R
							IL2VL	IL2VL	IL2VL		IL2R
							OLQVL	OLQVL	OLQVL	IL1DR	IL1VR	IL1VR	IL1VR
							RMED	RMED	RMED	IL1VR
							RMER	RMER	RMER	IL2DR	RMER	RMER	RMER
							RMEV	RMEV	RMEV	IL2VR	RMEV
										OLQDR		RMEV	RMEV
										RIPR
										URADR		IL2VR	IL2VR
										URAVR	IL2VR	URAVR
										IL1R	URAVR		URAVR
										IL2R	RIPR
										RMER		RIPR	RIPR
										RMEV
										URYDR			IL1DR
											IL2DR	IL1DR
											URADR	IL2DR	IL2DR
											URYDR
											IL1DR	URADR	URADR
											OLQDR
												OLQDR	OLQDR
												URYDR
													URYDR

### Sheet: Adult_48hr
	Iter 22	Iter 21	Iter 20	Iter 19	Iter 18	Iter 17	Iter 16	Iter 15	Iter 14	Iter 13	Iter 12	Iter 11
												IL2VL
											IL2VL
											URAVL	URAVL
										IL1VL
										IL2L	RMER	RMER
										IL2VL
										OLQVL	RIPL	RIPL
										RIPL
										RMER	IL2L	IL2L
										URAVL
									IL1DL		IL1VL	IL1VL
									IL2DL		OLQVL
									OLQDL			OLQVL
								CEPDL	IL1L
								IL1DL	IL1VL	IL1L	IL1L	IL1L
								IL2DL	IL2L
						CEPDL	CEPDL	OLQDL	IL2VL			IL2DL
						IL1DL	IL1DL	URYDL	OLQVL		IL2DL
						IL1L	IL1L	IL1L	RIPL		URADL	URADL
						IL2DL	IL2DL	IL1VL	RMER	IL1DL
						IL2L	IL2L	IL2L	URADL	IL2DL	OLQDL	OLQDL
						OLLL	OLLL	IL2VL	URAVL	OLQDL
	CEPDL	CEPDL	CEPDL	CEPDL	CEPDL	OLQDL	OLQDL	OLLL		URADL	IL1DL	IL1DL
	CEPDR	CEPDR	CEPDR	CEPDR	CEPDR	RMDDL	RMDDL	OLQVL
	CEPVL	CEPVL	CEPVL	CEPVL	CEPVL	RMDVL	RMDVL	RIPL	RMEV	RMEV	RMEV	RMEV
	IL1DL	IL1DL	IL1DL	IL1DL	IL1DL	URADL	URADL	RMER
	IL1DR	IL1DR	IL1DR	IL1DR	IL1DR	URYDL	URYDL	RMEV		CEPDL	CEPDL	CEPDL
	IL1L	IL1L	IL1L	IL1L	IL1L	IL1VL	IL1VL	URADL	CEPDL
	IL1R	IL1R	IL1R	IL1R	IL1R	IL2VL	IL2VL	URAVL	OLLL	OLLL	URYDL	URYDL
	IL1VL	IL1VL	IL1VL	IL1VL	IL1VL	OLQVL	OLQVL		URYDL	URYDL
	IL1VR	IL1VR	IL1VR	IL1VR	IL1VR	RIH	RIH				OLLL	OLLL
	IL2DL	IL2DL	IL2DL	IL2DL	IL2DL	RIPL	RIPL
	IL2DR	IL2DR	IL2DR	IL2DR	IL2DR	RMED	RMED
	IL2L	IL2L	IL2L	IL2L	IL2L	RMER	RMER		RMED	RMED	RMED	RMED
	IL2R	IL2R	IL2R	IL2R	IL2R	RMEV	RMEV	RIH
	IL2VL	IL2VL	IL2VL	IL2VL	IL2VL	URAVL	URAVL	RMDDL	RIH	RIH	RIH	RIH
	IL2VR	IL2VR	IL2VR	IL2VR	IL2VR			RMDVL
	OLLL	OLLL	OLLL	OLLL	OLLL			RMED	RMDDL	RMDDL	RMDDL	RMDDL
	OLLR	OLLR	OLLR	OLLR	OLLR				RMDVL
	OLQDL	OLQDL	OLQDL	OLQDL	OLQDL					RMDVL	RMDVL	RMDVL
	OLQDR	OLQDR	OLQDR	OLQDR	OLQDR
	OLQVL	OLQVL	OLQVL	OLQVL	OLQVL
	OLQVR	OLQVR	OLQVR	OLQVR	OLQVR	IL1DR	IL1DR			ADEL	ADEL	ADEL
	RIAL	RIAL	RIAL	RIAL	RIAL	IL1R	IL1R	ADEL	ADEL
	RIAR	RIAR	RIAR	RIAR	RIAR	IL1VR	IL1VR	CEPVL	CEPVL	CEPVL	URYVL	URYVL
	RIH	RIH	RIH	RIH	RIH	IL2DR	IL2DR	URYVL	URYVL	URYVL
	RIPL	RIPL	RIPL	RIPL	RIPL	IL2R	IL2R				CEPVL	CEPVL
	RIPR	RIPR	RIPR	RIPR	RIPR	IL2VR	IL2VR
	RMDDL	RMDDL	RMDDL	RMDDL	RMDDL	OLLR	OLLR
	RMDDR	RMDDR	RMDDR	RMDDR	RMDDR	OLQDR	OLQDR			RIAL	RIAL	RIAL
	RMDVL	RMDVL	RMDVL	RMDVL	RMDVL	RIPR	RIPR	RIAL	RIAL
	RMDVR	RMDVR	RMDVR	RMDVR	RMDVR	RMDVR	RMDVR	RIAR	RIAR	URBL	URBL	URBL
	RMED	RMED	RMED	RMED	RMED	RMEL	RMEL	URBL	URBL
	RMEL	RMEL	RMEL	RMEL	RMEL	URADR	URADR			RIAR	RIAR	RIAR
	RMER	RMER	RMER	RMER	RMER	URAVR	URAVR
	RMEV	RMEV	RMEV	RMEV	RMEV	URYDR	URYDR
	URADL	URADL	URADL	URADL	URADL	URYVR	URYVR				OLQVR	OLQVR
	URADR	URADR	URADR	URADR	URADR	ADEL	ADEL			IL1R
	URAVL	URAVL	URAVL	URAVL	URAVL	CEPDR	CEPDR			IL2R	IL1R	IL1R
	URAVR	URAVR	URAVR	URAVR	URAVR	CEPVL	CEPVL		IL1R	OLQVR
	URBL	URBL	URBL	URBL	URBL	OLQVR	OLQVR		IL2R		IL2R	IL2R
	URBR	URBR	URBR	URBR	URBR	RIAL	RIAL		OLQVR
	URYDL	URYDL	URYDL	URYDL	URYDL	RIAR	RIAR		RMEL	RMEL	RMEL	RMEL
	URYDR	URYDR	URYDR	URYDR	URYDR	RMDDR	RMDDR	IL1DR
	URYVL	URYVL	URYVL	URYVL	URYVL	URBL	URBL	IL1R		URBR	URBR	URBR
	URYVR	URYVR	URYVR	URYVR	URYVR	URBR	URBR	IL1VR	CEPDR
	ADEL	ADEL	ADEL	ADEL	ADEL	URYVL	URYVL	IL2DR	URBR	CEPDR	CEPDR	CEPDR
								IL2R	URYDR	URYDR
								IL2VR			URYDR	URYDR
								OLLR
								OLQDR			RMDDR	RMDDR
								RIPR	RMDDR	RMDDR
								RMEL	RMDVR	URYVR	URYVR	URYVR
								URADR	URYVR
								URAVR		RMDVR	RMDVR	RMDVR
								URYDR
								URYVR				IL2VR
								CEPDR			IL2VR
								OLQVR		IL2VR	URAVR	URAVR
								RMDDR		URAVR
								RMDVR		IL1VR	IL1VR	IL1VR
								URBR	IL1DR
									IL1VR		IL2DR	IL2DR
									IL2DR	IL2DR
									IL2VR	URADR	URADR	URADR
									OLQDR
									RIPR	RIPR	RIPR	RIPR
									URADR
									URAVR	IL1DR	IL1DR	IL1DR
									OLLR
										OLLR	OLLR	OLLR
										OLQDR
											OLQDR	OLQDR
