## Supplemental Table 4 for "NeuroSC: Exploring Neurodevelopment via Spatiotemporal Collation of Anatomical Networks"

### Sheet: L1_0hr
	itr23	itr22	itr21	itr20	itr19	itr18	itr17	itr16	itr15	itr14	itr13	itr12	itr11	itr10	itr9	itr8	itr7	itr6	itr5	itr4	itr3	itr2	itr1
											SMBDR	SMBDR	SIAVR	SIAVR	SIAVR	SIAVR	SIAVR	SIAVR	SIAVR	SIAVR	SIAVR	SIAVR	SIAVR
											SIAVR	SIAVR
							RICR	RICR	RICR	RICR			SMBDR	SMBDR	SMBDR	SMBDR	SMBDR	SMBDR	SMBDR	SMBDR	SMBDR	SMBDR	SMBDR
			RIBL	RIBL	RIBR	RIBR	SMBDR	SMBDR	SMBDR	SMBDR
			RICL	RICL	RICR	RICR	SIAVR	SIAVR	SIAVR	SIAVR	RICR	RICR	RICR	RICR	RICR	RICR	RICR	RICR	RICR	RICR	RICR	RICR	RICR
			SIBDL	SIBDL	SMBDR	SMBDR
			SMBDL	SMBDL	SIAVR	SIAVR	RIBR	RIBR	RIBR	RIBR	RIBR	RIBR	RIBR	RIBR	RIBR	RIBR	RIBR	RIBR	RIBR	RIBR	RIBR	RIBR	RIBR
			AVEL	AVEL
			BAGL	BAGL						SMBDL	SMBDL	AVER	AVER	AVER	AVER	AVER	AVER	AVER	AVER	AVER	AVER	AVER	AVER
			SIAVL	SIAVL						AVER	AVER
		AVAL	URXL	URXL	RIBL	RIBL	RIBL	RIBL	RIBL			SMBDL	SMBDL	SMBDL	SMBDL	SMBDL	SMBDL	SMBDL	SMBDL	SMBDL	SMBDL	SMBDL	SMBDL
		RIBL	RIBR	RIBR	RICL	RICL	RICL	RICL	RICL
		RICL	RICR	RICR	SIBDL	SIBDL	SIBDL	SIBDL	SIBDL	BAGL	URXL	URXL	URXL	URXL	URXL	URXL	URXL	URXL	URXL	URXL	URXL	URXL	URXL
		SIBDL	SIADR	SIADR	SMBDL	SMBDL	SMBDL	SMBDL	SMBDL	URXL
		SMBDL	SIBDR	SIBDR	AVEL	AVEL	AVEL	AVEL	AVEL		BAGL	BAGL	BAGL	BAGL	BAGL	BAGL	BAGL	BAGL	BAGL	BAGL	BAGL	BAGL	BAGL
		AVEL	SMBDR	SMBDR	BAGL	BAGL	BAGL	BAGL	BAGL
		BAGL	AVER	AVER	SIAVL	SIAVL	SIAVL	SIAVL	SIAVL			SIBDR	SIBDR	SIBDR	SIBDR	SIBDR	SIBDR	SIBDR	SIBDR	SIBDR	SIBDR	SIBDR	SIBDR
		RMGL	SIAVR	SIAVR	URXL	URXL	URXL	URXL	URXL		SIBDL
		SIAVL			SIADR	SIADR	SIADR	SIADR	SIADR		SIAVL	SIADR	SIADR	SIADR	SIADR	SIADR	SIADR	SIADR	SIADR	SIADR	SIADR	SIADR	SIADR
		SIBVL			SIBDR	SIBDR	SIBDR	SIBDR	SIBDR		SIADR
		SMBVL			AVER	AVER	AVER	AVER	AVER	RICL	SIBDR	SIAVL	SIAVL	SIAVL	SIAVL	SIAVL	SIAVL	SIAVL	SIAVL	SIAVL	SIAVL	SIAVL	SIAVL
		URXL								SIBDL
		ADAR								SIAVL		SIBDL	SIBDL	SIBDL	SIBDL	SIBDL	SIBDL	SIBDL	SIBDL	SIBDL	SIBDL	SIBDL	SIBDL
		RIBR								SIADR
		RICR								SIBDR	RICL	RICL	RICL	RICL	RICL	RICL	RICL	RICL	RICL	RICL	RICL	RICL	RICL
		SIADR
		SIBDR								RIBL	RIBL	AVEL	AVEL	AVEL	AVEL	AVEL	AVEL	AVEL	AVEL	AVEL	AVEL	AVEL	AVEL
		SMBDR								AVEL	AVEL
	AVAL	AVER										RIBL	RIBL	RIBL	RIBL	RIBL	RIBL	RIBL	RIBL	RIBL	RIBL	RIBL	RIBL
	RIBL	RIR
	RICL	SIAVR
	SIBDL	SIBVR	AVAL						URXR	URXR	URXR	URXR	URXR	URXR	URXR	URXR	URXR	URXR	URXR	URXR	URXR	URXR	URXR
	SMBDL	SMBVR	RMGL	RMGL	RMGL	RMGL	RMGL	RMGL
	AVEL	URXR	SIBVL	URXR	URXR	URXR	URXR	URXR	RMGL	RMGL	RMGL	RMGL	RMGL	RMGL	RMGL	RMGL	RMGL	RMGL	RMGL	RMGL	RMGL	RMGL	RMGL
	BAGL		SMBVL
	RMGL		ADAR								RIR	RIR	RIR	RIR	RIR	RIR	RIR	RIR	RIR	RIR	RIR	RIR	RIR
	SIAVL		RIR	AVAL	SMBVL	SMBVL	SMBVL	SMBVL	SMBVL	SMBVL
	SIBVL		SIBVR	SIBVL	RIR	RIR	RIR	RIR	RIR	RIR	SMBVL	SMBVL	SMBVL	SMBVL	SMBVL	SMBVL	SMBVL	SMBVL	SMBVL	SMBVL	SMBVL	SMBVL	SMBVL
	SMBVL		SMBVR	SMBVL
	URXL		URXR	ADAR	AVAL	SMBVR	SMBVR	SMBVR	SMBVR	SMBVR	SMBVR	SMBVR	SMBVR	SMBVR	SMBVR	SMBVR	SMBVR	SMBVR	SMBVR	SMBVR	SMBVR	SMBVR	SMBVR
	ADAR			RIR	SIBVL
	RIBR			SIBVR	ADAR						ADAR	ADAR	ADAR	ADAR	ADAR	ADAR	ADAR	ADAR	ADAR	ADAR	ADAR	ADAR	ADAR
	RICR			SMBVR	SIBVR	AVAL	AVAL	AVAL	AVAL	AVAL
	SIADR				SMBVR	SIBVL	SIBVL	SIBVL	SIBVL	SIBVL	SIBVL	SIBVL	SIBVL	SIBVR	SIBVR	SIBVR	SIBVR	SIBVR	SIBVR	SIBVR	SIBVR	SIBVR	SIBVR
	SIBDR					ADAR	ADAR	ADAR	ADAR	ADAR	SIBVR	SIBVR	SIBVR
	SMBDR					SIBVR	SIBVR	SIBVR	SIBVR	SIBVR				SIBVL	SIBVL	SIBVL	SIBVL	SIBVL	SIBVL	SIBVL	SIBVL	SIBVL	SIBVL
	AVER
	RIR										AVAL	AVAL	AVAL	AVAL	AVAL	AVAL	AVAL	AVAL	AVAL	AVAL	AVAL	AVAL	AVAL
	SIAVR
	SIBVR
	SMBVR
	URXR
	DVC
	SAADL
	SIADL
	SMDDL
	ADEL
	RIGL
	AVKL
	RIML			SAADR	SAADR	SAADR	SAADR	SAADR	SAADR	SAADR	SAADR	SAADR	SAADR	SAADR	SAADR	SAADR	SAADR	SAADR	SAADR	SAADR	SAADR	SAADR	SAADR
	FLPL		RIVL
	AVL		SAADR								SMDDR	SMDDR	SMDDR	SMDDR	SMDDR	SMDDR	SMDDR	SMDDR	SMDDR	SMDDR	SMDDR	SMDDR	SMDDR
	SAAVL		SMDDR	RIVL	RIVL	RIVL	RIVL	RIVL	RIVL	RIVL
	SMDVL	DVC		SMDDR	SMDDR	SMDDR	SMDDR	SMDDR	SMDDR	SMDDR	RIVL	RIVL	RIVL	RIVL	RIVL	RIVL	RIVL	RIVL	RIVL	RIVL	RIVL	RIVL	RIVL
	RIVL	SAADL
	AVAR	SIADL
	SAADR	SMDDL
	SMDDR	ADEL
	ADER	RIGL
	RIGR	AVKL
	AVKR	RIML							SMDVL	SMDVL	SMDVL	SMDVL	SMDVL	SMDVL	SMDVL	SMDVL	SMDVL	SMDVL	SMDVL	SMDVL	SMDVL	SMDVL	SMDVL
	RIMR	FLPL	DVC	DVC	DVC	DVC	DVC	DVC
	FLPR	AVL	SAADL	SAADL	SAADL	SAADL	SAADL	SAADL				SMDVR	SMDVR	SMDVR	SMDVR	SMDVR	SMDVR	SMDVR	SMDVR	SMDVR	SMDVR	SMDVR	SMDVR
	SAAVR	SAAVL	SIADL	SIADL	SIADL	SIADL	SIADL	SIADL			SMDVR
	SMDVR	SMDVL	SMDDL	SMDDL	SMDDL	SMDDL	SMDDL	SMDDL		SIADL	RIVR	RIVR	RIVR	RIVR	RIVR	RIVR	RIVR	RIVR	RIVR	RIVR	RIVR	RIVR	RIVR
	RIVR	RIVL	ADEL	ADEL	ADEL	ADEL	ADEL	ADEL	DVC	SMDDL
	RIS	AVAR	RIGL	RIGL	RIGL	RIGL	RIGL	RIGL	SAADL	RIMR		SIADL	SIADL	SIADL	SIADL	SIADL	SIADL	SIADL	SIADL	SIADL	SIADL	SIADL	SIADL
	PVT	SAADR	AVKL	AVKL	AVKL	AVKL	AVKL	AVKL	SIADL	SMDVR	SIADL
		SMDDR	RIML	RIML	RIML	RIML	RIML	RIML	SMDDL	RIVR	SMDDL	SMDDL	SMDDL	SMDDL	SMDDL	SMDDL	SMDDL	SMDDL	SMDDL	SMDDL	SMDDL	SMDDL	SMDDL
		ADER	FLPL	FLPL	FLPL	FLPL	FLPL	FLPL	ADEL		RIMR
		RIGR	AVL	AVL	AVL	AVL	AVL	AVL	RIGL			RIMR	RIMR	RIMR	RIMR	RIMR	RIMR	RIMR	RIMR	RIMR	RIMR	RIMR	RIMR
		AVKR	SAAVL	SAAVL	SAAVL	SAAVL	SAAVL	SAAVL	AVKL
		RIMR	SMDVL	SMDVL	SMDVL	SMDVL	SMDVL	SMDVL	RIML	ADEL	ADEL	ADEL	ADEL	ADEL	ADEL	ADEL	ADEL	ADEL	ADEL	ADEL	ADEL	ADEL	ADEL
		FLPR	AVAR	AVAR	AVAR	AVAR	AVAR	AVAR	FLPL	ADER
		SAAVR	ADER	ADER	ADER	ADER	ADER	ADER	AVL		ADER	ADER	ADER	ADER	ADER	ADER	ADER	ADER	ADER	ADER	ADER	ADER	ADER
		SMDVR	RIGR	RIGR	RIGR	RIGR	RIGR	RIGR	SAAVL
		RIVR	AVKR	AVKR	AVKR	AVKR	AVKR	AVKR	AVAR
		RIS	RIMR	RIMR	RIMR	RIMR	RIMR	RIMR	ADER		FLPR	FLPR	FLPR	FLPR	FLPR	FLPR	FLPR	FLPR	FLPR	FLPR	FLPR	FLPR	FLPR
		PVT	FLPR	FLPR	FLPR	FLPR	FLPR	FLPR	RIGR	DVC
			SAAVR	SAAVR	SAAVR	SAAVR	SAAVR	SAAVR	AVKR	SAADL		RIS	RIS	RIS	RIS	RIS	RIS	RIS	RIS	RIS	RIS	RIS	RIS
			SMDVR	SMDVR	SMDVR	SMDVR	SMDVR	SMDVR	RIMR	RIGL	SAADL
			RIVR	RIVR	RIVR	RIVR	RIVR	RIVR	FLPR	AVKL	RIGL	RIGR	RIGR	RIGR	RIGR	RIGR	RIGR	RIGR	RIGR	RIGR	RIGR	RIGR	RIGR
			RIS	RIS	RIS	RIS	RIS	RIS	SAAVR	RIML	RIML
			PVT	PVT	PVT	PVT	PVT	PVT	SMDVR	FLPL	FLPL	FLPL	FLPL	FLPL	FLPL	FLPL	FLPL	FLPL	FLPL	FLPL	FLPL	FLPL	FLPL
									RIVR	AVL	SAAVL
									RIS	SAAVL	AVAR	RIGL	RIGL	RIGL	RIGL	RIGL	RIGL	RIGL	RIGL	RIGL	RIGL	RIGL	RIGL
									PVT	AVAR	RIGR
										RIGR	SAAVR		SAADL	SAADL	SAADL	SAADL	SAADL	SAADL	SAADL	SAADL	SAADL	SAADL	SAADL
										AVKR	RIS	SAADL
										FLPR		RIML	RIML	RIML	RIML	RIML	RIML	RIML	RIML	RIML	RIML	RIML	RIML
										SAAVR		SAAVL
										RIS		AVAR	SAAVL	SAAVL	SAAVL	SAAVL	SAAVL	SAAVL	SAAVL	SAAVL	SAAVL	SAAVL	SAAVL
										PVT		SAAVR
													AVAR	SAAVR	SAAVR	SAAVR	SAAVR	SAAVR	SAAVR	SAAVR	SAAVR	SAAVR	SAAVR
													SAAVR
														AVAR	AVAR	AVAR	AVAR	AVAR	AVAR	AVAR	AVAR	AVAR	AVAR
													PVT	PVT	PVT	PVT	PVT	PVT	PVT	PVT	PVT	PVT	PVT
											DVC	AVKL
											AVKL	AVKR	AVKL	AVKR	AVKR	AVKR	AVKR	AVKR	AVKR	AVKR	AVKR	AVKR	AVKR
											AVL	PVT	AVKR
											AVKR			AVKL	AVKL	AVKL	AVKL	AVKL	AVKL	AVKL	AVKL	AVKL	AVKL
											PVT
												AVL	AVL	AVL	AVL	AVL	AVL	AVL	AVL	AVL	AVL	AVL	AVL
												DVC	DVC	DVC	DVC	DVC	DVC	DVC	DVC	DVC	DVC	DVC	DVC

### Sheet: L1_5hr
	itr23	itr22	itr21	itr20	itr19	itr18	itr17	itr16	itr15	itr14	itr13	itr12	itr11	itr10	itr9	itr8	itr7	itr6	itr5	itr4	itr3	itr2	itr1
										RMGR	RMGR	RMGR	RMGR	RMGR	RMGR	RMGR	RMGR	RMGR	RMGR	RMGR	RMGR	RMGR	RMGR
		SMBVL	SMBVL	SMBVL	SMBVL	SMBVL	SMBVL	SMBVL	SMBVL
		RMGR	RMGR	RMGR	RMGR	RMGR	RMGR	RMGR	RMGR	SMBVL	SMBVL	SMBVL	SMBVL	SMBVL	SMBVL	SMBVL	SMBVL	SMBVL	SMBVL	SMBVL	SMBVL	SMBVL	SMBVL
	SMBVL
	RMGR
	DVC
	AVAL
	RIBL
	RICL
	SAADL
	SIADL
	SIBDL
	SMBDL
	SMDDL
	ADEL
	AVEL
	RIGL
	AVKL											SIADL	SIADL	SIADL	SIADL	SIADL	SIADL	SIADL	SIADL	SIADL	SIADL	SIADL	SIADL
	RIML							SIADL	SIADL	SIADL	SIADL
	FLPL							SMDDL	SMDDL	SMDDL	SMDDL
	AVL							SMDDR	SMDDR	SMDDR	SMDDR
	SAAVL						SIADL					SMDDL	SMDDR	SMDDR	SMDDR	SMDDR	SMDDR	SMDDR	SMDDR	SMDDR	SMDDR	SMDDR	SMDDR
	SIAVL						SMDDL					SMDDR
	SMDVL						SMDDR						SMDDL	SMDDL	SMDDL	SMDDL	SMDDL	SMDDL	SMDDL	SMDDL	SMDDL	SMDDL	SMDDL
	RIVL						RIVR
	AVAR				RIBL	RIBL		RIVR	RIVR	RIVR	RIVR	RIVR	RIVR	RIVR	RIVR	RIVR	RIVR	RIVR	RIVR	RIVR	RIVR	RIVR	RIVR
	RIBR				RICL	RICL
	RICR				SIADL	SIADL
	SAADR				SIBDL	SIBDL
	SIADR				SMBDL	SMBDL
	SIBDR				SMDDL	SMDDL
	SMBDR				AVEL	AVEL
	SMDDR				SIAVL	SIAVL
	AVER				SMDVL	SMDVL					SMDVL	SIADR	SIADR	SIADR	SIADR	SIADR	SIADR	SIADR	SIADR	SIADR	SIADR	SIADR	SIADR
	RIGR				RIBR	RIBR					SIADR
	AVKR				RICR	RICR					SMDVR	SMDVL	SMDVR	SMDVR	SMDVR	SMDVR	SMDVR	SMDVR	SMDVR	SMDVR	SMDVR	SMDVR	SMDVR
	RIMR				SIADR	SIADR			SIBDL	SIBDL		SMDVR
	FLPR				SIBDR	SIBDR			SMBDL	SMBDL			SMDVL	SMDVL	SMDVL	SMDVL	SMDVL	SMDVL	SMDVL	SMDVL	SMDVL	SMDVL	SMDVL
	SAAVR				SMBDR	SMBDR			SIAVL	SIAVL
	SIAVR				SMDDR	SMDDR			SMDVL	SMDVL
	SMDVR				AVER	AVER			SIADR	SIADR
	RIVR				SIAVR	SIAVR			SMBDR	SMBDR		SIBDL	SIBDL	SIAVL	SIAVL	SIAVL	SIAVL	SIAVL	SIAVL	SIAVL	SIAVL	SIAVL	SIAVL
	RIS				SMDVR	SMDVR			SIAVR	SIAVR		SIAVL	SIAVL
	PVT				RIVR	RIVR			SMDVR	SMDVR				SIBDL	SIBDL	SIBDL	SIBDL	SIBDL	SIBDL	SIBDL	SIBDL	SIBDL	SIBDL
		DVC	DVC	DVC			RIBL	RIBL			SIBDL
		AVAL	AVAL	AVAL			RICL	RICL			SMBDL	SMBDL	SMBDL	SMBDL	SMBDL	SMBDL	SMBDL	SMBDL	SMBDL	SMBDL	SMBDL	SMBDL	SMBDL
		RIBL	RIBL	RIBL			SIBDL	SIBDL			SIAVL
		RICL	RICL	RICL			SMBDL	SMBDL			SMBDR
		SAADL	SAADL	SAADL			AVEL	AVEL			SIAVR
		SIADL	SIADL	SIADL			SIAVL	SIAVL				SMBDR	SIAVR	SIAVR	SIAVR	SIAVR	SIAVR	SIAVR	SIAVR	SIAVR	SIAVR	SIAVR	SIAVR
		SIBDL	SIBDL	SIBDL			SMDVL	SMDVL				SIAVR
		SMBDL	SMBDL	SMBDL			RIBR	RIBR					SMBDR	SMBDR	SMBDR	SMBDR	SMBDR	SMBDR	SMBDR	SMBDR	SMBDR	SMBDR	SMBDR
		SMDDL	SMDDL	SMDDL			RICR	RICR
		ADEL	ADEL	ADEL			SIADR	SIADR
		AVEL	AVEL	AVEL			SIBDR	SIBDR			AVEL	AVER	AVER	AVER	AVER	AVER	AVER	AVER	AVER	AVER	AVER	AVER	AVER
		RIGL	RIGL	RIGL			SMBDR	SMBDR		RICL	AVER
		AVKL	AVKL	AVKL			AVER	AVER		AVEL		AVEL	AVEL	AVEL	AVEL	AVEL	AVEL	AVEL	AVEL	AVEL	AVEL	AVEL	AVEL
		RIML	RIML	RIML			SIAVR	SIAVR		RICR
		FLPL	FLPL	FLPL			SMDVR	SMDVR		SIBDR	RICL	SIBDR	SIBDR	SIBDR	SIBDR	SIBDR	SIBDR	SIBDR	SIBDR	SIBDR	SIBDR	SIBDR	SIBDR
		AVL	AVL	AVL					RIBL	AVER	RICR
		SAAVL	SAAVL	SAAVL					RICL		SIBDR	RICL	RICL	RICL	RICL	RICL	RICL	RICL	RICL	RICL	RICL	RICL	RICL
		SIAVL	SIAVL	SIAVL					AVEL			RICR
		SMDVL	SMDVL	SMDVL					RIBR				RICR	RICR	RICR	RICR	RICR	RICR	RICR	RICR	RICR	RICR	RICR
		RIVL	RIVL	RIVL					RICR
		AVAR	AVAR	AVAR					SIBDR
		RIBR	RIBR	RIBR					AVER
		RICR	RICR	RICR						RIBL	RIBR	RIBR	RIBR	RIBR	RIBR	RIBR	RIBR	RIBR	RIBR	RIBR	RIBR	RIBR	RIBR
		SAADR	SAADR	SAADR						RIBR
		SIADR	SIADR	SIADR							RIBL	RIBL	RIBL	RIBL	RIBL	RIBL	RIBL	RIBL	RIBL	RIBL	RIBL	RIBL	RIBL
		SIBDR	SIBDR	SIBDR
		SMBDR	SMBDR	SMBDR
		SMDDR	SMDDR	SMDDR
		AVER	AVER	AVER
		RIGR	RIGR	RIGR
		AVKR	AVKR	AVKR
		RIMR	RIMR	RIMR
		FLPR	FLPR	FLPR
		SAAVR	SAAVR	SAAVR
		SIAVR	SIAVR	SIAVR
		SMDVR	SMDVR	SMDVR				AVAL	AVAL	RIVL	RIVL	RIVL	RIVL	RIVL	RIVL	RIVL	RIVL	RIVL	RIVL	RIVL	RIVL	RIVL	RIVL
		RIVR	RIVR	RIVR				SAADL	SAADL
		RIS	RIS	RIS				RIVL	RIVL
		PVT	PVT	PVT				SAADR	SAADR
					DVC	DVC	DVC			AVAL	SAADL	SAADR	SAADR	SAADR	SAADR	SAADR	SAADR	SAADR	SAADR	SAADR	SAADR	SAADR	SAADR
					AVAL	AVAL	AVAL			SAADL	SAADR
					SAADL	SAADL	SAADL			SAADR		SAADL	SAADL	SAADL	SAADL	SAADL	SAADL	SAADL	SAADL	SAADL	SAADL	SAADL	SAADL
					ADEL	ADEL	ADEL
					RIGL	RIGL	RIGL				AVAL	AVAL	AVAL	AVAL	AVAL	AVAL	AVAL	AVAL	AVAL	AVAL	AVAL	AVAL	AVAL
					AVKL	AVKL	AVKL
					RIML	RIML	RIML
					FLPL	FLPL	FLPL
					AVL	AVL	AVL
					SAAVL	SAAVL	SAAVL					RIGL	RIGR	RIGR	RIGR	RIGR	RIGR	RIGR	RIGR	RIGR	RIGR	RIGR	RIGR
					RIVL	RIVL	RIVL					RIGR
					AVAR	AVAR	AVAR						RIGL	RIGL	RIGL	RIGL	RIGL	RIGL	RIGL	RIGL	RIGL	RIGL	RIGL
					SAADR	SAADR	SAADR				RIGL
					RIGR	RIGR	RIGR				RIML	RIML	RIML	RIML	RIML	RIML	RIML	RIML	RIML	RIML	RIML	RIML	RIML
					AVKR	AVKR	AVKR				SAAVL
					RIMR	RIMR	RIMR				AVAR
					FLPR	FLPR	FLPR				RIGR
					SAAVR	SAAVR	SAAVR				RIMR
					RIS	RIS	RIS				SAAVR
					PVT	PVT	PVT				RIS	RIS	RIS	RIS	RIS	RIS	RIS	RIS	RIS	RIS	RIS	RIS	RIS
								DVC	DVC	DVC
								ADEL	ADEL	ADEL
								RIGL	RIGL	RIGL			SAAVL	SAAVL	SAAVL	SAAVL	SAAVL	SAAVL	SAAVL	SAAVL	SAAVL	SAAVL	SAAVL
								AVKL	AVKL	AVKL		SAAVL
								RIML	RIML	RIML		AVAR
								FLPL	FLPL	FLPL		RIMR	RIMR	RIMR	RIMR	RIMR	RIMR	RIMR	RIMR	RIMR	RIMR	RIMR	RIMR
								AVL	AVL	AVL		SAAVR
								SAAVL	SAAVL	SAAVL			AVAR	SAAVR	SAAVR	SAAVR	SAAVR	SAAVR	SAAVR	SAAVR	SAAVR	SAAVR	SAAVR
								AVAR	AVAR	AVAR			SAAVR
								RIGR	RIGR	RIGR				AVAR	AVAR	AVAR	AVAR	AVAR	AVAR	AVAR	AVAR	AVAR	AVAR
								AVKR	AVKR	AVKR
								RIMR	RIMR	RIMR
								FLPR	FLPR	FLPR
								SAAVR	SAAVR	SAAVR
								RIS	RIS	RIS
								PVT	PVT	PVT		ADEL	ADEL	ADEL	ADEL	ADEL	ADEL	ADEL	ADEL	ADEL	ADEL	ADEL	ADEL
											ADEL
											FLPL	FLPL	FLPL	FLPL	FLPL	FLPL	FLPL	FLPL	FLPL	FLPL	FLPL	FLPL	FLPL
											FLPR
												FLPR	FLPR	FLPR	FLPR	FLPR	FLPR	FLPR	FLPR	FLPR	FLPR	FLPR	FLPR
													AVL	AVL	AVL	AVL	AVL	AVL	AVL	AVL	AVL	AVL	AVL
											DVC	DVC
											AVKL	AVKL
											AVL	AVL
											AVKR	AVKR
											PVT	PVT		DVC	DVC	DVC	DVC	DVC	DVC	DVC	DVC	DVC	DVC
													DVC
													AVKL	AVKL	AVKR	AVKR	AVKR	AVKR	AVKR	AVKR	AVKR	AVKR	AVKR
													AVKR	AVKR
													PVT		AVKL	AVKL	AVKL	AVKL	AVKL	AVKL	AVKL	AVKL	AVKL
														PVT	PVT	PVT	PVT	PVT	PVT	PVT	PVT	PVT	PVT

### Sheet: L2_23hr
	itr21	itr20	itr19	itr18	itr17	itr16	itr15	itr14	itr13	itr12	itr11	itr10	itr9	itr8	itr7	itr6	itr5	itr4	itr3	itr2	itr1
		RIAR	RIAR	RIAR	RIAR	RIAR	RIAR	RIAR	RIAR	RIAR	RIAR	RIAR	RIAR	RIAR	RIAR	RIAR	RIAR	RIAR	RIAR	RIAR	RIAR
	RIAR
	VB1
	DVC
	AVAL
	RIBL
	ADEL
	AVEL
	RIGL
	RMGL
	AVKL
	RIML
	ALNL
	AVL
	SAAVL
	SMBVL
	SMDVL
	RIVL
	SAADR
	SIADR
	SIBDR
	SMBDR
	SMDDR
	AVER
	RIGR
	RMGR
	AVKR
	RIMR
	SIAVR
	SMBVR
	RIS
	PVT						RMGL	RMGL	RMGL	RMGL	RMGL	RMGL	RMGL	RMGL	RMGL	RMGL	RMGL	RMGL	RMGL	RMGL	RMGL
		VB1	VB1	VB1	VB1	VB1
		DVC	DVC	DVC	DVC	DVC
		AVAL	AVAL	AVAL	AVAL	AVAL
		RIBL	RIBL	RIBL	RIBL	RIBL
		ADEL	ADEL	ADEL	ADEL	ADEL
		AVEL	AVEL	AVEL	AVEL	AVEL
		RIGL	RIGL	RIGL	RIGL	RIGL
		RMGL	RMGL	RMGL	RMGL	RMGL
		AVKL	AVKL	AVKL	AVKL	AVKL
		RIML	RIML	RIML	RIML	RIML
		ALNL	ALNL	ALNL	ALNL	ALNL
		AVL	AVL	AVL	AVL	AVL
		SAAVL	SAAVL	SAAVL	SAAVL	SAAVL
		SMBVL	SMBVL	SMBVL	SMBVL	SMBVL
		SMDVL	SMDVL	SMDVL	SMDVL	SMDVL
		RIVL	RIVL	RIVL	RIVL	RIVL
		SAADR	SAADR	SAADR	SAADR	SAADR
		SIADR	SIADR	SIADR	SIADR	SIADR
		SIBDR	SIBDR	SIBDR	SIBDR	SIBDR
		SMBDR	SMBDR	SMBDR	SMBDR	SMBDR			SMBVR	SMBVR	SMBVR	SMBVR	SMBVR	SMBVR	SMBVR	SMBVR	SMBVR	SMBVR	SMBVR	SMBVR	SMBVR
		SMDDR	SMDDR	SMDDR	SMDDR	SMDDR		AVEL
		AVER	AVER	AVER	AVER	AVER		RIGL	RMGR	RMGR	RMGR	RMGR	RMGR	RMGR	RMGR	RMGR	RMGR	RMGR	RMGR	RMGR	RMGR
		RIGR	RIGR	RIGR	RIGR	RIGR		SMBVL
		RMGR	RMGR	RMGR	RMGR	RMGR		SMBDR	SMBVL	SMBVL	SMBVL	SMBVL	SMBVL	SMBVL	SMBVL	SMBVL	SMBVL	SMBVL	SMBVL	SMBVL	SMBVL
		AVKR	AVKR	AVKR	AVKR	AVKR		AVER
		RIMR	RIMR	RIMR	RIMR	RIMR		RIGR	AVEL	RIMR	RIMR	RIMR	RIMR	RIMR	RIMR	RIMR	RIMR	RIMR	RIMR	RIMR	RIMR
		SIAVR	SIAVR	SIAVR	SIAVR	SIAVR		RMGR	RIGL
		SMBVR	SMBVR	SMBVR	SMBVR	SMBVR		RIMR	SMBDR	RIGR	RIGR	RIGR	RIGR	RIGR	RIGR	RIGR	RIGR	RIGR	RIGR	RIGR	RIGR
		RIS	RIS	RIS	RIS	RIS		SIAVR	AVER
		PVT	PVT	PVT	PVT	PVT		SMBVR	RIGR	AVER	AVER	AVER	AVER	AVER	AVER	AVER	AVER	AVER	AVER	AVER	AVER
							VB1		RIMR
							DVC		SIAVR	SMBDR	SIAVR	SIAVR	SIAVR	SIAVR	SIAVR	SIAVR	SIAVR	SIAVR	SIAVR	SIAVR	SIAVR
							AVAL			SIAVR
							RIBL				SMBDR	SMBDR	SMBDR	SMBDR	SMBDR	SMBDR	SMBDR	SMBDR	SMBDR	SMBDR	SMBDR
							ADEL
							AVEL			RIGL	RIGL	RIGL	RIGL	RIGL	RIGL	RIGL	RIGL	RIGL	RIGL	RIGL	RIGL
							RIGL
							AVKL			AVEL	AVEL	AVEL	AVEL	AVEL	AVEL	AVEL	AVEL	AVEL	AVEL	AVEL	AVEL
							RIML
							ALNL
							AVL
							SAAVL
							SMBVL
							SMDVL
							RIVL
							SAADR
							SIADR
							SIBDR
							SMBDR
							SMDDR
							AVER	RIBL	RIBL	RIBL	RIBL	RIBL	RIBL	RIBL	RIBL	RIBL	RIBL	RIBL	RIBL	RIBL	RIBL
							RIGR
							RMGR
							AVKR
							RIMR
							SIAVR			VB1	VB1	VB1	VB1	VB1	VB1	VB1	VB1	VB1	VB1	VB1	VB1
							SMBVR		VB1
							RIS		ALNL	ALNL	ALNL	ALNL	ALNL	ALNL	ALNL	ALNL	ALNL	ALNL	ALNL	ALNL	ALNL
							PVT		SAAVL
								VB1		SAAVL	SAAVL	SAAVL	SAAVL	SAAVL	SAAVL	SAAVL	SAAVL	SAAVL	SAAVL	SAAVL	SAAVL
								DVC
								AVAL
								ADEL
								AVKL			SMDVL	SMDVL	SMDVL	SMDVL	SMDVL	SMDVL	SMDVL	SMDVL	SMDVL	SMDVL	SMDVL
								RIML		SMDVL
								ALNL		RIVL	RIVL	RIVL	RIVL	RIVL	RIVL	RIVL	RIVL	RIVL	RIVL	RIVL	RIVL
								AVL
								SAAVL	ADEL	ADEL	ADEL	ADEL	ADEL	ADEL	ADEL	ADEL	ADEL	ADEL	ADEL	ADEL	ADEL
								SMDVL	RIML
								RIVL	SMDVL	RIML	RIML	RIML	RIML	RIML	RIML	RIML	RIML	RIML	RIML	RIML	RIML
								SAADR	RIVL
								SIADR	SIBDR	SIBDR	SIBDR	SIBDR	SIBDR	SIBDR	SIBDR	SIBDR	SIBDR	SIBDR	SIBDR	SIBDR	SIBDR
								SIBDR
								SMDDR
								AVKR
								RIS
								PVT
										AVAL	AVAL	AVAL	AVAL	AVAL	AVAL	AVAL	AVAL	AVAL	AVAL	AVAL	AVAL
									AVAL
									SAADR	SAADR	SAADR	SAADR	SAADR	SAADR	SAADR	SAADR	SAADR	SAADR	SAADR	SAADR	SAADR
									SIADR
									SMDDR
									RIS		RIS	RIS	RIS	RIS	RIS	RIS	RIS	RIS	RIS	RIS	RIS
										SIADR
										SMDDR	SMDDR	SMDDR	SMDDR	SMDDR	SMDDR	SMDDR	SMDDR	SMDDR	SMDDR	SMDDR	SMDDR
										RIS
											SIADR	SIADR	SIADR	SIADR	SIADR	SIADR	SIADR	SIADR	SIADR	SIADR	SIADR
											DVC	DVC	DVC	DVC	DVC	DVC	DVC	DVC	DVC	DVC	DVC
									DVC	DVC		AVKL	AVKL	AVKL	AVKL	AVKL	AVKL	AVKL	AVKL	AVKL	AVKL
									AVKL	AVKL	AVKL
									AVL	AVL	AVL	AVL	AVL	AVL	AVL	AVL	AVL	AVL	AVL	AVL	AVL
									AVKR	AVKR	AVKR
									PVT	PVT		AVKR	AVKR	AVKR	AVKR	AVKR	AVKR	AVKR	AVKR	AVKR	AVKR
											PVT	PVT	PVT	PVT	PVT	PVT	PVT	PVT	PVT	PVT	PVT
	iter21	iter20	iter19	iter18	iter17	iter16	iter15	iter14	iter13	iter12	iter11	iter10	iter9	iter8	iter7	iter6	iter5	iter4	iter3	iter2	iter1
												RICL	RICL	RICL	RICL	RICL	RICL	RICL	RICL	RICL	RICL
										RICL	RICL
										RICR	RICR	RICR	RICR	RICR	RICR	RICR	RICR	RICR	RICR	RICR	RICR
											SAADL	SAADL	SAADL	SAADL	SAADL	SAADL	SAADL	SAADL	SAADL	SAADL	SAADL
									RICL
									RICR		SIADL	SIADL	SIADL	SIADL	SIADL	SIADL	SIADL	SIADL	SIADL	SIADL	SIADL
									SAADL	SAADL
									SIADL	SIADL		SIBDL	SIBDL	SIBDL	SIBDL	SIBDL	SIBDL	SIBDL	SIBDL	SIBDL	SIBDL
									SIBDL	SIBDL	SIBDL
									SMDDL	SIAVL	SIAVL	SIAVL	SIAVL	SIAVL	SIAVL	SIAVL	SIAVL	SIAVL	SIAVL	SIAVL	SIAVL
									SIAVL	SMDDL
									ALNR	ALNR
									SAAVR	SAAVR	SMDDL	SMDDL	SMDDL	SMDDL	SMDDL	SMDDL	SMDDL	SMDDL	SMDDL	SMDDL	SMDDL
									AVAR
									SMDVR		ALNR	ALNR	ALNR	ALNR	ALNR	ALNR	ALNR	ALNR	ALNR	ALNR	ALNR
									RIVR
								RICL			SAAVR	SAAVR	SAAVR	SAAVR	SAAVR	SAAVR	SAAVR	SAAVR	SAAVR	SAAVR	SAAVR
								SAADL
								SIADL		AVAR	AVAR	AVAR	AVAR	AVAR	AVAR	AVAR	AVAR	AVAR	AVAR	AVAR	AVAR
								SIBDL
								SMDDL		SMDVR	SMDVR	SMDVR	SMDVR	SMDVR	SMDVR	SMDVR	SMDVR	SMDVR	SMDVR	SMDVR	SMDVR
								SIAVL		RIVR
								AVAR			RIVR	RIVR	RIVR	RIVR	RIVR	RIVR	RIVR	RIVR	RIVR	RIVR	RIVR
								RICR
								ALNR
								SAAVR
								SMDVR
								RIVR
								FLPL
								FLPR
		RICL	RICL	RICL	RICL	RICL	RICL		FLPL	FLPL	FLPL	FLPL	FLPL	FLPL	FLPL	FLPL	FLPL	FLPL	FLPL	FLPL	FLPL
		SAADL	SAADL	SAADL	SAADL	SAADL	SAADL		FLPR	FLPR
		SIADL	SIADL	SIADL	SIADL	SIADL	SIADL				FLPR	FLPR	FLPR	FLPR	FLPR	FLPR	FLPR	FLPR	FLPR	FLPR	FLPR
		SIBDL	SIBDL	SIBDL	SIBDL	SIBDL	SIBDL
		SMDDL	SMDDL	SMDDL	SMDDL	SMDDL	SMDDL
		FLPL	FLPL	FLPL	FLPL	FLPL	FLPL
		SIAVL	SIAVL	SIAVL	SIAVL	SIAVL	SIAVL
		AVAR	AVAR	AVAR	AVAR	AVAR	AVAR
		RICR	RICR	RICR	RICR	RICR	RICR
		ALNR	ALNR	ALNR	ALNR	ALNR	ALNR
		FLPR	FLPR	FLPR	FLPR	FLPR	FLPR
		SAAVR	SAAVR	SAAVR	SAAVR	SAAVR	SAAVR
		SMDVR	SMDVR	SMDVR	SMDVR	SMDVR	SMDVR
		RIVR	RIVR	RIVR	RIVR	RIVR	RIVR
		SMBDL	SMBDL	SMBDL	SMBDL	SMBDL	SMBDL
		RMDL	RMDL	RMDL	RMDL	RMDL	RMDL
		RMFL	RMFL	RMFL	RMFL	RMFL	RMFL
		RMHL	RMHL	RMHL	RMHL	RMHL	RMHL			SMBDL	SMBDL	SMBDL	SMBDL	SMBDL	SMBDL	SMBDL	SMBDL	SMBDL	SMBDL	SMBDL	SMBDL
		RMDR	RMDR	RMDR	RMDR	RMDR	RMDR		SMBDL
		ADER	ADER	ADER	ADER	ADER	ADER		RMHL
		RMHR	RMHR	RMHR	RMHR	RMHR	RMHR		ADER		RMHL	RMHL	RMHL	RMHL	RMHL	RMHL	RMHL	RMHL	RMHL	RMHL	RMHL
	RICL							SMBDL		RMHL
	SAADL							RMHL		ADER	ADER	ADER	ADER	ADER	ADER	ADER	ADER	ADER	ADER	ADER	ADER
	SIADL							ADER
	SIBDL							RMFL	RMFL	RMFL	RMFL	RMFL	RMFL	RMFL	RMFL	RMFL	RMFL	RMFL	RMFL	RMFL	RMFL
	SMBDL							RMDR	RMDR
	SMDDL							RMDL		RMDR	RMDR	RMDR	RMDR	RMDR	RMDR	RMDR	RMDR	RMDR	RMDR	RMDR	RMDR
	RMDL							RMHR
	RMFL								RMDL	RMDL	RMDL	RMDL	RMDL	RMDL	RMDL	RMDL	RMDL	RMDL	RMDL	RMDL	RMDL
	RMHL								RMHR
	FLPL									RMHR	RMHR	RMHR	RMHR	RMHR	RMHR	RMHR	RMHR	RMHR	RMHR	RMHR	RMHR
	SIAVL
	AVAR
	RICR
	RMDR
	ADER
	RMHR
	ALNR
	FLPR
	SAAVR
	SMDVR
	RIVR
	URBR
	CEPDR
	RMDVR
	CEPVR
	URXR			URBR	URBR	URBR	URBR	URBR	URBR	URBR	URBR	URBR	URBR	URBR	URBR	URBR	URBR	URBR	URBR	URBR	URBR
		URBR	URBR
		CEPDR	CEPDR
		RMDVR	RMDVR
		CEPVR	CEPVR
		URXR	URXR					RMDVR	RMDVR	RMDVR	RMDVR	RMDVR	RMDVR	RMDVR	RMDVR	RMDVR	RMDVR	RMDVR	RMDVR	RMDVR	RMDVR
				CEPDR	CEPDR	CEPDR	CEPDR
				RMDVR	RMDVR	RMDVR	RMDVR
				CEPVR	CEPVR	CEPVR	CEPVR
				URXR	URXR	URXR	URXR		CEPDR	CEPDR	CEPDR	CEPDR	CEPDR	CEPDR	CEPDR	CEPDR	CEPDR	CEPDR	CEPDR	CEPDR	CEPDR
								CEPDR
								CEPVR
								URXR		CEPVR	CEPVR	CEPVR	CEPVR	CEPVR	CEPVR	CEPVR	CEPVR	CEPVR	CEPVR	CEPVR	CEPVR
									CEPVR
									URXR
										URXR	URXR	URXR	URXR	URXR	URXR	URXR	URXR	URXR	URXR	URXR	URXR

### Sheet: L3_27hr
L
	23	22	21	20	19	18	17	16	15	14	13	12	11	10
												SABD	SABD	SABD
											SABD
											RIMR	RIMR	RIMR	RIMR
										SABD
										RIGL
										FLPR	FLPR	FLPR	FLPR	FLPR
										RIMR
										RIGR
										RIML		RIGL	RIGL	RIGL
											RIGL
											RIGR	RIGR	RIGR	RIGR
											RIML
												RIML	RIML	RIML
												RMFR	RMFR	RMFR
												AVL
											RMFR		AVL	AVL
											RMFL
											AVKR
											AVKL
											DVC		RMFL	RMFL
											PVT
											AVL	RMFL
										RMFR		AVKR	AVKR	AVKR
										SAADR		AVKL	AVKL
										URXR		DVC		AVKL
										URXL		PVT
										SAAVL
										RMFL			DVC	DVC
										RMGR			PVT
										AVKR				PVT
										AVKL
										SAADL
										RMGL		SAADR	SAADR	SAADR
										AVER	SAADR	SAAVL
										DVC	SAAVL		SAAVL	SAAVL
										PVT	RIS
										AVL		RIS	RIS	RIS
										RIS
									SABD
									RMFR			URXR	URXR	URXR
									SAADR		URXR
									URXR		RMGR	RMGR	RMGR	RMGR
									RIGL		AVER
									FLPR			AVER	AVER	AVER
									URXL
									SAAVL
									RIMR		SAADL	SAADL	SAADL	SAADL
									RMFL		RMGL
									RMGR			RMGL	RMGL	RMGL
									AVKR
									AVKL		URXL	URXL	URXL	URXL
									SAADL
									RMGL
									AVEL
									AVER
									RIGR
									DVC
									PVT
									RIML
									AVL
							SABD	SABD	RIS
							RMFR	RMFR		AVEL	AVEL	AVEL	AVEL	AVEL
							SMDDR	SMDDR
							SAADR	SAADR
							URXR	URXR
							RIGL	RIGL
							FLPR	FLPR
							URXL	URXL
							SAAVL	SAAVL
							RIMR	RIMR
							RMFL	RMFL
							RMGR	RMGR
							AVKR	AVKR
							AVKL	AVKL
							SMBVR	SMBVR
							SAAVR	SAAVR
							SAADL	SAADL
							RMGL	RMGL
							AVEL	AVEL
							AVER	AVER
							RIGR	RIGR
							DVC	DVC
							PVT	PVT
							RIML	RIML
							AVL	AVL			SMDDR	SMDDR	SMDDR	SMDDR
							RIS	RIS		SMDDR
					SABD	SABD			SMDDR	SAAVR	SAAVR	SAAVR	SAAVR	SAAVR
					RMFR	RMFR			SMBVR
					SMDDR	SMDDR			SAAVR
					SAADR	SAADR				SMBVR	SMBVR	SMBVR	SMBVR	SMBVR
					URXR	URXR
					RIGL	RIGL
					FLPR	FLPR
					URXL	URXL
					SAAVL	SAAVL
					RIMR	RIMR
					RMFL	RMFL
					RMGR	RMGR
					AVKR	AVKR
					AVKL	AVKL
					SMBVR	SMBVR
					SAAVR	SAAVR
					SAADL	SAADL
					RMGL	RMGL
					AVEL	AVEL
					AVER	AVER
					RIGR	RIGR
					DVC	DVC
					PVT	PVT
					RIML	RIML
					AVL	AVL
					RIS	RIS
					SMBVL	SMBVL
	SABD	SABD	SABD	SABD			SMBVL	SMBVL	SMBVL	SMBVL	SMBVL	SMBVL	SMBVL	SMBVL
	RMFR	RMFR	RMFR	RMFR
	SMDDR	SMDDR	SMDDR	SMDDR
	SMDDL	SMDDL	SMDDL	SMDDL
	SAADR	SAADR	SAADR	SAADR
	URXR	URXR	URXR	URXR
	RIGL	RIGL	RIGL	RIGL
	FLPR	FLPR	FLPR	FLPR
	RMDR	RMDR	RMDR	RMDR
	RMHR	RMHR	RMHR	RMHR
	URXL	URXL	URXL	URXL
	SAAVL	SAAVL	SAAVL	SAAVL
	RIVL	RIVL	RIVL	RIVL
	ALNL	ALNL	ALNL	ALNL
	ALNR	ALNR	ALNR	ALNR
	SMBDL	SMBDL	SMBDL	SMBDL
	RIMR	RIMR	RIMR	RIMR
	RMFL	RMFL	RMFL	RMFL
	SIAVR	SIAVR	SIAVR	SIAVR
	RMGR	RMGR	RMGR	RMGR
	RMDL	RMDL	RMDL	RMDL								SMDDL	SMDDL	SMDDL
	AVKR	AVKR	AVKR	AVKR
	AVKL	AVKL	AVKL	AVKL								RIVL	RIVL	RIVL
	SIADR	SIADR	SIADR	SIADR							SMDDL
	SIBDR	SIBDR	SIBDR	SIBDR							RIVL
	SMBDR	SMBDR	SMBDR	SMBDR							ALNL	ALNL	ALNL	ALNL
	SMBVR	SMBVR	SMBVR	SMBVR							SMBDL	SMDVL
	SAAVR	SAAVR	SAAVR	SAAVR							SIADR		SMDVL	SMDVL
	SAADL	SAADL	SAADL	SAADL							SMDVL
	SMDVR	SMDVR	SMDVR	SMDVR						SMDDL		SMBDL	SMBDL	SMBDL
	SIAVL	SIAVL	SIAVL	SIAVL						RIVL
	RMHL	RMHL	RMHL	RMHL						ALNL
	RICL	RICL	RICL	RICL						SMBDL
	SIBVR	SIBVR	SIBVR	SIBVR						SIADR		SIADR	SIADR	SIADR
	RMGL	RMGL	RMGL	RMGL						SMBDR
	AVEL	AVEL	AVEL	AVEL						RIVR
	AVER	AVER	AVER	AVER						SMDVL
	RICR	RICR	RICR	RICR					SMDDL		SMBDR	SMBDR	SMBDR	SMBDR
	RIGR	RIGR	RIGR	RIGR					RIVL
	DVC	DVC	DVC	DVC					ALNL		RIVR	RIVR	RIVR	RIVR
	PVT	PVT	PVT	PVT					SMBDL
	RIML	RIML	RIML	RIML					SIAVR
	SIBVL	SIBVL	SIBVL	SIBVL					SIADR
	SIBDL	SIBDL	SIBDL	SIBDL					SIBDR
	SIADL	SIADL	SIADL	SIADL					SMBDR
	AVL	AVL	AVL	AVL					SIBVL			SIAVR	SIAVR	SIAVR
	RIVR	RIVR	RIVR	RIVR					SIADL			SIBDR
	RIS	RIS	RIS	RIS					RIVR	SIAVR	SIAVR		SIBDR	SIBDR
	SMDVL	SMDVL	SMDVL	SMDVL					SMDVL	SIBDR	SIBDR
	SMBVL	SMBVL	SMBVL	SMBVL	SMDDL	SMDDL	SMDDL	SMDDL		SIBVL	SIBVL	SIBVL	SIBVL	SIBVL
					RMDR	RMDR	RMDR	RMDR		SIADL	SIADL
					RMHR	RMHR	RMHR	RMHR				SIADL	SIADL	SIADL
					RIVL	RIVL	RIVL	RIVL
					ALNL	ALNL	ALNL	ALNL
					ALNR	ALNR	ALNR	ALNR
					SMBDL	SMBDL	SMBDL	SMBDL
					SIAVR	SIAVR	SIAVR	SIAVR
					RMDL	RMDL	RMDL	RMDL
					SIADR	SIADR	SIADR	SIADR
					SIBDR	SIBDR	SIBDR	SIBDR
					SMBDR	SMBDR	SMBDR	SMBDR
					SMDVR	SMDVR	SMDVR	SMDVR
					SIAVL	SIAVL	SIAVL	SIAVL
					RMHL	RMHL	RMHL	RMHL
					RICL	RICL	RICL	RICL
					SIBVR	SIBVR	SIBVR	SIBVR
					RICR	RICR	RICR	RICR
					SIBVL	SIBVL	SIBVL	SIBVL
					SIBDL	SIBDL	SIBDL	SIBDL
					SIADL	SIADL	SIADL	SIADL
					RIVR	RIVR	RIVR	RIVR
					SMDVL	SMDVL	SMDVL	SMDVL		RMHR	RMHR	RMHR	RMHR	RMHR
									RMDR
									RMHR
									ALNR
									RMDL			RMDR	RMDR	RMDR
									SMDVR		RMDR
									SIAVL		ALNR	ALNR	ALNR	ALNR
									RMHL		SIAVL
									RICL		RICL	RICL	RICL	RICL
									RICR		SIBDL
									SIBDL			SIBDL	SIBDL	SIBDL
										RMDR		SIAVL
										ALNR			SIAVL	SIAVL
										RMDL
										SMDVR
										SIAVL	RMDL	RMDL	RMDL	RMDL
										RMHL	SMDVR	SMDVR
										RICL			SMDVR	SMDVR
										RICR
										SIBDL
											RMHL	RMHL	RMHL	RMHL
											RICR
												RICR	RICR	RICR
									SIBVR	SIBVR	SIBVR	SIBVR	SIBVR	SIBVR

### Sheet: L4_36hr
	Iter 23	Iter 22	Iter 21	Iter 20	Iter 19	Iter 18	Iter 17	Iter 16	Iter 15	Iter 14	Iter 13	Iter 12	Iter 11	Iter 10
														AVKL
													AVKL
													AVKR	AVKR
													PVT
												AVKL		PVT
												AVKR
									AVKL	AVKL	AVKL	AVL	AVL	AVL
									AVKR	AVKR	AVKR	RMFR
									AVL	AVL	AVL	DVC	RMFR	RMFR
				ADER	ADER	ADER	ADER	ADER	RMFR	RMFR	RMFR	PVT
				AVKL	AVKL	AVKL	AVKL	AVKL	DVC	DVC	DVC		DVC	DVC
				AVKR	AVKR	AVKR	AVKR	AVKR	PVT	PVT	PVT
				AVL	AVL	AVL	AVL	AVL	RMFL	RMFL	RMFL		RIGL	RIGL
				DVC	DVC	DVC	DVC	DVC	RIGL	RIGL	RIGL	RIGL
				PVT	PVT	PVT	PVT	PVT	RIGR	RIGR	RIGR	RIGR	RIGR	RIGR
				RIGL	RIGL	RIGL	RIGL	RIGL				RMFL
				RIGR	RIGR	RIGR	RIGR	RIGR					RMFL	RMFL
				RMDL	RMDL	RMDL	RMDL	RMDL
				RMDR	RMDR	RMDR	RMDR	RMDR		ADER	ADER	ADER	ADER	ADER
				RMFL	RMFL	RMFL	RMFL	RMFL	ADER
				RMFR	RMFR	RMFR	RMFR	RMFR	RMDL		SMDVL	SMDVL	SMDVL	SMDVL
	AVEL	AVEL	AVEL	RMHL	RMHL	RMHL	RMHL	RMHL	RMDR	RMDL
	AVER	AVER	AVER	SMDVL	SMDVL	SMDVL	SMDVL	SMDVL	RMHL	RMDR	RMHL	RMHL	RMHL	RMHL
	FLPL	FLPL	FLPL						SMDVL	RMHL
	FLPR	FLPR	FLPR							SMDVL	RMDL	RMDL	RMDL	RMDL
	RICR	RICR	RICR								RMDR	RMDR
	RIGL	RIGL	RIGL										RMDR	RMDR
	RIGR	RIGR	RIGR
	RIML	RIML	RIML
	RIMR	RIMR	RIMR									AVEL	AVEL	AVEL
	RIVL	RIVL	RIVL								AVEL
	RMGL	RMGL	RMGL								AVER	AVER	AVER	AVER
	RMGR	RMGR	RMGR			AVEL	AVEL	AVEL	AVEL	AVEL
	SDQL	SDQL	SDQL			AVER	AVER	AVER	AVER	AVER	SIBVR	SIBVR	SIBVR	SIBVR
	SDQR	SDQR	SDQR			FLPL	FLPL	FLPL	RMGL	SIBVR
	SIBDL	SIBDL	SIBDL			RMGL	RMGL	RMGL	RMGR	FLPL				FLPL
	SIBVR	SIBVR	SIBVR			RMGR	RMGR	RMGR	SIBVR	FLPR		FLPL	FLPL
	SMBVR	SMBVR	SMBVR			SDQL	SDQL	SDQL	FLPL	RIML		FLPR	FLPR	FLPR
	ADER	ADER	ADER			SDQR	SDQR	SDQR	SDQL	RMGL	FLPL
	ALNL	ALNL	ALNL			SIBVR	SIBVR	SIBVR	SDQR	RMGR	SDQL	SIBVL	SIBVL	SIBVL
	ALNR	ALNR	ALNR			FLPR	FLPR	FLPR	FLPR	SDQL	SDQR
	AVKL	AVKL	AVKL			RIML	RIML	RIML	RIML	SDQR	FLPR	RIML	RIML	RIML
	AVKR	AVKR	AVKR	ALNL	ALNL	SIBVL	SIBVL	SIBVL	SIBVL	SIBVL	RIML
	AVL	AVL	AVL	ALNR	ALNR						RMGL	RMGR	RMGR	RMGR
	DVC	DVC	DVC	PLNL	PLNL						RMGR
	PLNL	PLNL	PLNL	PLNR	PLNR						SIBVL	RMGL	RMGL	RMGL
	PLNR	PLNR	PLNR	RICL	RICL
	PVT	PVT	PVT	RIVR	RIVR							SDQL	SDQL	SDQL
	RICL	RICL	RICL	RMHR	RMHR							SDQR
	RIVR	RIVR	RIVR	SAADL	SAAVR								SDQR	SDQR
	RMDL	RMDL	RMDL	SAADR	SIADL
	RMDR	RMDR	RMDR	SAAVL	SIADR
	RMFL	RMFL	RMFL	SAAVR	SIAVL								SAADR	SAADR
	RMFR	RMFR	RMFR	SIADL	SIAVR							SAADR
	RMHL	RMHL	RMHL	SIADR	SIBDR							SAAVL	SAAVL	SAAVL
	RMHR	RMHR	RMHR	SIAVL	SMBDL						ALNL
	SAADL	SAADL	SAADL	SIAVR	SMBVL						RIVL	RIVL	RIVL	RIVL
	SAADR	SAADR	SAADR	SIBDR	SMDDL						RMHR
	SAAVL	SAAVL	SAAVL	SMBDL	SMDDR	ALNL	ALNL	ALNL	ALNL	ALNL	SAADR	ALNL	ALNL	ALNL
	SAAVR	SAAVR	SAAVR	SMBDR	SMDVR	PLNR	PLNR	PLNR	PLNR	PLNR	SAAVL
	SIADL	SIADL	SIADL	SMBVL	ADEL	RIVL	RIVL	RIVL	RIVL	RIVL	SMDDR	SMDDR	SMDDR	SMDDR
	SIADR	SIADR	SIADR	SMDDL	AVEL	RIVR	RIVR	RIVR	RIVR	RIVR	SMDVR
	SIAVL	SIAVL	SIAVL	SMDDR	AVER	RMHR	RMHR	RMHR	RMHR	RMHR		RMHR	RMHR	RMHR
	SIAVR	SIAVR	SIAVR	SMDVR	FLPL	SAADL	SAADL	SAADL	SAADL	SAADL		SMDVR
	SIBDR	SIBDR	SIBDR	ADEL	FLPR	SAADR	SAADR	SAADR	SAADR	SAADR			SMDVR	SMDVR
	SMBDL	SMBDL	SMBDL	AVEL	RICR	SAAVL	SAAVL	SAAVL	SAAVL	SAAVL
	SMBDR	SMBDR	SMBDR	AVER	RIML	SMBDR	SMBDR	SMBDR	SMBDR	SMBDR	SMBDR	SMBDR	SMBDR	SMBDR
	SMBVL	SMBVL	SMBVL	FLPL	RIMR	SMDDL	SMDDL	SMDDL	SMDDL	SMDDL
	SMDDL	SMDDL	SMDDL	FLPR	RIVL	SMDDR	SMDDR	SMDDR	SMDDR	SMDDR	PLNR	PLNR	PLNR	PLNR
	SMDDR	SMDDR	SMDDR	RICR	RMGL	SMDVR	SMDVR	SMDVR	SMDVR	SMDVR	RIVR
	SMDVL	SMDVL	SMDVL	RIML	RMGR						SAADL	SAADL	SAADL	SAADL
	SMDVR	SMDVR	SMDVR	RIMR	SAADL						SMDDL
	ADEL	ADEL	ADEL	RIVL	SAADR							RIVR	RIVR	RIVR
	SIBVL	SIBVL	SIBVL	RMGL	SAAVL							SMDDL
				RMGR	SDQL								SMDDL	SMDDL
				SDQL	SDQR
				SDQR	SIBDL
				SIBDL	SIBVL								SIADL	SIADL
				SIBVL	SIBVR						SIADL	SIADL
				SIBVR	SMBDR			ADEL	ADEL	ADEL	SMBVL	SMBVL	SMBVL	SMBVL
				SMBVR	SMBVR			SIADL	SIADL	SIADL
						ALNR	ALNR	SMBVL	SMBVL	SMBVL	ADEL	ADEL	ADEL	ADEL
						PLNL	PLNL
						RICL	RICL			RICL	RICL	RICL	RICL	RICL
						SIADL	SIADL		ALNR	SIAVL
						SIAVL	SIAVL		PLNL		SIAVL	SIAVL	SIAVL	SIAVL
						SIAVR	SIAVR	RICL	RICL
						SIBDR	SIBDR	SIAVL	SIAVL		PLNL	PLNL	PLNL	PLNL
						SMBDL	SMBDL	SIAVR	SMBVR	ALNR
						SMBVL	SMBVL	SIBDR		PLNL	ALNR	ALNR	ALNR	ALNR
						ADEL	ADEL	SMBDL		SMBVR
						RICR	RICR	ALNR			SMBVR	SMBVR	SMBVR	SMBVR
						RIMR	RIMR	PLNL
						SAAVR	SAAVR	RICR			SMBDL	SMBDL	SMBDL	SMBDL
						SIADR	SIADR	RIMR	RICR	RICR
						SIBDL	SIBDL	SAAVR	RIMR	RIMR	RIMR	RIMR	RIMR	RIMR
						SMBVR	SMBVR	SIADR	SAAVR	SAAVR
								SIBDL	SIADR	SIADR		SIBDL	SIBDL	SIBDL
								SMBVR	SIAVR	SIAVR	RICR
									SIBDL	SIBDL	SAAVR	SIADR	SIADR	SIADR
									SIBDR	SIBDR	SIADR
									SMBDL	SMBDL	SIAVR	RICR	RICR	RICR
											SIBDL
											SIBDR	SAAVR	SAAVR	SAAVR
												SIAVR	SIAVR	SIAVR
												SIBDR
													SIBDR	SIBDR

### Sheet: Adult_48hr
	Iter 22	Iter 21	Iter 20	Iter 19	Iter 18	Iter 17	Iter 16	Iter 15	Iter 14	Iter 13	Iter 12	Iter 11	Iter 10	Iter 9
												AVEL	AVEL	AVEL
											AVEL
											AVER	AVER	AVER	AVER
										AVEL
										AVER	URXL	URXL	URXL	URXL
										URXL
									AVEL	URXR	URXR	URXR	URXR	URXR
									AVER
									SIBVR		PVR	PVR	PVR	PVR
									AVAL	PVR
								AVEL	PVR	SIBVR	SIBVR	SIBVR	SIBVR	SIBVR
								AVER	RIBL
								RMGL	URXL	AVAL	AVAL	AVAL	AVAL	AVAL
								RMGR	URXR
					AVEL	AVEL	AVEL	SIBVR		RIBL	RIBL	RIBL	RIBL	RIBL
					AVER	AVER	AVER	AVAL
	AVEL	AVEL	AVEL	AVEL	FLPL	FLPL	FLPL	AVAR			AVAR	AVAR	AVAR	AVAR
	AVER	AVER	AVER	AVER	RMGL	RMGL	RMGL	PVR		AVAR
	FLPL	FLPL	FLPL	FLPL	RMGR	RMGR	RMGR	RIBL	AVAR	RMGL	RMGL	RMGL	RMGL	RMGL
	RMGL	RMGL	RMGL	RMGL	SDQL	SDQL	SDQL	RIBR	RIBR
	RMGR	RMGR	RMGR	RMGR	SDQR	SDQR	SDQR	URXL	RMGL	RIBR	RIBR	RIBR	RIBR	RIBR
	SDQL	SDQL	SDQL	SDQL	SIBVR	SIBVR	SIBVR	URXR	RMGR
	SDQR	SDQR	SDQR	SDQR	AVAL	AVAL	AVAL			RMGR	RMGR	RMGR	RMGR	RMGR
	SIBVR	SIBVR	SIBVR	SIBVR	AVAR	AVAR	AVAR
	AVAL	AVAL	AVAL	AVAL	PVR	PVR	PVR			FLPL	FLPL	FLPL	FLPL	FLPL
	AVAR	AVAR	AVAR	AVAR	RIBL	RIBL	RIBL		FLPL
	BAGL	BAGL	BAGL	BAGL	RIBR	RIBR	RIBR		SMBVR	SMBVR	SMBVR	SMBVR	SMBVR	SMBVR
	PVR	PVR	PVR	PVR	SMBVR	SMBVR	SMBVR	FLPL
	RIBL	RIBL	RIBL	RIBL	URXL	URXL	URXL	SDQL		SDQL	SDQL	SDQL	SDQL	SDQL
	RIBR	RIBR	RIBR	RIBR	URXR	URXR	URXR	SDQR	SDQL
	SMBVR	SMBVR	SMBVR	SMBVR				SMBVR	SDQR	SDQR	SDQR	SDQR	SDQR	SDQR
	URXL	URXL	URXL	URXL
	URXR	URXR	URXR	URXR	BAGL	BAGL	BAGL	BAGL	BAGL	BAGL	BAGL	BAGL	BAGL	BAGL
								SIBDL	SIBDL	SIBDL	SIBDL	SIBDL	SIBDL	SIBDL
						RICR	RICR
						RIVL	RIVL	RICR	RICR	RICR	RICR	RICR	RICR	RICR
				RICR	RICR	SIBDL	SIBDL	RIVL
				RIGR	RIGR				RIVL	RIVL	RIVL	RIVL	RIVL	RIVL
	FLPR	FLPR	FLPR	RIVL	RIVL
	RICR	RICR	RICR	SIBDL	SIBDL	RIGR	RIGR	RIGR	RIGR	RIGR	RIGR	RIGR	RIGR	RIGR
	RIGL	RIGL	RIGL
	RIGR	RIGR	RIGR						RIGL	RIGL	RIGL	RIGL	RIGL	RIGL
	RIML	RIML	RIML				FLPR	FLPR
	RIMR	RIMR	RIMR	FLPR	FLPR	FLPR	RIGL	RIGL	FLPR	FLPR	FLPR	FLPR	FLPR	FLPR
	RIVL	RIVL	RIVL	RIGL	RIGL	RIGL
	SIBDL	SIBDL	SIBDL	RIML	RIML	RIML	RIML	RIML	RIML	RIML	RIML	RIML	RIML	RIML
				RIMR	RIMR	RIMR	RIMR
								RIMR	RIMR	RIMR	RIMR	RIMR	RIMR	RIMR
								SMBDR	SMBDR	SMBDR	SMBDR	SMBDR	SMBDR	SMBDR
		DVC	DVC	DVC	DVC	DVC	DVC
	ALNL	PVT	PVT	PVT	PVT	PVT	PVT			SAADL	SAADL	SAADL	SAADL	SAADL
	ALNR	RMFL	RMFL	RMFL	RMFL	RMFL	RMFL		SAADL	SAADR
	PLNL	SAADL	SAADL	SAADL	SAADL	SAADL	SAADL		SAADR		SAADR	SAADR	SAADR	SAADR
	PLNR	SAADR	SAADR	SAADR	SAADR	SAADR	SAADR	DVC	VB01
	RICL	SAAVL	SAAVL	SAAVL	SAAVL	SAAVL	SAAVL	PVT		VB01	VB01	VB01	VB01	VB01
	RIVR	SMBDR	SMBDR	SMBDR	SMBDR	SMBDR	SMBDR	RMFL
	RMHR	VB01	VB01	VB01	VB01	VB01	VB01	SAADL	SAAVL	SAAVL	SAAVL	SAAVL	SAAVL	SAAVL
	SAADL							SAADR
	SAADR							SAAVL				DVC	DVC	DVC
	SAAVL							VB01	DVC	DVC	DVC
	SAAVR								PVT	PVT	PVT	PVT	PVT	PVT
	SIADL								RMFL	RMFL	RMFL
	SIADR											RMFL	RMFL	RMFL
	SIAVL
	SIAVR
	SIBDR							RIS	SIADR	SIADR	SIADR	SIADR	SIADR	SIADR
	SMBDL							SAAVR
	SMBDR		AVKL	AVKL	AVKL	AVKL	AVKL	SIADR	RIS	RIS	RIS	RIS	RIS	RIS
	SMBVL		AVKR	AVKR	AVKR	AVKR	AVKR		SAAVR
	SMDDL	ALNL	AVL	AVL	AVL	AVL	AVL			SAAVR	SAAVR	SAAVR	SAAVR	SAAVR
	SMDDR	ALNR	RMFR	RMFR	RMFR	RMFR	RMFR
	SMDVR	PLNL	RIS	RIS	RIS	RIS	RIS	AVKL	AVKL	AVKL	AVKL	RMFR	RMFR	RMFR
	ADER	PLNR	SAAVR	SAAVR	SAAVR	SAAVR	SAAVR	AVKR	AVKR	AVKR	AVKR
	AVKL	RICL	SIADR	SIADR	SIADR	SIADR	SIADR	AVL	AVL	AVL	AVL		AVKL	AVKL
	AVKR	RIVR						RMFR	RMFR	RMFR	RMFR	AVKL	AVKR
	AVL	RMHR										AVKR		AVKR
	DVC	SAAVR										AVL
	PVT	SIADL											AVL	AVL
	RMDL	SIADR
	RMDR	SIAVL
	RMFL	SIAVR										RMDL	RMDL	RMDL
	RMFR	SIBDR								RMDL	RMDL
	RMHL	SMBDL								SMDVR	SMDVR	SMDVR	SMDVR	SMDVR
	SMDVL	SMBVL						ADER	ADER
	CEPVR	SMDDL						ALNR	ALNR	PLNL	PLNL	PLNL	PLNL	PLNL
	RIS	SMDDR	ALNR	ALNR	ALNR	ALNR	ALNR	CEPVR	CEPVR
	VB01	SMDVR	PLNL	PLNL	PLNL	PLNL	PLNL	PLNL	PLNL	CEPVR	CEPVR	CEPVR	CEPVR	CEPVR
		ADER	RICL	RICL	RICL	RICL	RICL	PLNR	PLNR
		AVKL	SIADL	SIADL	SIADL	SIADL	SIADL	RMDL	RMDL	PLNR	PLNR	PLNR	PLNR	PLNR
		AVKR	SIAVL	SIAVL	SIAVL	SIAVL	SIAVL	SMDVL	SMDVL
		AVL	SIAVR	SIAVR	SIAVR	SIAVR	SIAVR	SMDVR	SMDVR		ADER	ADER	ADER	ADER
		CEPVR	SIBDR	SIBDR	SIBDR	SIBDR	SIBDR			ADER
		RIS	SMBDL	SMBDL	SMBDL	SMBDL	SMBDL			ALNR	ALNR	ALNR	ALNR	ALNR
		RMDL	SMBVL	SMBVL	SMBVL	SMBVL	SMBVL			SMDVL
		RMDR	ADER	ADER	ADER	ADER	ADER				SMDVL	SMDVL	SMDVL	SMDVL
		RMFR	ALNL	ALNL	ALNL	ALNL	ALNL
		RMHL	CEPVR	CEPVR	CEPVR	CEPVR	CEPVR				SMDDL	SMDDL	SMDDL	SMDDL
		SMDVL	PLNR	PLNR	PLNR	PLNR	PLNR			SMDDL
			RIVR	RIVR	RIVR	RIVR	RIVR			SMDDR	SMDDR	SMDDR	SMDDR	SMDDR
			RMDL	RMDL	RMDL	RMDL	RMDL	RICL	RIVR
			RMDR	RMDR	RMDR	RMDR	RMDR	SIAVL	SMDDL	RIVR	RIVR	RIVR	RIVR	RIVR
			RMHL	RMHL	RMHL	RMHL	RMHL	SIAVR	RMDR
			RMHR	RMHR	RMHR	RMHR	RMHR	SIBDR	RMHR	RMDR	RMDR	RMDR	RMDR	RMDR
			SMDDL	SMDDL	SMDDL	SMDDL	SMDDL	SMBDL	SMDDR
			SMDDR	SMDDR	SMDDR	SMDDR	SMDDR	ALNL		RMHR	RMHR	RMHR	RMHR	RMHR
			SMDVL	SMDVL	SMDVL	SMDVL	SMDVL	RIVR
			SMDVR	SMDVR	SMDVR	SMDVR	SMDVR	RMDR	RICL	RICL	RICL	RICL	RICL	RICL
								RMHL
								RMHR				SIAVR	SIAVR	SIAVR
								SIADL	SIAVR	SIAVR	SIAVR
								SMBVL	SIBDR	SIBDR	SIBDR	SIBDR	SIBDR	SIBDR
								SMDDL
								SMDDR			SIAVL	SIAVL	SIAVL	SIAVL
									ALNL	SIAVL
									RMHL	SMBVL	SMBVL	SMBVL	SMBVL	SMBVL
									SIADL
									SIAVL		SIADL	SIADL	SIADL	SIADL
									SMBDL	ALNL
									SMBVL	RMHL	SMBDL	SMBDL	SMBDL	SMBDL
										SIADL
										SMBDL	RMHL	RMHL	RMHL	RMHL
											ALNL	ALNL	ALNL	ALNL
