## Supplemental Table 5 for "NeuroSC: Exploring Neurodevelopment via Spatiotemporal Collation of Anatomical Networks"

### Sheet: L1_0hr
	iter23	iter22	iter21	iter20	iter19	iter18	iter17	iter16	iter15	iter14	iter13	iter12	iter11	iter10	iter9	iter8	iter7	iter6	iter5	iter4	iter3	iter2	iter1
													DVA	DVA	DVA	DVA	DVA	DVA	DVA	DVA	DVA	DVA	DVA
											DVA	DVA
											AVDR	AVDR	AVDR	AVDR	AVDR	AVDR	AVDR	AVDR	AVDR	AVDR	AVDR	AVDR	AVDR
	DVA	DVA	DVA	DVA	DVA	DVA	DVA	DVA	DVA	DVA
	RID	RID	RID	RID	RID	RID	RID	RID	RID	RID
	ADAL	ADAL	ADAL	ADAL	ADAL	ADAL	ADAL	ADAL	ADAL	ADAL	ADAL	ADAL	ADAL	ADAL	ADAL	ADAL	ADAL	ADAL	ADAL	ADAL	ADAL	ADAL	ADAL
	AVBL	AVBL	AVBL	AVBL	AVBL	AVBL	AVBL	AVBL	AVBL	AVBL
	PVCL	PVCL	PVCL	PVCL	PVCL	PVCL	PVCL	PVCL	PVCL	PVCL
	AVDL	AVDL	AVDL	AVDL	AVDL	AVDL	AVDL	AVDL	AVDL	AVDL
	RIFL	RIFL	RIFL	RIFL	RIFL	RIFL	RIFL	RIFL	RIFL	RIFL
	AVHL	AVHL	AVHL	AVHL	AVHL	AVHL	AVHL	AVHL	AVHL	AVHL
	AVJL	AVJL	AVJL	AVJL	AVJL	AVJL	AVJL	AVJL	AVJL	AVJL
	ALML	ALML	ALML	ALML	ALML	ALML	ALML	ALML	ALML	ALML	ALML	ALML	ALML	ALML	ALML	ALML	ALML	ALML	ALML	ALML	ALML	ALML	ALML
	PVPL	PVPL	PVPL	PVPL	PVPL	PVPL	PVPL	PVPL	PVPL	PVPL
	BDUL	BDUL	BDUL	BDUL	BDUL	BDUL	BDUL	BDUL	BDUL	BDUL
	AVBR	AVBR	AVBR	AVBR	AVBR	AVBR	AVBR	AVBR	AVBR	AVBR
	PVCR	PVCR	PVCR	PVCR	PVCR	PVCR	PVCR	PVCR	PVCR	PVCR
	AVDR	AVDR	AVDR	AVDR	AVDR	AVDR	AVDR	AVDR	AVDR	AVDR
	RIFR	RIFR	RIFR	RIFR	RIFR	RIFR	RIFR	RIFR	RIFR	RIFR	RIFR	RIFR	RIFR	RIFR	RIFR	RIFR	RIFR	RIFR	RIFR	RIFR	RIFR	RIFR	RIFR
	AVHR	AVHR	AVHR	AVHR	AVHR	AVHR	AVHR	AVHR	AVHR	AVHR
	AVJR	AVJR	AVJR	AVJR	AVJR	AVJR	AVJR	AVJR	AVJR	AVJR
	ALMR	ALMR	ALMR	ALMR	ALMR	ALMR	ALMR	ALMR	ALMR	ALMR
	PVPR	PVPR	PVPR	PVPR	PVPR	PVPR	PVPR	PVPR	PVPR	PVPR
	BDUR	BDUR	BDUR	BDUR	BDUR	BDUR	BDUR	BDUR	BDUR	BDUR	BDUR	BDUR	BDUR	BDUR	BDUR	BDUR	BDUR	BDUR	BDUR	BDUR	BDUR	BDUR	BDUR
	PVR	PVR	PVR	PVR	PVR	PVR	PVR	PVR	PVR	PVR
													RID	RID	RID	RID	RID	RID	RID	RID	RID	RID	RID
												RID
												PVCR	PVCR	PVCR	PVCR	PVCR	PVCR	PVCR	PVCR	PVCR	PVCR	PVCR	PVCR
												AVJR
													AVJR	AVJR	AVJR	AVJR	AVJR	AVJR	AVJR	AVJR	AVJR	AVJR	AVJR
													PVCL	PVCL	PVCL	PVCL	PVCL	PVCL	PVCL	PVCL	PVCL	PVCL	PVCL
												PVCL
												AVJL	AVJL	AVJL	AVJL	AVJL	AVJL	AVJL	AVJL	AVJL	AVJL	AVJL	AVJL
											RID
											AVBL	AVDL	AVDL	AVDL	AVDL	AVDL	AVDL	AVDL	AVDL	AVDL	AVDL	AVDL	AVDL
											PVCL	AVBR
											AVDL		AVBR	AVBR	AVBR	AVBR	AVBR	AVBR	AVBR	AVBR	AVBR	AVBR	AVBR
											RIFL
											AVHL	AVHL	AVHL	AVHL	AVHL	AVHL	AVHL	AVHL	AVHL	AVHL	AVHL	AVHL	AVHL
											AVJL	PVPR
											PVPL		PVPR	PVPR	PVPR	PVPR	PVPR	PVPR	PVPR	PVPR	PVPR	PVPR	PVPR
											BDUL
											AVBR
											PVCR	RIFL	RIFL	RIFL	RIFL	RIFL	RIFL	RIFL	RIFL	RIFL	RIFL	RIFL	RIFL
											AVHR
											AVJR		AVBL	AVBL	AVBL	AVBL	AVBL	AVBL	AVBL	AVBL	AVBL	AVBL	AVBL
											ALMR	AVBL
											PVPR	PVPL	PVPL	PVPL	PVPL	PVPL	PVPL	PVPL	PVPL	PVPL	PVPL	PVPL	PVPL
											PVR	AVHR
													AVHR	AVHR	AVHR	AVHR	AVHR	AVHR	AVHR	AVHR	AVHR	AVHR	AVHR
												BDUL	BDUL	BDUL	BDUL	BDUL	BDUL	BDUL	BDUL	BDUL	BDUL	BDUL	BDUL
												ALMR	ALMR	ALMR	ALMR	ALMR	ALMR	ALMR	ALMR	ALMR	ALMR	ALMR	ALMR
												PVR	PVR	PVR	PVR	PVR	PVR	PVR	PVR	PVR	PVR	PVR	PVR

### Sheet: L1_5hr
	iter23	iter22	iter21	iter20	iter19	iter18	iter17	iter16	iter15	iter14	iter13	iter12	iter11	iter10	iter9	iter8	iter7	iter6	iter5	iter4	iter3	iter2	iter1
													DVA	DVA	DVA	DVA	DVA	DVA	DVA	DVA	DVA	DVA	DVA
											DVA	DVA
											AVDL	AVDL	AVDL	AVDL	AVDL	AVDL	AVDL	AVDL	AVDL	AVDL	AVDL	AVDL	AVDL
												RID	RID	RID	RID	RID	RID	RID	RID	RID	RID	RID	RID
											RID
											PVCL
											BDUL	BDUL	BDUL	BDUL	BDUL	BDUL	BDUL	BDUL	BDUL	BDUL	BDUL	BDUL	BDUL
											AVHR
	DVA	DVA	DVA	DVA	DVA	DVA	DVA	DVA	DVA	DVA	AVJR	AVHR	AVHR	AVHR	AVHR	AVHR	AVHR	AVHR	AVHR	AVHR	AVHR	AVHR	AVHR
	AVDL	AVDL	AVDL	AVDL	AVDL	AVDL	AVDL	AVDL	AVDL	AVDL
	RID	RID	RID	RID	RID	RID	RID	RID	RID	RID		PVCL	PVCL	PVCL	PVCL	PVCL	PVCL	PVCL	PVCL	PVCL	PVCL	PVCL	PVCL
	PVCL	PVCL	PVCL	PVCL	PVCL	PVCL	PVCL	PVCL	PVCL	PVCL		AVJR
	BDUL	BDUL	BDUL	BDUL	BDUL	BDUL	BDUL	BDUL	BDUL	BDUL			AVJR	AVJR	AVJR	AVJR	AVJR	AVJR	AVJR	AVJR	AVJR	AVJR	AVJR
	AVHR	AVHR	AVHR	AVHR	AVHR	AVHR	AVHR	AVHR	AVHR	AVHR
	AVJR	AVJR	AVJR	AVJR	AVJR	AVJR	AVJR	AVJR	AVJR	AVJR
	RIFL	RIFL	RIFL	RIFL	RIFL	RIFL	RIFL	RIFL	RIFL	RIFL	RIFL	RIFL	RIFL	RIFL	RIFL	RIFL	RIFL	RIFL	RIFL	RIFL	RIFL	RIFL	RIFL
	ALML	ALML	ALML	ALML	ALML	ALML	ALML	ALML	ALML	ALML	ALML
	ADAR	ADAR	ADAR	ADAR	ADAR	ADAR	ADAR	ADAR	ADAR	ADAR		ALML	ALML	ALML	ALML	ALML	ALML	ALML	ALML	ALML	ALML	ALML	ALML
	AVBL	AVBL	AVBL	AVBL	AVBL	AVBL	AVBL	AVBL	AVBL	AVBL
	AVJL	AVJL	AVJL	AVJL	AVJL	AVJL	AVJL	AVJL	AVJL	AVJL	ADAR	ADAR	ADAR	ADAR	ADAR	ADAR	ADAR	ADAR	ADAR	ADAR	ADAR	ADAR	ADAR
	PVPL	PVPL	PVPL	PVPL	PVPL	PVPL	PVPL	PVPL	PVPL	PVPL
	AVBR	AVBR	AVBR	AVBR	AVBR	AVBR	AVBR	AVBR	AVBR	AVBR
	PVCR	PVCR	PVCR	PVCR	PVCR	PVCR	PVCR	PVCR	PVCR	PVCR	BDUR	BDUR	BDUR	BDUR	BDUR	BDUR	BDUR	BDUR	BDUR	BDUR	BDUR	BDUR	BDUR
	AVDR	AVDR	AVDR	AVDR	AVDR	AVDR	AVDR	AVDR	AVDR	AVDR
	PVPR	PVPR	PVPR	PVPR	PVPR	PVPR	PVPR	PVPR	PVPR	PVPR
	AVHL	AVHL	AVHL	AVHL	AVHL	AVHL	AVHL	AVHL	AVHL	AVHL	AVHL	AVHL	AVHL	AVHL	AVHL	AVHL	AVHL	AVHL	AVHL	AVHL	AVHL	AVHL	AVHL
	RIFR	RIFR	RIFR	RIFR	RIFR	RIFR	RIFR	RIFR	RIFR	RIFR	RIFR
	BDUR	BDUR	BDUR	BDUR	BDUR	BDUR	BDUR	BDUR	BDUR	BDUR		RIFR	RIFR	RIFR	RIFR	RIFR	RIFR	RIFR	RIFR	RIFR	RIFR	RIFR	RIFR
	ADAL	ADAL	ADAL	ADAL	ADAL	ADAL	ADAL	ADAL	ADAL	ADAL
	SIBVL	SIBVL	SIBVL	SIBVL	SIBVL	SIBVL	SIBVL	SIBVL	SIBVL	SIBVL
	ALMR	ALMR	ALMR	ALMR	ALMR	ALMR	ALMR	ALMR	ALMR	ALMR
	SIBVR	SIBVR	SIBVR	SIBVR	SIBVR	SIBVR	SIBVR	SIBVR	SIBVR	SIBVR			AVBL	AVBL	AVBL	AVBL	AVBL	AVBL	AVBL	AVBL	AVBL	AVBL	AVBL
	PVR	PVR	PVR	PVR	PVR	PVR	PVR	PVR	PVR	PVR		AVBL
												PVPL	PVPL	PVPL	PVPL	PVPL	PVPL	PVPL	PVPL	PVPL	PVPL	PVPL	PVPL
												AVBR
												AVDR	AVBR	AVBR	AVBR	AVBR	AVBR	AVBR	AVBR	AVBR	AVBR	AVBR	AVBR
											AVBL
											PVPL		AVDR	AVDR	AVDR	AVDR	AVDR	AVDR	AVDR	AVDR	AVDR	AVDR	AVDR
											AVBR
											AVDR	AVJL	AVJL	AVJL	AVJL	AVJL	AVJL	AVJL	AVJL	AVJL	AVJL	AVJL	AVJL
											AVJL
											PVCR	PVCR	PVCR	PVCR	PVCR	PVCR	PVCR	PVCR	PVCR	PVCR	PVCR	PVCR	PVCR
											PVPR
												PVPR	PVPR	PVPR	PVPR	PVPR	PVPR	PVPR	PVPR	PVPR	PVPR	PVPR	PVPR
												ADAL	ADAL	ADAL	ADAL	ADAL	ADAL	ADAL	ADAL	ADAL	ADAL	ADAL	ADAL
											ADAL
											SIBVL	SIBVL	SIBVL	SIBVL	SIBVL	SIBVL	SIBVL	SIBVL	SIBVL	SIBVL	SIBVL	SIBVL	SIBVL
											ALMR	SIBVR
											SIBVR		SIBVR	SIBVR	SIBVR	SIBVR	SIBVR	SIBVR	SIBVR	SIBVR	SIBVR	SIBVR	SIBVR
											PVR
												PVR	PVR	PVR	PVR	PVR	PVR	PVR	PVR	PVR	PVR	PVR	PVR
												ALMR	ALMR	ALMR	ALMR	ALMR	ALMR	ALMR	ALMR	ALMR	ALMR	ALMR	ALMR

### Sheet: L2_23hr
L
	iter22	iter21	iter20	iter19	iter18	iter17	iter16	iter15	iter14	iter13	iter12	iter11	iter10	iter9	iter8	iter7	iter6	iter5	iter4	iter3	iter2	iter1
											ADAL	ADAL	ADAL	ADAL	ADAL	ADAL	ADAL	ADAL	ADAL	ADAL	ADAL	ADAL
										ADAL
										SIBVR
											SIBVR	SIBVR	SIBVR	SIBVR	SIBVR	SIBVR	SIBVR	SIBVR	SIBVR	SIBVR	SIBVR	SIBVR
									ADAL
									RIFL	RIFL	RIFL	RIFL	RIFL	RIFL	RIFL	RIFL	RIFL	RIFL	RIFL	RIFL	RIFL	RIFL
									SIBVL
									ADAR
									SIBVR		SIBVL	SIBVL	SIBVL	SIBVL	SIBVL	SIBVL	SIBVL	SIBVL	SIBVL	SIBVL	SIBVL	SIBVL
										SIBVL
										ADAR
					ADAL	ADAL	ADAL	ADAL			ADAR	ADAR	ADAR	ADAR	ADAR	ADAR	ADAR	ADAR	ADAR	ADAR	ADAR	ADAR
					RIFL	RIFL	RIFL	RIFL
					AVFL	AVFL	AVFL	AVFL
					SIBVL	SIBVL	SIBVL	SIBVL
					ADAR	ADAR	ADAR	ADAR
					AVFR	AVFR	AVFR	AVFR
					SIBVR	SIBVR	SIBVR	SIBVR		AVFL	AVFL	AVFL	AVFL	AVFL	AVFL	AVFL	AVFL	AVFL	AVFL	AVFL	AVFL	AVFL
									AVFL
									AVFR
										AVFR	AVFR	AVFR	AVFR	AVFR	AVFR	AVFR	AVFR	AVFR	AVFR	AVFR	AVFR	AVFR
	DVA	DVA	DVA	DVA
	RID	RID	RID	RID
	ADAL	ADAL	ADAL	ADAL
	AVBL	AVBL	AVBL	AVBL
	PVCL	PVCL	PVCL	PVCL								DVA	DVA	DVA	DVA	DVA	DVA	DVA	DVA	DVA	DVA	DVA
	AVDL	AVDL	AVDL	AVDL							DVA
	RIFL	RIFL	RIFL	RIFL							PVPL
	AVFL	AVFL	AVFL	AVFL								PVPL	PVPL	PVPL	PVPL	PVPL	PVPL	PVPL	PVPL	PVPL	PVPL	PVPL
	AVHL	AVHL	AVHL	AVHL						DVA
	AVJL	AVJL	AVJL	AVJL						AVHL	AVHL	AVHL	AVHL	AVHL	AVHL	AVHL	AVHL	AVHL	AVHL	AVHL	AVHL	AVHL
	ALML	ALML	ALML	ALML						PVPL
	PVPL	PVPL	PVPL	PVPL						AVHR	AVHR	AVHR	AVHR	AVHR	AVHR	AVHR	AVHR	AVHR	AVHR	AVHR	AVHR	AVHR
	SDQL	SDQL	SDQL	SDQL						SDQR
	BDUL	BDUL	BDUL	BDUL						PVR
	SIBVL	SIBVL	SIBVL	SIBVL							SDQR	SDQR	SDQR	SDQR	SDQR	SDQR	SDQR	SDQR	SDQR	SDQR	SDQR	SDQR
	AVM	AVM	AVM	AVM
	ADAR	ADAR	ADAR	ADAR							PVR	PVR	PVR	PVR	PVR	PVR	PVR	PVR	PVR	PVR	PVR	PVR
	AVBR	AVBR	AVBR	AVBR
	PVCR	PVCR	PVCR	PVCR
	AVDR	AVDR	AVDR	AVDR
	RIFR	RIFR	RIFR	RIFR								RID	RID	RID	RID	RID	RID	RID	RID	RID	RID	RID
	AVFR	AVFR	AVFR	AVFR
	AVHR	AVHR	AVHR	AVHR							RID
	AVJR	AVJR	AVJR	AVJR							AVDR	AVDR	AVDR	AVDR	AVDR	AVDR	AVDR	AVDR	AVDR	AVDR	AVDR	AVDR
	ALMR	ALMR	ALMR	ALMR							AVJR
	PVPR	PVPR	PVPR	PVPR
	AQR	AQR	AQR	AQR								AVJR	AVJR	AVJR	AVJR	AVJR	AVJR	AVJR	AVJR	AVJR	AVJR	AVJR
	SDQR	SDQR	SDQR	SDQR
	BDUR	BDUR	BDUR	BDUR
	SIBVR	SIBVR	SIBVR	SIBVR						RID		AVBL	AVBL	AVBL	AVBL	AVBL	AVBL	AVBL	AVBL	AVBL	AVBL	AVBL
	PVR	PVR	PVR	PVR						AVBL	AVBL
					DVA	DVA	DVA	DVA	DVA	PVCL	PVCL	PVCL	PVCL	PVCL	PVCL	PVCL	PVCL	PVCL	PVCL	PVCL	PVCL	PVCL
					RID	RID	RID	RID	RID	AVDR
					AVBL	AVBL	AVBL	AVBL	AVBL	AVJR
					PVCL	PVCL	PVCL	PVCL	PVCL	AVDL
					AVDL	AVDL	AVDL	AVDL	AVDL	AVJL		AVDL	AVDL	AVDL	AVDL	AVDL	AVDL	AVDL	AVDL	AVDL	AVDL	AVDL
					AVHL	AVHL	AVHL	AVHL	AVHL	AVM
					AVJL	AVJL	AVJL	AVJL	AVJL	AVBR	AVDL
					ALML	ALML	ALML	ALML	ALML	PVCR	AVJL	AVJL	AVJL	AVJL	AVJL	AVJL	AVJL	AVJL	AVJL	AVJL	AVJL	AVJL
					PVPL	PVPL	PVPL	PVPL	PVPL	ALMR	PVCR
					SDQL	SDQL	SDQL	SDQL	SDQL	PVPR		PVCR	PVCR	PVCR	PVCR	PVCR	PVCR	PVCR	PVCR	PVCR	PVCR	PVCR
					BDUL	BDUL	BDUL	BDUL	BDUL	AQR
					AVM	AVM	AVM	AVM	AVM	BDUR
					AVBR	AVBR	AVBR	AVBR	AVBR		AVM	AVM	AVM	AVM	AVM	AVM	AVM	AVM	AVM	AVM	AVM	AVM
					PVCR	PVCR	PVCR	PVCR	PVCR
					AVDR	AVDR	AVDR	AVDR	AVDR		AVBR	AVBR	AVBR	AVBR	AVBR	AVBR	AVBR	AVBR	AVBR	AVBR	AVBR	AVBR
					RIFR	RIFR	RIFR	RIFR	RIFR		AQR
					AVHR	AVHR	AVHR	AVHR	AVHR			AQR	AQR	AQR	AQR	AQR	AQR	AQR	AQR	AQR	AQR	AQR
					AVJR	AVJR	AVJR	AVJR	AVJR
					ALMR	ALMR	ALMR	ALMR	ALMR
					PVPR	PVPR	PVPR	PVPR	PVPR		ALMR	ALMR	ALMR	ALMR	ALMR	ALMR	ALMR	ALMR	ALMR	ALMR	ALMR	ALMR
					AQR	AQR	AQR	AQR	AQR
					SDQR	SDQR	SDQR	SDQR	SDQR		PVPR	PVPR	PVPR	PVPR	PVPR	PVPR	PVPR	PVPR	PVPR	PVPR	PVPR	PVPR
					BDUR	BDUR	BDUR	BDUR	BDUR
					PVR	PVR	PVR	PVR	PVR		BDUR	BDUR	BDUR	BDUR	BDUR	BDUR	BDUR	BDUR	BDUR	BDUR	BDUR	BDUR
										RIFR	RIFR	RIFR	RIFR	RIFR	RIFR	RIFR	RIFR	RIFR	RIFR	RIFR	RIFR	RIFR
											ALML	ALML	ALML	ALML	ALML	ALML	ALML	ALML	ALML	ALML	ALML	ALML
										ALML
										SDQL	SDQL	SDQL	SDQL	SDQL	SDQL	SDQL	SDQL	SDQL	SDQL	SDQL	SDQL	SDQL
										BDUL
											BDUL	BDUL	BDUL	BDUL	BDUL	BDUL	BDUL	BDUL	BDUL	BDUL	BDUL	BDUL

### Sheet: L3_27hr
L
		iter22	iter21	iter20	iter19	iter18	iter17	iter16	iter15	iter14	iter13	iter12	iter11	iter10
											AWBL	AWBL	AWBL	AWBL
										AWBL
										ADLR	ADLR	ADLR	ADLR	ADLR
									AWBL
									ADLR
									ALA	ALA	ALA	ALA	ALA	ALA
							AWBL	AWBL
							ADLR	ADLR
							ALA	ALA
							ADLL	ADLL	ADLL	ADLL	ADLL	ADLL	ADLL	ADLL
							AWAL	AWAL
				AWBL	AWBL	AWBL			AWAL	AWAL	AWAL	AWAL	AWAL	AWAL
				ADLL	ADLL	ADLL
				ALA	ALA	ALA
				ADLR	ADLR	ADLR
				AWAL	AWAL	AWAL
				PVQL	PVQL	PVQL
				ASJL	ASJL	ASJL					PVQL	PVQL	PVQL	PVQL
				ASGL	ASGL	ASGL		PVQL	PVQL	PVQL
				ASKL	ASKL	ASKL		ASJL	ASJL	ASJL
				AIAL	AIAL	AIAL		ASKL	ASKL	ASKL		ASJL	ASJL	ASJL
			AWBL				PVQL				ASJL
			ADLL				ASJL				ASKL	ASKL	ASKL	ASKL
			ALA				ASKL
			ADLR				ASGL
			AWAL				AIAL
			PVQL					ASGL	ASGL	ASGL	ASGL	ASGL	ASGL	ASGL
			ASJL					AIAL
			ASGL						AIAL	AIAL	AIAL	AIAL	AIAL	AIAL
			ASKL
			AIAL
			AVFL
			AVAR
		AWBL		AVFL	AVFL	AVFL	AVFL	AVFL	AVFL	AVFL	AVFL	AVFL	AVFL	AVFL
		AVFL		AVAR	AVAR	AVAR
		PVQL					AVAR	AVAR	AVAR	AVAR	AVAR	AVAR	AVAR	AVAR
		ASJL
		ASGL
		ADLL
		ALA
		ADLR
		AWAL
		ASKL
		AIAL
		AVAR
		AVFR
		ASHL
		AIML
		RIFL
		RIFR					AVFR	AVFR	AVFR	AVFR	AVFR	AVFR	AVFR	AVFR
			AVFR	AVFR	AVFR	AVFR
			ASHL	ASHL	ASHL	ASHL
			AIML	AIML	AIML	AIML
			RIFL	RIFL	RIFL	RIFL			ASHL	ASHL	ASHL	ASHL	ASHL	ASHL
			RIFR	RIFR	RIFR	RIFR			AIML	AIML
							ASHL	ASHL			AIML	AIML	AIML	AIML
							AIML	AIML
							RIFL	RIFL
							RIFR	RIFR
									RIFL	RIFL	RIFL	RIFL	RIFL	RIFL
									RIFR
										RIFR	RIFR	RIFR	RIFR	RIFR
												AVAL	AVAL	AVAL
											AVAL
											ADAR	ADAR	ADAR	ADAR
											ADAL
										AVAL		ADAL	ADAL	ADAL
										AVHL
										AVHR
										SDQR
										ADAR
										DVA			AVHL	AVHL
										ADAL	AVHL	AVHL
		FLPL	FLPL	FLPL	FLPL	FLPL	FLPL	FLPL	FLPL		AVHR	AVHR	AVHR	AVHR
		PVR	PVR	PVR	PVR	PVR	PVR	PVR	PVR		SDQR	SDQR
		AVM	AVM	AVM	AVM	AVM	AVM	AVM	AVM		DVA	DVA	DVA	DVA
		AVAL	AVAL	AVAL	AVAL	AVAL	AVAL	AVAL	AVAL
		AVJL	AVJL	AVJL	AVJL	AVJL	AVJL	AVJL	AVJL				SDQR	SDQR
		AVHL	AVHL	AVHL	AVHL	AVHL	AVHL	AVHL	AVHL
		SDQL	SDQL	SDQL	SDQL	SDQL	SDQL	SDQL	SDQL
		ALMR	ALMR	ALMR	ALMR	ALMR	ALMR	ALMR	ALMR
		AVJR	AVJR	AVJR	AVJR	AVJR	AVJR	AVJR	AVJR
		AVHR	AVHR	AVHR	AVHR	AVHR	AVHR	AVHR	AVHR
		SDQR	SDQR	SDQR	SDQR	SDQR	SDQR	SDQR	SDQR
		ADAR	ADAR	ADAR	ADAR	ADAR	ADAR	ADAR	ADAR
		AVDL	AVDL	AVDL	AVDL	AVDL	AVDL	AVDL	AVDL
		PVCR	PVCR	PVCR	PVCR	PVCR	PVCR	PVCR	PVCR
		BDUR	BDUR	BDUR	BDUR	BDUR	BDUR	BDUR	BDUR
		AVBR	AVBR	AVBR	AVBR	AVBR	AVBR	AVBR	AVBR
		PVPR	PVPR	PVPR	PVPR	PVPR	PVPR	PVPR	PVPR
		AVBL	AVBL	AVBL	AVBL	AVBL	AVBL	AVBL	AVBL
		PVPL	PVPL	PVPL	PVPL	PVPL	PVPL	PVPL	PVPL
		AQR	AQR	AQR	AQR	AQR	AQR	AQR	AQR
		PVCL	PVCL	PVCL	PVCL	PVCL	PVCL	PVCL	PVCL
		RID	RID	RID	RID	RID	RID	RID	RID
		AVDR	AVDR	AVDR	AVDR	AVDR	AVDR	AVDR	AVDR
		ALML	ALML	ALML	ALML	ALML	ALML	ALML	ALML
		BDUL	BDUL	BDUL	BDUL	BDUL	BDUL	BDUL	BDUL				PVPR	PVPR
		DVA	DVA	DVA	DVA	DVA	DVA	DVA	DVA		PVPR	PVPR
		ADAL	ADAL	ADAL	ADAL	ADAL	ADAL	ADAL	ADAL		PVPL	PVPL
										FLPL			PVPL	PVPL
										PVR
										AVM
										AVJL
										SDQL
										ALMR
										AVJR
										AVDL
										PVCR
										BDUR
										AVBR
										PVPR			SDQL	SDQL
										AVBL
										PVPL		FLPL	FLPL	FLPL
										AQR		SDQL
										PVCL		AVBL	AVBL	AVBL
										RID		RID
										AVDR		AVDR	AVDR	AVDR
										ALML
										BDUL			RID	RID
											FLPL
											PVR	PVR	PVR	PVR
											AVM
											AVJL
											SDQL
											ALMR	ALMR	ALMR	ALMR
											AVJR
											AVDL
											PVCR
											BDUR	BDUR	BDUR	BDUR
											AVBR
											AVBL
											AQR	AVM	AVM	AVM
											PVCL	AVJL
											RID		AVJL	AVJL
											AVDR
											ALML
											BDUL	BDUL	BDUL	BDUL
													AVJR	AVJR
												AVJR
												PVCR	PVCR	PVCR
												PVCL	PVCL
												ALML		PVCL
													ALML	ALML
													AVDL	AVDL
												AVDL
												AVBR	AVBR	AVBR
												AQR
													AQR	AQR

### Sheet: L4_36hr
	Iter 23	Iter 22	Iter 21	Iter 20	Iter 19	Iter 18	Iter 17	Iter 16	Iter 15	Iter 14	Iter 13	Iter 12	Iter 11	Iter 10
											PVQL	PVQL	PVQL	PVQL
											ADLL	ADLL	ADLL	ADLL
									ADLL	ADLL
									AIAL	AIAL	ASKL	ASKL	ASKL	ASKL
								ADLL	ASJL	ASJL
								AIAL	ASKL	ASKL	ASJL	ASJL	ASJL	ASJL
						ADLL	ADLL	ALA	PVQL	PVQL
						AIAL	AIAL	ASJL			AIAL	AIAL	AIAL	AIAL
						AIBL	AIBL	ASKL
						AIBR	AIBR	PVQL	ALA	ALA	ALA	ALA	ALA	ALA
						ALA	ALA
						ASJL	ASJL
					ADLL	ASKL	ASKL					AIBL	AIBL	AIBL
					AIAL	PVQL	PVQL				AIBL
					AIBL	RIR	RIR	AIBL	AIBL	AIBL	AIBR	AIBR	AIBR	AIBR
					AIBR	URXL	URXL	AIBR	AIBR	AIBR
					ALA			RIR	URXL	URXL	URXL	URXL	URXL	URXL
					ASGL			URXL
		ADAL	ADAL	ADAL	ASJL				RIR	RIR	RIR	RIR	RIR	RIR
		ADLL	ADLL	AIML	ASKL
		AIML	AIML	ALA	PVQL	ASGL	ASGL	ASGL	ASGL	ASGL	ASGL	ASGL	ASGL	ASGL
		ALA	ALA	ASHL	RIR
		ASHL	ASHL	ASHR	URXL
		ASHR	ASHR	ASJL
	ADAL	ASJL	ASJL	ASKL				ASHR	ASHR	ASHR	ASHR	ASHR	ASHR	ASHR
	ADAR	ASKL	ASKL	AVFL	ADAL	ADAL	ADAL
	ADLL	AVFL	AVFL	AVFR	AIML	AIML	AIML						AVAL	AVAL
	AIML	AVFR	AVFR	PVQL	ASHL	ASHL	ASHL				AVAL	AVAL
	AIMR	PVQL	PVQL	ADLL	ASHR	ASHR	ASHR				AVAR	AVAR	AVAR	AVAR
	ALA	AIAL	AIAL	AIAL	AVFL	AVFL	AVFL	ADAL	ADAL	ADAL
	ALML	AIBL	AIBL	AIBL	AVFR	AVFR	AVFR	AIML	AIML	AIML	AVFL	AVFL	AVFL	AVFL
	ALMR	AIBR	AIBR	AIBR	AVAL	AVAL	AVAL	ASHL	ASHL	ASHL	AVFR	AVFR
	AQR	ASGL	ASGL	ASGL	AVAR	AVAR	AVAR	AVFL	AVFL	AVFL			AVFR	AVFR
	ASHL	AVAL	AVAL	AVAL	RIFL	RIFL	RIFL	AVFR	AVFR	AVFR
	ASHR	AVAR	AVAR	AVAR				AVAL	AVAL	AVAL	AIML	AIML	AIML	AIML
	ASJL	RIFL	RIFL	RIFL				AVAR	AVAR	AVAR
	ASJR	RIR	RIR	RIR				RIFL	RIFL	RIFL		ADAL	ADAL	ADAL
	ASKL	URXL	URXL	URXL							ADAL
	ASKR										ASHL	RIFL	RIFL	RIFL
	AVBL										RIFL
	AVBR											ASHL	ASHL	ASHL
	AVDL
	AVDR
	AVFL											ADFL	ADFL	ADFL
	AVFR								ADFL	ADFL	ADFL
	AVHL		ADFL	ADFL	ADFL	ADFL	ADFL	ADFL	AIZR	AIZR	AWAL	AWAL	AWAL	AWAL
	AVHR		AIZR	AIZR	AIZR	AIZR	AIZR	AIZR	AWAL	AWAL
	AVJL	AIMR	AWAL	AWAL	AWAL	AWAL	AWAL	AWAL			AIZR	AIZR	AIZR	AIZR
	AVJR	ASJR	AWAR	AWAR	AWAR	AWAR	AWAR	AWAR
	AVM	ASKR							AWAR	AWAR	AWAR	AWAR	AWAR	AWAR
	BDUL	PVQR
	BDUR	ADFL			AIMR	AIMR	AIMR	AIMR	AIMR	AIMR	AIMR	AIMR	AIMR	AIMR
	DVA	AIZL		AIMR
	HSNR	AIZR	AIMR	PVQR	PVQR	PVQR	PVQR	PVQR	PVQR	PVQR	PVQR	PVQR	PVQR	PVQR
	PVCL	AWAL	AIZL
	PVCR	AWAR	ASJR				AIZL	AIZL	AIZL	AIZL	AIZL	AIZL	AIZL	AIZL
	PVNL		ASKR	AIZL	AIZL	AIZL
	PVPL		PVQR	ASJR	ASJR	ASJR	ASJR	ASJR	ASJR	ASJR	ASJR	ASJR	ASJR	ASJR
	PVPR			ASKR	ASKR	ASKR	ASKR	ASKR
	PVQL								ASKR	ASKR	ASKR	ASKR	ASKR	ASKR
	PVQR
	RID
	RIFL	ALML	ALML	ALML	ALML	ALML	ALML	ALML	ALML	ADAR	ADAR	DVA	DVA	DVA
	RIFR	ALMR	ALMR	ALMR	ALMR	ALMR	ALMR	ALMR	ALMR	DVA	DVA
	ADFL	AQR	AQR	AQR	AQR	AQR	AQR	AQR	AQR			ADAR	ADAR	ADAR
	AIAL	AVBL	AVBL	AVBL	AVBL	AVBL	AVBL	AVBL	AVBL
	AIBL	AVBR	AVBR	AVBR	AVBR	AVBR	AVBR	AVBR	AVBR				AVHL	AVHL
	AIBR	AVDL	AVDL	AVDL	AVDL	AVDL	AVDL	AVDL	AVDL			AVHL
	AIZL	AVDR	AVDR	AVDR	AVDR	AVDR	AVDR	AVDR	AVDR			PVPR	PVPR	PVPR
	AIZR	AVHL	AVHL	AVHL	AVHL	AVHL	AVHL	AVHL	AVHL		AVHL
	ASGL	AVHR	AVHR	AVHR	AVHR	AVHR	AVHR	AVHR	AVHR		PVPR	RID	RID	RID
	AVAL	AVJL	AVJL	AVJL	AVJL	AVJL	AVJL	AVJL	AVJL		PVR
	AVAR	AVJR	AVJR	AVJR	AVJR	AVJR	AVJR	AVJR	AVJR		RID	PVR	PVR	PVR
	AWAL	AVM	AVM	AVM	AVM	AVM	AVM	AVM	AVM	ALML
	AWAR	BDUL	BDUL	BDUL	BDUL	BDUL	BDUL	BDUL	BDUL	ALMR		HSNR	HSNR	HSNR
	PVR	BDUR	BDUR	BDUR	BDUR	BDUR	BDUR	BDUR	BDUR	AQR	AVM	PVNL
	RIR	DVA	DVA	DVA	DVA	DVA	DVA	DVA	DVA	AVBL	PVNL		PVNL	PVNL
	URXL	PVCL	PVCL	PVCL	PVCL	PVCL	PVCL	PVCL	PVCL	AVBR	HSNR
		PVCR	PVCR	PVCR	PVCR	PVCR	PVCR	PVCR	PVCR	AVDL		AVM	AVM	AVM
		PVNL	PVNL	PVNL	PVNL	PVNL	PVNL	PVNL	PVNL	AVDR
		PVPL	PVPL	PVPL	PVPL	PVPL	PVPL	PVPL	PVPL	AVJL	RIFR	RIFR	RIFR	RIFR
		PVPR	PVPR	PVPR	PVPR	PVPR	PVPR	PVPR	PVPR	AVJR
		RID	RID	RID	RID	RID	RID	RID	RID	AVM	BDUR	BDUR	BDUR	BDUR
		ADAR	ADAR	ADAR	ADAR	ADAR	ADAR	ADAR	ADAR	BDUL
		HSNR	HSNR	HSNR	HSNR	HSNR	HSNR	HSNR	HSNR	BDUR				AQR
		PVR	PVR	PVR	PVR	PVR	PVR	PVR	PVR	PVCL			AQR
		RIFR	RIFR	RIFR	RIFR	RIFR	RIFR	RIFR	RIFR	PVCR		AQR	PVPL	PVPL
										PVNL		AVBL
										PVPL		AVDR	AVBL	AVBL
										PVPR		AVHR
										RID	ALML	PVPL	AVDR	AVDR
										AVHL	AQR
										AVHR	AVBL		AVHR	AVHR
										HSNR	AVBR
										PVR	AVDL	ALML	ALML	ALML
										RIFR	AVDR
											AVJL	BDUL	BDUL	BDUL
											AVJR
											PVCL		ALMR	ALMR
											PVCR
											PVPL		AVBR	AVBR
											BDUL	AVBR
											ALMR	AVJL	AVDL	AVDL
											AVHR	AVJR
												PVCL	AVJL	AVJL
												PVCR
												ALMR	AVJR	AVJR
												AVDL
													PVCL	PVCL
													PVCR	PVCR

### Sheet: Adult_48hr
	Iter 22	Iter 21	Iter 20	Iter 19	Iter 18	Iter 17	Iter 16	Iter 15	Iter 14	Iter 13	Iter 12	Iter 11	Iter 10
											ADAR	ADAR	ADAR
										ADAL
										ADAR	ADAL	ADAL	ADAL
											ASKL	ASKL	ASKL
										AIML
										ALA	ALA	ALA	ALA
										ASKL
											AIML	AIML	AIML
				ADAL	ADAL	ADAL	ADAL	ADAL	ADAL
				AIMR	AIMR	AIMR	AIML	AIML	AIML	ASHL	ASHL	ASHL	ASHL
				ALA	ALA	ALA	ASHL	ASHL	ASHL	ASHR
				ASHL	ASHL	ASHL	ASHR	ASHR	ASHR		ASHR	ASHR	ASHR
				ASHR	ASHR	ASHR	AVFL	AVFL	AVFL
				ASJL	ASJL	ASJL	AVFR	AVFR	AVFR	ASJL	ASJL	ASJL	ASJL
				ASKL	ASKL	ASKL	ADAR	ADAR	ADAR
				AVFL	AVFL	AVFL	AIMR	AIMR	AIMR	PVQL	PVQL	PVQL	PVQL
		ADAL	ADAL	AVFR	AVFR	AVFR	ALA	ALA	ALA
		ADLL	ADLL	PVQL	PVQL	PVQL	ASJL	ASJL	ASJL	ASJR	ASJR	ASJR	ASJR
		AIML	AIML	ADAR	ADAR	ADAR	ASJR	ASJR	ASJR	ASKR
	ADAL	ALA	ALA	AIML	AIML	AIML	ASKL	ASKL	ASKL		ASKR	ASKR	ASKR
	ADAR	ASHL	ASHL	ASJR	ASJR	ASJR	ASKR	ASKR	ASKR
	ADLL	ASHR	ASHR	ASKR	ASKR	ASKR	HSNL	HSNL	HSNL	AIMR	AIMR	AIMR	AIMR
	AIML	ASJL	ASJL	HSNL	HSNL	HSNL	PVQL	PVQL	PVQL	PVQR
	AIMR	ASKL	ASKL	PVQR	PVQR	PVQR	PVQR	PVQR	PVQR		PVQR	PVQR	PVQR
	ALA	AVFL	AVFL
	ALML	AVFR	AVFR							AVFL	AVFL	AVFL	AVFL
	ALMR	PVQL	PVQL							AVFR
	AQR	AIMR	AIMR							HSNL	AVFR	AVFR	AVFR
	ASHL	ASJR	ASJR								HSNL
	ASHR	ASKR	ASKR									HSNL	HSNL
	ASJL	PVQR	PVQR
	ASJR	ADAR	ADAR	ADLL	ADLL	ADLL	ADLL	ADLL	ADLL	ADLL	ADLL	ADLL	ADLL
	ASKL	ADLR	ADLR	ADLR	ADLR	ADLR	ADLR	ADLR	ADLR	ADLR
	ASKR	HSNL	HSNL								ADLR	ADLR	ADLR
	AVBL	HSNR	HSNR
	AVBR	RIFR	RIFR							HSNR	HSNR	HSNR	HSNR
	AVDL	SIBVL	SIBVL	HSNR	HSNR	HSNR	HSNR	HSNR	HSNR
	AVDR			RIFR	RIFR	RIFR	RIFR	RIFR	RIFR	RIFR	RIFR	RIFR	RIFR
	AVFL			SIBVL	SIBVL	SIBVL	SIBVL	SIBVL
	AVFR								SIBVL	SIBVL	SIBVL	SIBVL	SIBVL
	AVHL
	AVHR										AVHL	AVHL	AVHL
	AVJL								AVHL	AVHL
	AVJR	ALML	ALML	ALML	ALML	ALML	ALML	ALML	AVHR	AVHR	AVHR	AVHR	AVHR
	AVM	ALMR	ALMR	ALMR	ALMR	ALMR	ALMR	ALMR	DVA	DVA
	BDUL	AQR	AQR	AQR	AQR	AQR	AQR	AQR			DVA	DVA	DVA
	BDUR	AVBL	AVBL	AVBL	AVBL	AVBL	AVBL	AVBL
	DVA	AVBR	AVBR	AVBR	AVBR	AVBR	AVBR	AVBR			BDUL	BDUL	BDUL
	HSNR	AVDL	AVDL	AVDL	AVDL	AVDL	AVDL	AVDL		ALMR
	PVCL	AVDR	AVDR	AVDR	AVDR	AVDR	AVDR	AVDR	ALML	BDUL	ALMR	ALMR	ALMR
	PVCR	AVHL	AVHL	AVHL	AVHL	AVHL	AVHL	AVHL	ALMR	BDUR
	PVNL	AVHR	AVHR	AVHR	AVHR	AVHR	AVHR	AVHR	AQR	PVNR	PVNR	PVNR	PVNR
	PVPL	AVJL	AVJL	AVJL	AVJL	AVJL	AVJL	AVJL	AVBL
	PVPR	AVJR	AVJR	AVJR	AVJR	AVJR	AVJR	AVJR	AVBR		BDUR	BDUR	BDUR
	PVQL	AVM	AVM	AVM	AVM	AVM	AVM	AVM	AVDL
	PVQR	BDUL	BDUL	BDUL	BDUL	BDUL	BDUL	BDUL	AVDR
	RID	BDUR	BDUR	BDUR	BDUR	BDUR	BDUR	BDUR	AVJL	AVM	AVM	AVM	AVM
	RIFL	DVA	DVA	DVA	DVA	DVA	DVA	DVA	AVJR	PVNL
	RIFR	PVCL	PVCL	PVCL	PVCL	PVCL	PVCL	PVCL	AVM		PVNL	PVNL	PVNL
	ADLR	PVCR	PVCR	PVCR	PVCR	PVCR	PVCR	PVCR	BDUL
	HSNL	PVNL	PVNL	PVNL	PVNL	PVNL	PVNL	PVNL	BDUR			AVDL	AVDL
	PVNR	PVPL	PVPL	PVPL	PVPL	PVPL	PVPL	PVPL	PVCL		AVDL
	SIBVL	PVPR	PVPR	PVPR	PVPR	PVPR	PVPR	PVPR	PVCR		AVDR	AVDR	AVDR
		RID	RID	RID	RID	RID	RID	RID	PVNL	ALML
		PVNR	PVNR	PVNR	PVNR	PVNR	PVNR	PVNR	PVPL	AQR	RID	RID	RID
		RIFL	RIFL	RIFL	RIFL	RIFL	RIFL	RIFL	PVPR	AVBL
									RID	AVBR	RIFL	RIFL	RIFL
									PVNR	AVDL
									RIFL	AVDR	ALML	ALML	ALML
										AVJL
										AVJR	PVPL	PVPL	PVPL
										PVCL
										PVCR	AQR	AQR	AQR
										PVPL
										PVPR	PVPR	PVPR	PVPR
										RID
										RIFL		AVBL	AVBL
											AVBR
											AVJL	AVBR	AVBR
											AVJR
											PVCL	AVJL	AVJL
											PVCR
											AVBL	AVJR	AVJR
												PVCL	PVCL
												PVCR
													PVCR
