## Supplemental Table 6 for "NeuroSC: Exploring Neurodevelopment via Spatiotemporal Collation of Anatomical Networks"

### Sheet: L1_0hr
	iter23	iter22	iter21	iter20	iter19	iter18	iter17	iter16	iter15	iter14	iter13	iter12	iter11	iter10	iter9	iter8	iter7	iter6	iter5	iter4	iter3	iter2	iter1
											SABD	SABD	SABD	SABD	SABD	SABD	SABD	SABD	SABD	SABD	SABD	SABD	SABD
								SABD	SABD	SABD
								AIAR	AIAR	AIAR
								ASGR	ASGR	ASGR	ASGR	ASGR	ASGR	ASGR	ASGR	ASGR	ASGR	ASGR	ASGR	ASGR	ASGR	ASGR	ASGR
								ASJR	ASJR	ASJR
								ASKR	ASKR	ASKR
								ADLR	ADLR	ADLR
								AIMR	AIMR	AIMR		AIAR	AIAR	AIAR	AIAR	AIAR	AIAR	AIAR	AIAR	AIAR	AIAR	AIAR	AIAR
								PVQR	PVQR	PVQR
			ALA	ALA	ALA	ALA	ALA				AIAR	ASJR	ASJR	ASJR	ASJR	ASJR	ASJR	ASJR	ASJR	ASJR	ASJR	ASJR	ASJR
			SABD	SABD	SABD	SABD	SABD				ASJR
			AIAR	AIAR	AIAR	AIAR	AIAR				ASKR	ASKR	ASKR	ASKR	ASKR	ASKR	ASKR	ASKR	ASKR	ASKR	ASKR	ASKR	ASKR
			AUAR	AUAR	AUAR	AUAR	AUAR				PVQR	PVQR
			AWAR	AWAR	AWAR	AWAR	AWAR				ADLR		PVQR	PVQR	PVQR	PVQR	PVQR	PVQR	PVQR	PVQR	PVQR	PVQR	PVQR
			AIBR	AIBR	AIBR	AIBR	AIBR				AIMR
			AWBR	AWBR	AWBR	AWBR	AWBR					ADLR	ADLR	ADLR	ADLR	ADLR	ADLR	ADLR	ADLR	ADLR	ADLR	ADLR	ADLR
			AWCR	AWCR	AWCR	AWCR	AWCR
			AFDR	AFDR	AFDR	AFDR	AFDR					AIMR	AIMR	AIMR	AIMR	AIMR	AIMR	AIMR	AIMR	AIMR	AIMR	AIMR	AIMR
			ASER	ASER	ASER	ASER	ASER
			ADFR	ADFR	ADFR	ADFR	ADFR
			RMGR	RMGR	RMGR	RMGR	RMGR
			ASGR	ASGR	ASGR	ASGR	ASGR				ALA	ALA	ALA	ALA	ALA	ALA	ALA	ALA	ALA	ALA	ALA	ALA	ALA
			ASHR	ASHR	ASHR	ASHR	ASHR			ALA
			ASIR	ASIR	ASIR	ASIR	ASIR			AUAR	AUAR	AUAR	AUAR	AUAR	AUAR	AUAR	AUAR	AUAR	AUAR	AUAR	AUAR	AUAR	AUAR
			ASJR	ASJR	ASJR	ASJR	ASJR			AIBR
			ASKR	ASKR	ASKR	ASKR	ASKR				AIBR	AIBR	AIBR	AIBR	AIBR	AIBR	AIBR	AIBR	AIBR	AIBR	AIBR	AIBR	AIBR
			ADLR	ADLR	ADLR	ADLR	ADLR
			AIMR	AIMR	AIMR	AIMR	AIMR	ALA	ALA
			PVQR	PVQR	PVQR	PVQR	PVQR	AUAR	AUAR	RMGR	RMGR	RMGR	RMGR	RMGR	RMGR	RMGR	RMGR	RMGR	RMGR	RMGR	RMGR	RMGR	RMGR
			AIYR	AIYR	AIYR	AIYR	AIYR	AWAR	AWAR
			AIZR	AIZR	AIZR	AIZR	AIZR	AIBR	AIBR	AFDR	AFDR	AFDR	AFDR	AFDR	AFDR	AFDR	AFDR	AFDR	AFDR	AFDR	AFDR	AFDR	AFDR
								AWBR	AWBR
								AWCR	AWCR
	ALA	ALA						AFDR	AFDR			AWAR	AWAR	AWAR	AWAR	AWAR	AWAR	AWAR	AWAR	AWAR	AWAR	AWAR	AWAR
	SABD	SABD						ASER	ASER		AWAR
	AIAL	AIAL						ADFR	ADFR		AWBR	AWBR	AWBR	AWBR	AWBR	AWBR	AWBR	AWBR	AWBR	AWBR	AWBR	AWBR	AWBR
	AUAL	AUAL						RMGR	RMGR		ADFR
	AWAL	AWAL						ASHR	ASHR	AWAR		ADFR	ADFR	ADFR	ADFR	ADFR	ADFR	ADFR	ADFR	ADFR	ADFR	ADFR	ADFR
	AIBL	AIBL						ASIR	ASIR	AWBR
	AWBL	AWBL						AIYR	AIYR	AWCR	AWCR	AWCR	AWCR	AWCR	AWCR	AWCR	AWCR	AWCR	AWCR	AWCR	AWCR	AWCR	AWCR
	AWCL	AWCL						AIZR	AIZR	ASER	ASIR
	AFDL	AFDL								ADFR		ASIR	ASIR	ASIR	ASIR	ASIR	ASIR	ASIR	ASIR	ASIR	ASIR	ASIR	ASIR
	ASEL	ASEL								ASHR
	ADFL	ADFL								ASIR	ASHR	ASHR	ASHR	ASHR	ASHR	ASHR	ASHR	ASHR	ASHR	ASHR	ASHR	ASHR	ASHR
	ASGL	ASGL								AIYR
	ASHL	ASHL								AIZR	ASER	ASER	ASER	ASER	ASER	ASER	ASER	ASER	ASER	ASER	ASER	ASER	ASER
	ASIL	ASIL									AIYR
	ASJL	ASJL										AIYR	AIYR	AIYR	AIYR	AIYR	AIYR	AIYR	AIYR	AIYR	AIYR	AIYR	AIYR
	ASKL	ASKL
	ADLL	ADLL									AIZR	AIZR	AIZR	AIZR	AIZR	AIZR	AIZR	AIZR	AIZR	AIZR	AIZR	AIZR	AIZR
	AIML	AIML
	AINL	AINL
	PVQL	PVQL
	AIYL	AIYL
	AIZL	AIZL
	AIAR	AIAR										AIAL	AIAL	AIAL	AIAL	AIAL	AIAL	AIAL	AIAL	AIAL	AIAL	AIAL	AIAL
	AUAR	AUAR
	AWAR	AWAR										AWAL	AWAL	AWAL	AWAL	AWAL	AWAL	AWAL	AWAL	AWAL	AWAL	AWAL	AWAL
	AIBR	AIBR
	AWBR	AWBR									AIAL	ASGL	ASGL	ASGL	ASGL	ASGL	ASGL	ASGL	ASGL	ASGL	ASGL	ASGL	ASGL
	AWCR	AWCR									AWAL
	AFDR	AFDR					AIAL	AIAL	AIAL	AIAL	ASGL	ASJL	ASJL	ASJL	ASJL	ASJL	ASJL	ASJL	ASJL	ASJL	ASJL	ASJL	ASJL
	ASER	ASER					AWAL	AWAL	AWAL	AWAL	ASJL
	ADFR	ADFR					ASGL	ASGL	ASGL	ASGL	ASKL	ASKL	ASKL	ASKL	ASKL	ASKL	ASKL	ASKL	ASKL	ASKL	ASKL	ASKL	ASKL
	BAGR	BAGR					ASJL	ASJL	ASJL	ASJL	ADLL
	RMGR	RMGR					ASKL	ASKL	ASKL	ASKL	AIML	ADLL	ADLL	ADLL	ADLL	ADLL	ADLL	ADLL	ADLL	ADLL	ADLL	ADLL	ADLL
	ASGR	ASGR					ADLL	ADLL	ADLL	ADLL	PVQL
	ASHR	ASHR					AIML	AIML	AIML	AIML		PVQL	PVQL	PVQL	PVQL	PVQL	PVQL	PVQL	PVQL	PVQL	PVQL	PVQL	PVQL
	ASIR	ASIR					PVQL	PVQL	PVQL	PVQL
	ASJR	ASJR					ADFL	ADFL	ADFL	ADFL		AIML	AIML	AIML	AIML	AIML	AIML	AIML	AIML	AIML	AIML	AIML	AIML
	ASKR	ASKR		AIAL	AIAL	AIAL	AIYL	AIYL	AIYL	AIYL
	ADLR	ADLR		AUAL	AUAL	AUAL	AIZL	AIZL	AIZL	AIZL
	AIMR	AIMR		AWAL	AWAL	AWAL	AWBL	AWBL	AWBL	AWBL
	AINR	AINR		AIBL	AIBL	AIBL	ASEL	ASEL	ASEL	ASEL		ADFL	ADFL	ADFL	ADFL	ADFL	ADFL	ADFL	ADFL	ADFL	ADFL	ADFL	ADFL
	PVQR	PVQR		AWBL	AWBL	AWBL	ASIL	ASIL	ASIL	ASIL	ADFL
	AIYR	AIYR		AWCL	AWCL	AWCL					AIYL	AIYL	AIYL	AIYL	AIYL	AIYL	AIYL	AIYL	AIYL	AIYL	AIYL	AIYL	AIYL
	AIZR	AIZR		AFDL	AFDL	AFDL					AIZL
				ASEL	ASEL	ASEL						AIZL	AIZL	AIZL	AIZL	AIZL	AIZL	AIZL	AIZL	AIZL	AIZL	AIZL	AIZL
			AIAL	ADFL	ADFL	ADFL
			AUAL	ASGL	ASGL	ASGL
			AWAL	ASHL	ASHL	ASHL							AWBL	AWBL	AWBL	AWBL	AWBL	AWBL	AWBL	AWBL	AWBL	AWBL	AWBL
			AIBL	ASIL	ASIL	ASIL					AWBL	AWBL
			AWBL	ASJL	ASJL	ASJL					ASEL	ASEL	ASEL	ASEL	ASEL	ASEL	ASEL	ASEL	ASEL	ASEL	ASEL	ASEL	ASEL
			AWCL	ASKL	ASKL	ASKL					ASIL
			AFDL	ADLL	ADLL	ADLL						ASIL	ASIL	ASIL	ASIL	ASIL	ASIL	ASIL	ASIL	ASIL	ASIL	ASIL	ASIL
			ASEL	AIML	AIML	AIML
			ADFL	AINL	AINL	AINL
			ASGL	PVQL	PVQL	PVQL				ASHL	ASHL	ASHL	ASHL	ASHL	ASHL	ASHL	ASHL	ASHL	ASHL	ASHL	ASHL	ASHL	ASHL
			ASHL	AIYL	AIYL	AIYL
			ASIL	AIZL	AIZL	AIZL				AUAL	AUAL	AUAL	AUAL	AUAL	AUAL	AUAL	AUAL	AUAL	AUAL	AUAL	AUAL	AUAL	AUAL
			ASJL	AINR	AINR	AINR
			ASKL				AUAL	AUAL	AUAL
			ADLL				AIBL	AIBL	AIBL	AIBL	AIBL	AIBL	AIBL	AIBL	AIBL	AIBL	AIBL	AIBL	AIBL	AIBL	AIBL	AIBL	AIBL
			AIML				AWCL	AWCL	AWCL
			AINL				AFDL	AFDL	AFDL	AFDL	AFDL	AFDL	AFDL	AFDL	AFDL	AFDL	AFDL	AFDL	AFDL	AFDL	AFDL	AFDL	AFDL
			PVQL				ASHL	ASHL	ASHL
			AIYL				AINL	AINL	AINL	AINL	AINL	AINL	AINL	AINL	AINL	AINL	AINL	AINL	AINL	AINL	AINL	AINL	AINL
			AIZL				AINR	AINR	AINR	AINR
			BAGR								AINR	AINR	AINR	AINR	AINR	AINR	AINR	AINR	AINR	AINR	AINR	AINR	AINR
			AINR
										AWCL	AWCL	AWCL	AWCL	AWCL	AWCL	AWCL	AWCL	AWCL	AWCL	AWCL	AWCL	AWCL	AWCL
				BAGR	BAGR	BAGR	BAGR	BAGR	BAGR	BAGR	BAGR	BAGR	BAGR	BAGR	BAGR	BAGR	BAGR	BAGR	BAGR	BAGR	BAGR	BAGR	BAGR

### Sheet: L1_5hr
	iter23	iter22	iter21	iter20	iter19	iter18	iter17	iter16	iter15	iter14	iter13	iter12	iter11	iter10	iter9	iter8	iter7	iter6	iter5	iter4	iter3	iter2	iter1
				ALA	ALA	ALA	ALA	ALA	ALA	ALA	ALA	ALA	ALA	ALA	ALA	ALA	ALA	ALA	ALA	ALA	ALA	ALA	ALA
												BAGL	BAGL	BAGL	BAGL	BAGL	BAGL	BAGL	BAGL	BAGL	BAGL	BAGL	BAGL
									BAGL	BAGL	BAGL
									AIBR	AIBR	AIBR	AIBR	AIBR	AIBR	AIBR	AIBR	AIBR	AIBR	AIBR	AIBR	AIBR	AIBR	AIBR
													AWAR	AWAR	AWAR	AWAR	AWAR	AWAR	AWAR	AWAR	AWAR	AWAR	AWAR
												AWAR
												AWBR
											AWAR		AWBR	AWBR	AWBR	AWBR	AWBR	AWBR	AWBR	AWBR	AWBR	AWBR	AWBR
											AWBR
										AWAR	ADLR	ADLR	ADLR	ADLR	ADLR	ADLR	ADLR	ADLR	ADLR	ADLR	ADLR	ADLR	ADLR
										AWBR
										ADLR
					BAGL	BAGL	BAGL	BAGL		ADFR		ADFR	ADFR	ADFR	ADFR	ADFR	ADFR	ADFR	ADFR	ADFR	ADFR	ADFR	ADFR
					AIBR	AIBR	AIBR	AIBR		AIYR	ADFR
					AWAR	AWAR	AWAR	AWAR	AWAR	AIZR	AIYR	AIYR	AIYR	AIYR	AIYR	AIYR	AIYR	AIYR	AIYR	AIYR	AIYR	AIYR	AIYR
					AWBR	AWBR	AWBR	AWBR	AWBR		AIZR
					ADFR	ADFR	ADFR	ADFR	ADLR			AIZR	AIZR	AIZR	AIZR	AIZR	AIZR	AIZR	AIZR	AIZR	AIZR	AIZR	AIZR
					ADLR	ADLR	ADLR	ADLR	ADFR
					AIYR	AIYR	AIYR	AIYR	AIYR
					AIZR	AIZR	AIZR	AIZR	AIZR
					ASJR	ASJR	ASJR	ASJR	ASJR		ASJR	ASJR	ASJR	ASJR	ASJR	ASJR	ASJR	ASJR	ASJR	ASJR	ASJR	ASJR	ASJR
					ASKR	ASKR	ASKR	ASKR	ASKR
					AIMR	AIMR	AIMR	AIMR	AIMR	ASJR		ASKR	ASKR	ASKR	ASKR	ASKR	ASKR	ASKR	ASKR	ASKR	ASKR	ASKR	ASKR
					PVQR	PVQR	PVQR	PVQR	PVQR	ASKR	ASKR
					SMBVR	SMBVR	SMBVR	SMBVR		AIMR	AIMR	AIMR	AIMR	AIMR	AIMR	AIMR	AIMR	AIMR	AIMR	AIMR	AIMR	AIMR	AIMR
				BAGL						PVQR
				AWAR							PVQR	PVQR	PVQR	PVQR	PVQR	PVQR	PVQR	PVQR	PVQR	PVQR	PVQR	PVQR	PVQR
				AIBR
				AWBR
				ADFR					SMBVR	SMBVR	SMBVR	SMBVR	SMBVR	SMBVR	SMBVR	SMBVR	SMBVR	SMBVR	SMBVR	SMBVR	SMBVR	SMBVR	SMBVR
				ASJR
				ASKR
				ADLR
				AIMR
				PVQR
				SMBVR
				AIYR								AIAR	AIAR	AIAR	AIAR	AIAR	AIAR	AIAR	AIAR	AIAR	AIAR	AIAR	AIAR
				AIZR						AIAR	AIAR
				AIAR						ASGR	ASGR	ASGR	ASGR	ASGR	ASGR	ASGR	ASGR	ASGR	ASGR	ASGR	ASGR	ASGR	ASGR
				AUAR		AIAR	AIAR	AIAR	AIAR
				AFDR		ASGR	ASGR	ASGR	ASGR
				ASER		AFDR	AFDR	AFDR	AFDR		AFDR	AFDR	AFDR	AFDR	AFDR	AFDR	AFDR	AFDR	AFDR	AFDR	AFDR	AFDR	AFDR
				BAGR		ASER	ASER	ASER	ASER	AFDR
				ASGR		ASIR	ASIR	ASIR	ASIR	ASER	ASER	ASER	ASER	ASER	ASER	ASER	ASER	ASER	ASER	ASER	ASER	ASER	ASER
			ALA	RIR	AIAR					ASIR
			BAGL	ASIR	AFDR						ASIR	ASIR	ASIR	ASIR	ASIR	ASIR	ASIR	ASIR	ASIR	ASIR	ASIR	ASIR	ASIR
			AIAR		ASER
			AUAR		ASGR					AUAR	AUAR	AUAR	AUAR	AUAR	AUAR	AUAR	AUAR	AUAR	AUAR	AUAR	AUAR	AUAR	AUAR
			AWAR		ASIR					RIR
			AIBR		AUAR	AUAR	AUAR	AUAR	AUAR		RIR	RIR	RIR	RIR	RIR	RIR	RIR	RIR	RIR	RIR	RIR	RIR	RIR
			AWBR		RIR	RIR	RIR	RIR	RIR
			AFDR		BAGR	BAGR	BAGR	BAGR	BAGR
			ASER							BAGR	BAGR	BAGR	BAGR	BAGR	BAGR	BAGR	BAGR	BAGR	BAGR	BAGR	BAGR	BAGR	BAGR
			ADFR
			BAGR
			ASGR
			RIR
			ASIR
			ASJR
			ASKR
			ADLR
			AIMR
			PVQR
			SMBVR
			AIYR
		ALA	AIZR
		BAGL	AINL
		AIAR	AWCR
		AUAR	AINR							AINL	AINL	AINL	AINL	AINL	AINL	AINL	AINL	AINL	AINL	AINL	AINL	AINL	AINL
		AWAR		AINL	AINL	AINL	AINL	AINL	AINL
		AIBR		AWCR	AWCR	AWCR	AWCR	AWCR	AWCR	AWCR	AWCR	AWCR	AWCR	AWCR	AWCR	AWCR	AWCR	AWCR	AWCR	AWCR	AWCR	AWCR	AWCR
		AWBR		AINR	AINR	AINR
		AFDR					AINR	AINR	AINR	AINR	AINR	AINR	AINR	AINR	AINR	AINR	AINR	AINR	AINR	AINR	AINR	AINR	AINR
		ASER
		ADFR
		BAGR
		ASGR
		RIR
		ASIR
		ASJR
		ASKR
		ADLR
		AIMR
		PVQR
		SMBVR
		AIYR
		AIZR
		AINL
		AWCR
		AINR
		ASHR	ASHR	ASHR	ASHR	ASHR	ASHR	ASHR	ASHR	ASHR	ASHR	ASHR	ASHR	ASHR	ASHR	ASHR	ASHR	ASHR	ASHR	ASHR	ASHR	ASHR	ASHR
	ALA
	BAGL
	AINL
	AIAR
	AUAR
	AWAR
	AIBR
	AWBR
	AWCR
	AFDR
	ASER
	ADFR
	BAGR
	ASGR
	ASHR
	RIR
	ASIR
	ASJR
	ASKR
	ADLR
	AIMR
	AINR
	PVQR
	SMBVR
	AIYR
	AIZR
	AIAL
	AUAL
	AWAL
	AIBL
	AWBL
	AWCL
	AFDL
	ASEL
	ADFL
	RMGL
	ASGL
	ASHL
	ASIL
	ASJL
	ASKL
	ADLL
	AIML
	PVQL
	URXL
	AIYL
	AIZL
		AIAL	AIAL
		AUAL	AUAL	AUAL	AUAL	AUAL	AUAL	AUAL	AUAL	AUAL	AUAL	AUAL	AUAL	AUAL	AUAL	AUAL	AUAL	AUAL	AUAL	AUAL	AUAL	AUAL	AUAL
		AWAL	AWAL
		AIBL	AIBL
		AWBL	AWBL
		AWCL	AWCL
		AFDL	AFDL
		ASEL	ASEL
		ADFL	ADFL
		RMGL	RMGL
		ASGL	ASGL
		ASHL	ASHL
		ASIL	ASIL									AIAL	AIAL	AIAL	AIAL	AIAL	AIAL	AIAL	AIAL	AIAL	AIAL	AIAL	AIAL
		ASJL	ASJL								AIAL
		ASKL	ASKL								ASGL	ASGL	ASGL	ASGL	ASGL	ASGL	ASGL	ASGL	ASGL	ASGL	ASGL	ASGL	ASGL
		ADLL	ADLL								ASIL
		AIML	AIML						AIAL	AIAL		ASIL	ASIL	ASIL	ASIL	ASIL	ASIL	ASIL	ASIL	ASIL	ASIL	ASIL	ASIL
		PVQL	PVQL						ASGL	ASGL
		URXL	URXL						ASIL	ASIL
		AIYL	AIYL						ASJL	ASJL	ASJL	ASJL	ASJL	ASJL	ASJL	ASJL	ASJL	ASJL	ASJL	ASJL	ASJL	ASJL	ASJL
		AIZL	AIZL						PVQL	PVQL
				AIAL	AIAL	AIAL	AIAL	AIAL			PVQL	PVQL	PVQL	PVQL	PVQL	PVQL	PVQL	PVQL	PVQL	PVQL	PVQL	PVQL	PVQL
				AWAL	AWAL	AWAL	AWAL	AWAL
				AIBL	AIBL	AIBL	AIBL	AIBL
				AWBL	AWBL	AWBL	AWBL	AWBL
				AWCL	AWCL	AWCL	AWCL	AWCL
				AFDL	AFDL	AFDL	AFDL	AFDL
				ASEL	ASEL	ASEL	ASEL	ASEL
				ADFL	ADFL	ADFL	ADFL	ADFL
				RMGL	RMGL	RMGL	RMGL	RMGL
				ASGL	ASGL	ASGL	ASGL	ASGL
				ASHL	ASHL	ASHL	ASHL	ASHL			AIBL	AIBL	AIBL	AIBL	AIBL	AIBL	AIBL	AIBL	AIBL	AIBL	AIBL	AIBL	AIBL
				ASIL	ASIL	ASIL	ASIL	ASIL
				ASJL	ASJL	ASJL	ASJL	ASJL			AFDL	AFDL	AFDL	AFDL	AFDL	AFDL	AFDL	AFDL	AFDL	AFDL	AFDL	AFDL	AFDL
				ASKL	ASKL	ASKL	ASKL	ASKL			AIYL
				ADLL	ADLL	ADLL	ADLL	ADLL		AIBL		AIYL	AIYL	AIYL	AIYL	AIYL	AIYL	AIYL	AIYL	AIYL	AIYL	AIYL	AIYL
				AIML	AIML	AIML	AIML	AIML		AFDL
				PVQL	PVQL	PVQL	PVQL	PVQL		RMGL	RMGL	RMGL	RMGL	RMGL	RMGL	RMGL	RMGL	RMGL	RMGL	RMGL	RMGL	RMGL	RMGL
				URXL	URXL	URXL	URXL	URXL		URXL
				AIYL	AIYL	AIYL	AIYL	AIYL		AIYL
				AIZL	AIZL	AIZL	AIZL	AIZL		AIZL	AIZL	AIZL	AIZL	AIZL	AIZL	AIZL	AIZL	AIZL	AIZL	AIZL	AIZL	AIZL	AIZL
									AWAL		URXL
									AIBL			URXL	URXL	URXL	URXL	URXL	URXL	URXL	URXL	URXL	URXL	URXL	URXL
									AWBL
									AWCL
									AFDL
									ASEL
									ADFL
									RMGL
									ASHL
									ASKL				AWAL	AWAL	AWAL	AWAL	AWAL	AWAL	AWAL	AWAL	AWAL	AWAL	AWAL
									ADLL			AWAL
									AIML			AWBL	AWBL	AWBL	AWBL	AWBL	AWBL	AWBL	AWBL	AWBL	AWBL	AWBL	AWBL
									URXL		AWAL
									AIYL		AWBL
									AIZL		ADLL	ADLL	ADLL	ADLL	ADLL	ADLL	ADLL	ADLL	ADLL	ADLL	ADLL	ADLL	ADLL
										AWAL
										AWBL		AWCL	AWCL	AWCL	AWCL	AWCL	AWCL	AWCL	AWCL	AWCL	AWCL	AWCL	AWCL
										AWCL	AWCL
										ASEL	ASEL	ASEL	ASEL	ASEL	ASEL	ASEL	ASEL	ASEL	ASEL	ASEL	ASEL	ASEL	ASEL
										ADFL
										ASHL	ASHL	ASHL	ASHL	ASHL	ASHL	ASHL	ASHL	ASHL	ASHL	ASHL	ASHL	ASHL	ASHL
										ASKL
										ADLL		AIML	AIML	AIML	AIML	AIML	AIML	AIML	AIML	AIML	AIML	AIML	AIML
										AIML	AIML
											ASKL	ASKL	ASKL	ASKL	ASKL	ASKL	ASKL	ASKL	ASKL	ASKL	ASKL	ASKL	ASKL
											ADFL	ADFL	ADFL	ADFL	ADFL	ADFL	ADFL	ADFL	ADFL	ADFL	ADFL	ADFL	ADFL

### Sheet: L2_23hr
	iter22	iter21	iter20	iter19	iter18	iter17	iter16	iter15	iter14	iter13	iter12	iter11	iter10	iter9	iter8	iter7	iter6	iter5	iter4	iter3	iter2	iter1
								AIAL	AIAL	AIAL	AIAL	AIAL	AIAL	AIAL	AIAL	AIAL	AIAL	AIAL	AIAL	AIAL	AIAL	AIAL
							AIAL
							ASGL	ASGL	ASGL	ASGL	ASGL	ASGL	ASGL	ASGL	ASGL	ASGL	ASGL	ASGL	ASGL	ASGL	ASGL	ASGL
						AIAL
						AWAL	AWAL	AWAL	AWAL	AWAL	AWAL	AWAL	AWAL	AWAL	AWAL	AWAL	AWAL	AWAL	AWAL	AWAL	AWAL	AWAL
						AWBL
						ASEL	AWBL	AWBL	AWBL	AWBL	AWBL	AWBL	AWBL	AWBL	AWBL	AWBL	AWBL	AWBL	AWBL	AWBL	AWBL	AWBL
						ADFL	ASEL
						ASGL		ASEL	ASEL	ASEL	ASEL	ASEL	ASEL	ASEL	ASEL	ASEL	ASEL	ASEL	ASEL	ASEL	ASEL	ASEL
						AIZL
							ADFL	ADFL	ADFL	ADFL	ADFL	ADFL	ADFL	ADFL	ADFL	ADFL	ADFL	ADFL	ADFL	ADFL	ADFL	ADFL
							AIZL
								AIZL	AIZL	AIZL	AIZL	AIZL	AIZL	AIZL	AIZL	AIZL	AIZL	AIZL	AIZL	AIZL	AIZL	AIZL
			ALA	ALA	ALA	ALA	ALA	ALA	ALA	ALA	ALA	ALA	ALA	ALA	ALA	ALA	ALA	ALA	ALA	ALA	ALA	ALA
			AIAL	AIAL	AIAL
			AUAL	AUAL	AUAL	AUAL	AUAL	AUAL	AUAL	AUAL	AUAL	AUAL	AUAL	AUAL	AUAL	AUAL	AUAL	AUAL	AUAL	AUAL	AUAL	AUAL
			AWAL	AWAL	AWAL
			AIBL	AIBL	AIBL
			AWBL	AWBL	AWBL
			AWCL	AWCL	AWCL
			AFDL	AFDL	AFDL
			ASEL	ASEL	ASEL
			ADFL	ADFL	ADFL
			ASGL	ASGL	ASGL
			ASHL	ASHL	ASHL
			ASIL	ASIL	ASIL	ASIL	ASIL	ASIL	ASIL	ASIL	ASIL	ASIL	ASIL	ASIL	ASIL	ASIL	ASIL	ASIL	ASIL	ASIL	ASIL	ASIL
			ASJL	ASJL	ASJL
			ASKL	ASKL	ASKL
			ADLL	ADLL	ADLL
			AIML	AIML	AIML				AIBL	AIBL	AIBL	AIBL	AIBL	AIBL	AIBL	AIBL	AIBL	AIBL	AIBL	AIBL	AIBL	AIBL
			PVQL	PVQL	PVQL			AIBL
			AIYL	AIYL	AIYL			AWCL	AWCL	AWCL	AWCL	AWCL	AWCL	AWCL	AWCL	AWCL	AWCL	AWCL	AWCL	AWCL	AWCL	AWCL
	ALA	ALA	AIZL	AIZL	AIZL			AIYL
	SABD	SABD				AIBL	AIBL		AIYL	AIYL	AIYL	AIYL	AIYL	AIYL	AIYL	AIYL	AIYL	AIYL	AIYL	AIYL	AIYL	AIYL
	AIAL	AIAL				AWCL	AWCL
	AUAL	AUAL				AIYL	AIYL
	AWAL	AWAL				AFDL	AFDL	AFDL	AFDL	AFDL	AFDL	AFDL	AFDL	AFDL	AFDL	AFDL	AFDL	AFDL	AFDL	AFDL	AFDL	AFDL
	AIBL	AIBL
	AWBL	AWBL
	AWCL	AWCL								ASHL	ASHL	ASHL	ASHL	ASHL	ASHL	ASHL	ASHL	ASHL	ASHL	ASHL	ASHL	ASHL
	AFDL	AFDL				ASHL	ASHL	ASHL	ASHL
	ASEL	ASEL				ASJL	ASJL	ASJL	ASJL	ASJL	ASJL	ASJL	ASJL	ASJL	ASJL	ASJL	ASJL	ASJL	ASJL	ASJL	ASJL	ASJL
	ADFL	ADFL				ASKL	ASKL	ASKL	ASKL
	BAGL	BAGL				ADLL	ADLL	ADLL	ADLL	ADLL	ADLL	ADLL	ADLL	ADLL	ADLL	ADLL	ADLL	ADLL	ADLL	ADLL	ADLL	ADLL
	ASGL	ASGL				AIML	AIML	AIML	AIML
	ASHL	ASHL				PVQL	PVQL	PVQL	PVQL	PVQL	PVQL	PVQL	PVQL	PVQL	PVQL	PVQL	PVQL	PVQL	PVQL	PVQL	PVQL	PVQL
	ASIL	ASIL
	ASJL	ASJL								ASKL	ASKL	ASKL	ASKL	ASKL	ASKL	ASKL	ASKL	ASKL	ASKL	ASKL	ASKL	ASKL
	ASKL	ASKL								AIML
	ADLL	ADLL									AIML	AIML	AIML	AIML	AIML	AIML	AIML	AIML	AIML	AIML	AIML	AIML
	AIML	AIML
	AINL	AINL
	PVQL	PVQL
	AIYL	AIYL
	AIZL	AIZL
	AIAR	AIAR								SABD	SABD	SABD	SABD	SABD	SABD	SABD	SABD	SABD	SABD	SABD	SABD	SABD
	AUAR	AUAR							SABD
	AWAR	AWAR							PVQR	PVQR	PVQR	PVQR	PVQR	PVQR	PVQR	PVQR	PVQR	PVQR	PVQR	PVQR	PVQR	PVQR
	AIBR	AIBR
	RIBR	RIBR
	AWBR	AWBR							RIBR	RIBR	RIBR	RIBR	RIBR	RIBR	RIBR	RIBR	RIBR	RIBR	RIBR	RIBR	RIBR	RIBR
	AWCR	AWCR
	AFDR	AFDR									BAGL	BAGL	BAGL	BAGL	BAGL	BAGL	BAGL	BAGL	BAGL	BAGL	BAGL	BAGL
	ASER	ASER				SABD	SABD	SABD		BAGL
	ADFR	ADFR				BAGL	BAGL	BAGL		AINL	AINL	AINL	AINL	AINL	AINL	AINL	AINL	AINL	AINL	AINL	AINL	AINL
	BAGR	BAGR				AINL	AINL	AINL
	ASGR	ASGR				AIAR	AIAR	AIAR		AUAR	AUAR	AUAR	AUAR	AUAR	AUAR	AUAR	AUAR	AUAR	AUAR	AUAR	AUAR	AUAR
	ASHR	ASHR				AUAR	AUAR	AUAR	BAGL	AFDR
	RIR	RIR				AWAR	AWAR	AWAR	AINL		AFDR	AFDR	AFDR	AFDR	AFDR	AFDR	AFDR	AFDR	AFDR	AFDR	AFDR	AFDR
	ASIR	ASIR				AIBR	AIBR	AIBR	AUAR
	ASJR	ASJR				RIBR	RIBR	RIBR	AIBR	AIBR	AIBR	AIBR	AIBR	AIBR	AIBR	AIBR	AIBR	AIBR	AIBR	AIBR	AIBR	AIBR
	ASKR	ASKR				AWBR	AWBR	AWBR	AFDR
	ADLR	ADLR				AFDR	AFDR	AFDR	ASER
	AIMR	AIMR				ASER	ASER	ASER	ASIR
	AINR	AINR				ADFR	ADFR	ADFR	AIYR		ASER	ASER	ASER	ASER	ASER	ASER	ASER	ASER	ASER	ASER	ASER	ASER
	PVQR	PVQR				ASGR	ASGR	ASGR	AIZR	ASER
	AIYR	AIYR				ASHR	ASHR	ASHR		ASIR	ASIR	ASIR	ASIR	ASIR	ASIR	ASIR	ASIR	ASIR	ASIR	ASIR	ASIR	ASIR
	AIZR	AIZR				ASIR	ASIR	ASIR		AIYR
			SABD	SABD	SABD	ASJR	ASJR	ASJR		AIZR	AIZR	AIZR	AIZR	AIZR	AIZR	AIZR	AIZR	AIZR	AIZR	AIZR	AIZR	AIZR
			BAGL	BAGL	BAGL	ASKR	ASKR	ASKR
			AINL	AINL	AINL	ADLR	ADLR	ADLR			AIYR	AIYR	AIYR	AIYR	AIYR	AIYR	AIYR	AIYR	AIYR	AIYR	AIYR	AIYR
			AIAR	AIAR	AIAR	AIMR	AIMR	AIMR
			AUAR	AUAR	AUAR	PVQR	PVQR	PVQR
			AWAR	AWAR	AWAR	AIYR	AIYR	AIYR			AIAR	AIAR	AIAR	AIAR	AIAR	AIAR	AIAR	AIAR	AIAR	AIAR	AIAR	AIAR
			AIBR	AIBR	AIBR	AIZR	AIZR	AIZR		AIAR
			RIBR	RIBR	RIBR					ASGR	ASGR	ASGR	ASGR	ASGR	ASGR	ASGR	ASGR	ASGR	ASGR	ASGR	ASGR	ASGR
			AWBR	AWBR	AWBR				AIAR
			AFDR	AFDR	AFDR				AWAR		AWAR	AWAR	AWAR	AWAR	AWAR	AWAR	AWAR	AWAR	AWAR	AWAR	AWAR	AWAR
			ASER	ASER	ASER				AWBR	AWAR
			ADFR	ADFR	ADFR				ADFR	AWBR	AWBR	AWBR	AWBR	AWBR	AWBR	AWBR	AWBR	AWBR	AWBR	AWBR	AWBR	AWBR
			ASGR	ASGR	ASGR				ASGR	ADFR
			ASHR	ASHR	ASHR				ASHR		ADFR	ADFR	ADFR	ADFR	ADFR	ADFR	ADFR	ADFR	ADFR	ADFR	ADFR	ADFR
			ASIR	ASIR	ASIR				ASJR
			ASJR	ASJR	ASJR				ASKR	ASHR	ASHR	ASHR	ASHR	ASHR	ASHR	ASHR	ASHR	ASHR	ASHR	ASHR	ASHR	ASHR
			ASKR	ASKR	ASKR				ADLR	ADLR
			ADLR	ADLR	ADLR				AIMR		ADLR	ADLR	ADLR	ADLR	ADLR	ADLR	ADLR	ADLR	ADLR	ADLR	ADLR	ADLR
			AIMR	AIMR	AIMR
			PVQR	PVQR	PVQR					ASJR	ASJR	ASJR	ASJR	ASJR	ASJR	ASJR	ASJR	ASJR	ASJR	ASJR	ASJR	ASJR
			AIYR	AIYR	AIYR
			AIZR	AIZR	AIZR					ASKR	ASKR	ASKR	ASKR	ASKR	ASKR	ASKR	ASKR	ASKR	ASKR	ASKR	ASKR	ASKR
			AWCR	AWCR	AWCR					AIMR
			BAGR	BAGR	BAGR						AIMR	AIMR	AIMR	AIMR	AIMR	AIMR	AIMR	AIMR	AIMR	AIMR	AIMR	AIMR
			RIR	RIR	RIR
			AINR	AINR	AINR
							AWCR	AWCR	AWCR	AWCR	AWCR	AWCR	AWCR	AWCR	AWCR	AWCR	AWCR	AWCR	AWCR	AWCR	AWCR	AWCR
						AWCR
						BAGR
						RIR		BAGR	BAGR	BAGR	BAGR	BAGR	BAGR	BAGR	BAGR	BAGR	BAGR	BAGR	BAGR	BAGR	BAGR	BAGR
						AINR	BAGR
							RIR	RIR	RIR	RIR	RIR	RIR	RIR	RIR	RIR	RIR	RIR	RIR	RIR	RIR	RIR	RIR
							AINR
								AINR	AINR	AINR	AINR	AINR	AINR	AINR	AINR	AINR	AINR	AINR	AINR	AINR	AINR	AINR

### Sheet: L3_27hr
L
		22	21	20	19	18	17	16	15	14	13	12	11	10	9	8	7	6	5	4	3	2	1
												AIYR	AIYR	AIYR	AIYR	AIYR	AIYR	AIYR	AIYR	AIYR	AIYR	AIYR	AIYR
												AINL	AINL	AINL	AINL	AINL	AINL	AINL	AINL	AINL	AINL	AINL	AINL
											AINL
											AFDR	AFDR	AFDR	AFDR	AFDR	AFDR	AFDR	AFDR	AFDR	AFDR	AFDR	AFDR	AFDR
											AIYR
											AINR	AINR	AINR	AINR	AINR	AINR	AINR	AINR	AINR	AINR	AINR	AINR	AINR
											AWBR	AWBR	AWBR	AWBR	AWBR	AWBR	AWBR	AWBR	AWBR	AWBR	AWBR	AWBR	AWBR
										AWBR
										AUAL	AUAL	AUAL	AUAL	AUAL	AUAL	AUAL	AUAL	AUAL	AUAL	AUAL	AUAL	AUAL	AUAL
										AFDL
										AINL
										AFDR
										AIYR	AFDL	AFDL	AFDL	AFDL	AFDL	AFDL	AFDL	AFDL	AFDL	AFDL	AFDL	AFDL	AFDL
										AINR
										ADFR
										AUAR
										RIBR
										RIBL		ADFR	ADFR	ADFR	ADFR	ADFR	ADFR	ADFR	ADFR	ADFR	ADFR	ADFR	ADFR
			AWBR	AWBR	AWBR	AWBR	AWBR	AWBR	AWBR		ADFR
			ADFR	ADFR	ADFR	ADFR	ADFR	ADFR	ADFR		AUAR	AUAR	AUAR	AUAR	AUAR	AUAR	AUAR	AUAR	AUAR	AUAR	AUAR	AUAR	AUAR
			AINL	AINL	AINL	AINL	AINL	AINL	AINL		RIBR
			AFDR	AFDR	AFDR	AFDR	AFDR	AFDR	AFDR		RIBL	RIBL	RIBL	RIBL	RIBL	RIBL	RIBL	RIBL	RIBL	RIBL	RIBL	RIBL	RIBL
			AUAR	AUAR	AUAR	AUAR	AUAR	AUAR	AUAR
			AIYR	AIYR	AIYR	AIYR	AIYR	AIYR	AIYR			RIBR	RIBR	RIBR	RIBR	RIBR	RIBR	RIBR	RIBR	RIBR	RIBR	RIBR	RIBR
			AUAL	AUAL	AUAL	AUAL	AUAL	AUAL	AUAL
			AFDL	AFDL	AFDL	AFDL	AFDL	AFDL	AFDL
			RIBR	RIBR	RIBR	RIBR	RIBR	RIBR	RIBR
			RIBL	RIBL	RIBL	RIBL	RIBL	RIBL	RIBL
			AINR	AINR	AINR	AINR	AINR	AINR	AINR
			BAGR	BAGR	BAGR	BAGR	BAGR	BAGR	BAGR			ADFL	ADFL	ADFL	ADFL	ADFL	ADFL	ADFL	ADFL	ADFL	ADFL	ADFL	ADFL	ADFL
			AWAR	AWAR	AWAR	AWAR	AWAR	AWAR	AWAR
			ADFL	ADFL	ADFL	ADFL	ADFL	ADFL	ADFL			BAGR	BAGR	BAGR	BAGR	BAGR	BAGR	BAGR	BAGR	BAGR	BAGR	BAGR	BAGR	BAGR
			AIZR	AIZR	AIZR	AIZR	AIZR	AIZR	AIZR		BAGR
			RIR	RIR	RIR	RIR	RIR	RIR	RIR		AWAR	AWAR	AWAR	AWAR	AWAR	AWAR	AWAR	AWAR	AWAR	AWAR	AWAR	AWAR	AWAR	AWAR
			AIYL	AIYL	AIYL	AIYL	AIYL	AIYL	AIYL		ADFL
			AIBR	AIBR	AIBR	AIBR	AIBR	AIBR	AIBR		AIZR	AIZR	AIZR	AIZR	AIZR	AIZR	AIZR	AIZR	AIZR	AIZR	AIZR	AIZR	AIZR	AIZR
			BAGL	BAGL	BAGL	BAGL	BAGL	BAGL	BAGL		RIR
			ASER	ASER	ASER	ASER	ASER	ASER	ASER			RIR	RIR	RIR	RIR	RIR	RIR	RIR	RIR	RIR	RIR	RIR	RIR	RIR
		ASHR								BAGR
		AIAR								AWAR
		ASKR								ADFL	AIYL	AIYL	AIYL	AIYL	AIYL	AIYL	AIYL	AIYL	AIYL	AIYL	AIYL	AIYL	AIYL	AIYL
		PVQR								AIZR
		ASJR								RIR
		AIMR								AIYL		AIBR	AIBR	AIBR	AIBR	AIBR	AIBR	AIBR	AIBR	AIBR	AIBR	AIBR	AIBR	AIBR
		ASGR								AIBR	AIBR
		PVDL								BAGL	BAGL	BAGL	BAGL	BAGL	BAGL	BAGL	BAGL	BAGL	BAGL	BAGL	BAGL	BAGL	BAGL	BAGL
		AWCR								ASER
		ASIR
		AIBL									ASER	ASER	ASER	ASER	ASER	ASER	ASER	ASER	ASER	ASER	ASER	ASER	ASER	ASER
		AWCL
		ASIL
		AIZL
		ASEL
		AWBR
		BAGR
		ADFR
		AWAR
		AINL
		AFDR
		AUAR
		AIYR
		ADFL
		AUAL
		AFDL
		AIZR
		RIR								PVDL	PVDL	PVDL	PVDL	PVDL	PVDL	PVDL	PVDL	PVDL	PVDL	PVDL	PVDL	PVDL	PVDL
		RIBR				PVDL	PVDL	PVDL	PVDL
		AIYL				AIAR	AIAR	AIAR	AIAR
		RIBL				ASIR	ASIR	ASIR	ASIR		AIAR	AIAR	AIAR	AIAR	AIAR	AIAR	AIAR	AIAR	AIAR	AIAR	AIAR	AIAR	AIAR
		AIBR		PVDL	PVDL					AIAR
		AINR		AIAR	AIAR					ASIR	ASIR	ASIR	ASIR	ASIR	ASIR	ASIR	ASIR	ASIR	ASIR	ASIR	ASIR	ASIR	ASIR
		BAGL		ASIR	ASIR
		ASER	ASHR	AIZL	AIZL
			ASKR	ASGR	ASGR
			PVQR			AIZL	AIZL	AIZL	AIZL	AIZL	AIZL	AIZL	AIZL	AIZL	AIZL	AIZL	AIZL	AIZL	AIZL	AIZL	AIZL	AIZL	AIZL
			ASJR			ASGR	ASGR	ASGR
			AIMR						ASGR	ASGR	ASGR	ASGR	ASGR	ASGR	ASGR	ASGR	ASGR	ASGR	ASGR	ASGR	ASGR	ASGR	ASGR
			AWCR
			AIAR
			ASGR
			PVDL
			ASIR					ASHR	ASHR	ASHR	ASHR	ASHR	ASHR	ASHR	ASHR	ASHR	ASHR	ASHR	ASHR	ASHR	ASHR	ASHR	ASHR
			AIZL			ASHR	ASHR
			AIBL			AWCR	AWCR	AWCR	AWCR	AWCR	AWCR	AWCR	AWCR	AWCR	AWCR	AWCR	AWCR	AWCR	AWCR	AWCR	AWCR	AWCR	AWCR
			AWCL	ASHR	ASHR
			ASIL	AWCR	AWCR
			ASEL	ASKR	ASKR
				AIMR	AIMR						ASKR	ASKR	ASKR	ASKR	ASKR	ASKR	ASKR	ASKR	ASKR	ASKR	ASKR	ASKR	ASKR
				PVQR	PVQR			ASKR	ASKR	ASKR
				ASJR	ASJR	ASKR	ASKR	AIMR	AIMR	AIMR	AIMR	AIMR	AIMR	AIMR	AIMR	AIMR	AIMR	AIMR	AIMR	AIMR	AIMR	AIMR	AIMR
						AIMR	AIMR
						PVQR	PVQR
						ASJR	ASJR				PVQR	PVQR	PVQR	PVQR	PVQR	PVQR	PVQR	PVQR	PVQR	PVQR	PVQR	PVQR	PVQR
								PVQR	PVQR	PVQR
								ASJR	ASJR	ASJR	ASJR	ASJR	ASJR	ASJR	ASJR	ASJR	ASJR	ASJR	ASJR	ASJR	ASJR	ASJR	ASJR
				AIBL	AIBL	AIBL	AIBL	AIBL	AIBL	AIBL	AIBL	AIBL	AIBL	AIBL	AIBL	AIBL	AIBL	AIBL	AIBL	AIBL	AIBL	AIBL	AIBL
				AWCL	AWCL	AWCL	AWCL	AWCL	AWCL	AWCL
				ASIL	ASIL	ASIL	ASIL	ASIL	ASIL	ASIL
				ASEL	ASEL	ASEL	ASEL	ASEL	ASEL	ASEL		AWCL	AWCL	AWCL	AWCL	AWCL	AWCL	AWCL	AWCL	AWCL	AWCL	AWCL	AWCL
											AWCL
											ASIL	ASIL	ASIL	ASIL	ASIL	ASIL	ASIL	ASIL	ASIL	ASIL	ASIL	ASIL	ASIL
											ASEL
												ASEL	ASEL	ASEL	ASEL	ASEL	ASEL	ASEL	ASEL	ASEL	ASEL	ASEL	ASEL

### Sheet: L4_36hr
		Iter 23	Iter 22	Iter 21	Iter 20	Iter 19	Iter 18	Iter 17	Iter 16	Iter 15	Iter 14	Iter 13	Iter 12	Iter 11
												URXR	URXR	URXR
						ADLR	ADLR	ADLR	ADLR	ADLR	ADLR
						AIAR	AIAR	AIAR	AIAR	AIAR	AIAR		ADLR	ADLR
				ADLR	ADLR	URXR	URXR	URXR	URXR	URXR	URXR	ADLR
				AIAR	AIAR							AIAR	AIAR	AIAR
		ADFR	ADFR	ASGR	ASGR
		AFDL	AFDL	AWBL	AWBL	AWBL	AWBL	AWBL	AWBL	AWBL	AWBL	AWBL	AWBL	AWBL
		AFDR	AFDR	AWBR	AWBR
		AIAR	AIAR	URXR	URXR	ASGR	ASGR	ASGR	ASGR	ASGR	ASGR	ASGR	ASGR	ASGR
		AINL	AINL			AWBR	AWBR	AWBR	AWBR	AWBR	AWBR
		AINR	AINR									AWBR	AWBR	AWBR
		AIYL	AIYL
		AIYR	AIYR
		ASEL	ASEL
		ASER	ASER
		ASGR	ASGR
		ASIL	ASIL
		ASIR	ASIR		ADFR	ADFR	ADFR	ADFR	ADFR	ADFR	ADFR	ADFR	ADFR	ADFR
		AUAL	AUAL	AFDL
		AUAR	AUAR	AFDR
		AWBL	AWBL	AINL
		AWBR	AWBR	AINR
		AWCL	AWCL	AIYL
		AWCR	AWCR	AIYR
		BAGR	BAGR	ASEL
		ADLR	ADLR	ASER
		BAGL	BAGL	ASIL									AFDL	AFDL
		RIBL	RIBL	ASIR	AFDL	AFDL	AFDL	AFDL	AFDL	AFDL	AFDL	AFDL
		RIBR	RIBR	AUAL	AFDR	AFDR	AFDR	AFDR	AFDR	AFDR	AINR	AINR	AUAL	AUAL
		URXR	URXR	AWCL	AINL	AINL	AINL	AINR	AINR	AINR	AIYL	AIYL
				AWCR	AINR	AINR	AINR	AIYL	AIYL	AIYL	AUAL	AUAL	AINR	AINR
				ADFR	AIYL	AIYL	AIYL	AIYR	AIYR	AIYR			AIYL
				AUAR	AIYR	AIYR	AIYR	ASEL	ASEL	ASEL				AIYL
				BAGL	ASEL	ASEL	ASEL	ASER	ASER	ASER
				BAGR	ASER	ASER	ASER	ASIL	ASIL	ASIL			ASEL	ASEL
				RIBL	ASIL	ASIL	ASIL	ASIR	ASIR	ASIR		ASEL
				RIBR	ASIR	ASIR	ASIR	AWCL	AWCL	AWCL		ASIL	ASIL	ASIL
					AUAL	AUAL	AUAL	AWCR	AWCR	AWCR		AWCL
					AWCL	AWCL	AWCL	AINL	AINL	AINL			AWCL	AWCL
					AWCR	AWCR	AWCR	AUAR	AUAR	AUAR	ASEL
					AUAR	AUAR	AUAR	AUAL	AUAL	AUAL	ASIL	AWCR	AWCR	AWCR
					BAGL	BAGL	BAGL	BAGR	BAGR	BAGR	ASIR
					BAGR	BAGR	BAGR	BAGL	BAGL	BAGL	AWCL	RIBL	RIBL	RIBL
					RIBL	RIBL	RIBL	RIBL	RIBL	RIBL	AWCR
					RIBR	RIBR	RIBR	RIBR	RIBR	RIBR	AFDR		BAGL	BAGL
											AINL	BAGL
											AIYR	BAGR	BAGR	BAGR
											ASER	RIBR
											AUAR		RIBR	RIBR
											BAGL
											BAGR	ASER	ASER	ASER
											RIBL	ASIR
											RIBR		ASIR	ASIR
												AFDR	AFDR	AFDR
												AINL
												AIYR	AINL	AINL
												AUAR
													AIYR	AIYR
													AUAR
														AUAR

### Sheet: Adult_48hr
		Iter 22	Iter 21	Iter 20	Iter 19	Iter 18	Iter 17	Iter 16	Iter 15	Iter 14	Iter 13	Iter 12	Iter 11
									AIAR	AIAR	AIAR	AIAR	AIAR
							ADFR	ADFR
					ADFR	ADFR	AIAR	AIAR	ADFR	ADFR	ADFR	ADFR	ADFR
					AIAR	AIAR	AWBR	AWBR	AWBR
					AWBR	AWBR				AWBR	AWBR	AWBR	AWBR
		ADFL	ADFL	ADFL	BAGR	BAGR
		ADFR	ADFR	ADFR			BAGR	BAGR	BAGR	BAGR	BAGR	BAGR	BAGR
		AFDL	AFDL	AFDL
		AFDR	AFDR	AFDR					AIAL	AIAL	AIAL	AIAL	AIAL
		AIAL	AIAL	AIAL	AIAL	AIAL	AIAL	AIAL	AWAR	AWAR
		AIAR	AIAR	AIAR	AIZR	AIZR	AIZR	AIZR			AWAR	AWAR	AWAR
		AIBL	AIBL	AIBL	AUAR	AUAR	AUAR	AUAR
		AIBR	AIBR	AIBR	AWAR	AWAR	AWAR	AWAR			AUAR	AUAR	AUAR
		AINL	AINL	AINL	RIR	RIR	RIR	RIR	AIZR	AIZR
		AINR	AINR	AINR					AUAR	AUAR	AIZR	AIZR	AIZR
		AIYL	AIYL	AIYL					RIR	RIR	RIR
		AIYR	AIYR	AIYR								RIR	RIR
		AIZL	AIZL	AIZL
		AIZR	AIZR	AIZR							AINL	AINL	AINL
		ASEL	ASEL	ASEL					AINL	AINL
		ASER	ASER	ASER	AFDL	AFDL	AFDL	AFDL	AUAL	AUAL	AUAL	AUAL	AUAL
		ASGL	ASGL	ASGL	AFDR	AFDR	AFDR	AFDR
		ASGR	ASGR	ASGR	AINL	AINL	AINL	AINL				AIBL	AIBL
		ASIL	ASIL	ASIL	AINR	AINR	AINR	AINR			AIBL
		ASIR	ASIR	ASIR	AIYL	AIYL	AIYL	AIYL			AIBR	AIBR	AIBR
		AUAL	AUAL	AUAL	AIYR	AIYR	AIYR	AIYR		ADFL
		AUAR	AUAR	AUAR	ASEL	ASEL	ASEL	ASEL	AFDL	AFDR		AINR	AINR
		AWAL	AWAL	AWAL	ASER	ASER	ASER	ASER	AFDR	AIBL	AINR
		AWAR	AWAR	AWAR	ASIL	ASIL	ASIL	ASIL	AINR	AIBR	AIYR	AIYR	AIYR
		AWBL	AWBL	AWBL	ASIR	ASIR	ASIR	ASIR	AIYL	AINR	ASER
		AWBR	AWBR	AWBR	AUAL	AUAL	AUAL	AUAL	AIYR	AIYR		ASER	ASER
		AWCL	AWCL	AWCL	AWCL	AWCL	AWCL	AWCL	ASEL	AIZL
		AWCR	AWCR	AWCR	AWCR	AWCR	AWCR	AWCR	ASER	ASER	AFDR	AFDR	AFDR
		BAGR	BAGR	BAGR	ADFL	ADFL	ADFL	ADFL	ASIL	AWBL
		RIR	RIR	RIR	AIBL	AIBL	AIBL	AIBL	ASIR		ADFL	AWBL	AWBL
					AIBR	AIBR	AIBR	AIBR	AWCL		AIZL
					AIZL	AIZL	AIZL	AIZL	AWCR		AWBL	ADFL	ADFL
					ASGL	ASGL	ASGL	ASGL	ADFL			AIZL
					ASGR	ASGR	ASGR	ASGR	AIBL				AIZL
					AWAL	AWAL	AWAL	AWAL	AIBR
					AWBL	AWBL	AWBL	AWBL	AIZL			AFDL	AFDL
									ASGL		AFDL
									ASGR		AIYL	AIYL	AIYL
									AWAL		ASEL
									AWBL	ASEL		ASEL	ASEL
										ASIL
										ASIR	AWAL	AWAL	AWAL
										AWCL
										AWCR	ASGL	ASGL	ASGL
										AFDL
										AIYL	ASGR	ASGR	ASGR
										ASGL
										ASGR		ASIL	ASIL
										AWAL	ASIL
											ASIR	ASIR	ASIR
											AWCL
											AWCR	AWCL	AWCL
												AWCR	AWCR
