## Supplemental Table 7 for "NeuroSC: Exploring Neurodevelopment via Spatiotemporal Collation of Anatomical Networks"

### Sheet: Adult_48hr
Adult_48
			Iter 25	Iter 24	Iter 23	Iter 22	Iter 21	Iter 20	Iter 19	Iter 18	Iter 17	Iter 16	Iter 15	Iter 14	Iter 13	Iter 12	Iter 11	Iter 10
																ADAR	ADAR	ADAR
															ADAL
															ADAR	ADAL	ADAL	ADAL
																ASKL	ASKL	ASKL
															AIML
															ALA	ALA	ALA	ALA
															ASKL
																AIML	AIML	AIML
									ADAL	ADAL	ADAL	ADAL	ADAL	ADAL
									AIML	AIML	AIML	AIML	AIML	AIML	ASHL	ASHL	ASHL	ASHL
									ASHL	ASHL	ASHL	ASHL	ASHL	ASHL	ASHR
									ASHR	ASHR	ASHR	ASHR	ASHR	ASHR		ASHR	ASHR	ASHR
									AVFL	AVFL	AVFL	AVFL	AVFL	AVFL
									AVFR	AVFR	AVFR	AVFR	AVFR	AVFR	ASJL	ASJL	ASJL	ASJL
									ADAR	ADAR	ADAR	ADAR	ADAR	ADAR
									AIMR	AIMR	AIMR	AIMR	AIMR	AIMR	PVQL	PVQL	PVQL	PVQL
							ADAL	ADAL	ALA	ALA	ALA	ALA	ALA	ALA
							ADLL	ADLL	ASJL	ASJL	ASJL	ASJL	ASJL	ASJL	ASJR	ASJR	ASJR	ASJR
							AIML	AIML	ASJR	ASJR	ASJR	ASJR	ASJR	ASJR	ASKR
			ADAL	ADAL	ADAL	ADAL	ALA	ALA	ASKL	ASKL	ASKL	ASKL	ASKL	ASKL		ASKR	ASKR	ASKR
			ADAR	ADAR	ADAR	ADAR	ASHL	ASHL	ASKR	ASKR	ASKR	ASKR	ASKR	ASKR
			ADLL	ADLL	ADLL	ADLL	ASHR	ASHR	HSNL	HSNL	HSNL	HSNL	HSNL	HSNL	AIMR	AIMR	AIMR	AIMR
			AIML	AIML	AIML	AIML	ASJL	ASJL	PVQL	PVQL	PVQL	PVQL	PVQL	PVQL	PVQR
			AIMR	AIMR	AIMR	AIMR	ASKL	ASKL	PVQR	PVQR	PVQR	PVQR	PVQR	PVQR		PVQR	PVQR	PVQR
			ALA	ALA	ALA	ALA	AVFL	AVFL
			ALML	ALML	ALML	ALML	AVFR	AVFR							AVFL	AVFL	AVFL	AVFL
			ALMR	ALMR	ALMR	ALMR	PVQL	PVQL							AVFR
			AQR	AQR	AQR	AQR	AIMR	AIMR							HSNL	AVFR	AVFR	AVFR
			ASHL	ASHL	ASHL	ASHL	ASJR	ASJR								HSNL
			ASHR	ASHR	ASHR	ASHR	ASKR	ASKR									HSNL	HSNL
			ASJL	ASJL	ASJL	ASJL	PVQR	PVQR
			ASJR	ASJR	ASJR	ASJR	ADAR	ADAR	ADLL	ADLL	ADLL	ADLL	ADLL	ADLL	ADLL	ADLL	ADLL	ADLL
			ASKL	ASKL	ASKL	ASKL	ADLR	ADLR	ADLR	ADLR	ADLR	ADLR	ADLR	ADLR	ADLR
			ASKR	ASKR	ASKR	ASKR	HSNL	HSNL								ADLR	ADLR	ADLR
			AVBL	AVBL	AVBL	AVBL	HSNR	HSNR
			AVBR	AVBR	AVBR	AVBR	RIFR	RIFR							HSNR	HSNR	HSNR	HSNR
			AVDL	AVDL	AVDL	AVDL	SIBVL	SIBVL	HSNR	HSNR	HSNR	HSNR	HSNR	HSNR
			AVDR	AVDR	AVDR	AVDR			RIFR	RIFR	RIFR	RIFR	RIFR	RIFR	RIFR	RIFR	RIFR	RIFR
			AVFL	AVFL	AVFL	AVFL			SIBVL	SIBVL	SIBVL	SIBVL	SIBVL
			AVFR	AVFR	AVFR	AVFR								SIBVL	SIBVL	SIBVL	SIBVL	SIBVL
			AVHL	AVHL	AVHL	AVHL
			AVHR	AVHR	AVHR	AVHR										AVHL	AVHL	AVHL
			AVJL	AVJL	AVJL	AVJL								AVHL	AVHL
			AVJR	AVJR	AVJR	AVJR	ALML	ALML	ALML	ALML	ALML	ALML	ALML	AVHR	AVHR	AVHR	AVHR	AVHR
			AVM	AVM	AVM	AVM	ALMR	ALMR	ALMR	ALMR	ALMR	ALMR	ALMR	DVA	DVA
			BDUL	BDUL	BDUL	BDUL	AQR	AQR	AQR	AQR	AQR	AQR	AQR			DVA	DVA	DVA
			BDUR	BDUR	BDUR	BDUR	AVBL	AVBL	AVBL	AVBL	AVBL	AVBL	AVBL
			DVA	DVA	DVA	DVA	AVBR	AVBR	AVBR	AVBR	AVBR	AVBR	AVBR			BDUL	BDUL	BDUL
			HSNR	HSNR	HSNR	HSNR	AVDL	AVDL	AVDL	AVDL	AVDL	AVDL	AVDL		ALMR
			PVCL	PVCL	PVCL	PVCL	AVDR	AVDR	AVDR	AVDR	AVDR	AVDR	AVDR	ALML	BDUL	ALMR	ALMR	ALMR
			PVCR	PVCR	PVCR	PVCR	AVHL	AVHL	AVHL	AVHL	AVHL	AVHL	AVHL	ALMR	BDUR
			PVNL	PVNL	PVNL	PVNL	AVHR	AVHR	AVHR	AVHR	AVHR	AVHR	AVHR	AQR	PVNR	PVNR	PVNR	PVNR
			PVPL	PVPL	PVPL	PVPL	AVJL	AVJL	AVJL	AVJL	AVJL	AVJL	AVJL	AVBL
			PVPR	PVPR	PVPR	PVPR	AVJR	AVJR	AVJR	AVJR	AVJR	AVJR	AVJR	AVBR		BDUR	BDUR	BDUR
			PVQL	PVQL	PVQL	PVQL	AVM	AVM	AVM	AVM	AVM	AVM	AVM	AVDL
			PVQR	PVQR	PVQR	PVQR	BDUL	BDUL	BDUL	BDUL	BDUL	BDUL	BDUL	AVDR
			RID	RID	RID	RID	BDUR	BDUR	BDUR	BDUR	BDUR	BDUR	BDUR	AVJL	AVM	AVM	AVM	AVM
			RIFL	RIFL	RIFL	RIFL	DVA	DVA	DVA	DVA	DVA	DVA	DVA	AVJR	PVNL
			RIFR	RIFR	RIFR	RIFR	PVCL	PVCL	PVCL	PVCL	PVCL	PVCL	PVCL	AVM		PVNL	PVNL	PVNL
			ADLR	ADLR	ADLR	ADLR	PVCR	PVCR	PVCR	PVCR	PVCR	PVCR	PVCR	BDUL
			HSNL	HSNL	HSNL	HSNL	PVNL	PVNL	PVNL	PVNL	PVNL	PVNL	PVNL	BDUR			AVDL	AVDL
			PVNR	PVNR	PVNR	PVNR	PVPL	PVPL	PVPL	PVPL	PVPL	PVPL	PVPL	PVCL		AVDL
			SIBVL	SIBVL	SIBVL	SIBVL	PVPR	PVPR	PVPR	PVPR	PVPR	PVPR	PVPR	PVCR		AVDR	AVDR	AVDR
							RID	RID	RID	RID	RID	RID	RID	PVNL	ALML
							PVNR	PVNR	PVNR	PVNR	PVNR	PVNR	PVNR	PVPL	AQR	RID	RID	RID
							RIFL	RIFL	RIFL	RIFL	RIFL	RIFL	RIFL	PVPR	AVBL
														RID	AVBR	RIFL	RIFL	RIFL
														PVNR	AVDL
														RIFL	AVDR	ALML	ALML	ALML
															AVJL
															AVJR	PVPL	PVPL	PVPL
															PVCL
															PVCR	AQR	AQR	AQR
															PVPL
															PVPR	PVPR	PVPR	PVPR
															RID
															RIFL		AVBL	AVBL
																AVBR
																AVJL	AVBR	AVBR
																AVJR
																PVCL	AVJL	AVJL
																PVCR
																AVBL	AVJR	AVJR
																	PVCL	PVCL
																	PVCR
																		PVCR
